# Experimental trophic flexibility guides a compartmentalized genome-scale model of red microalgae *Galdieria sulphuraria*

**DOI:** 10.64898/2026.10.15.759342

**Authors:** Agris Pentjuss, Sergejs Kolesovs, Mara Grube, Rita Scerbaka, Karlis Svirksts, Egils Stalidzans, Armands Vigants, Sergiy Smetana, Daniel Pleissner

## Abstract

The thermoacidophilic red microalga *Galdieria sulphuraria* combines broad organic-carbon utilization with biotechnological robustness. We integrated cultivation data for strain SAG 107.79 with an organelle-resolved genome-scale metabolic model describing autotrophic, mixotrophic and heterotrophic metabolism. Heterotrophic cultures produced 2.29, 2.03 and 2.14 g L⁻¹ biomass on glucose, xylose and their mixture, respectively, while mixed-sugar cultures consumed glucose before xylose. Biomass composition was similar under mixotrophy and heterotrophy, and stationary-phase glucose consumption supported a non-growth-associated maintenance demand of 1.7 mmol ATP gDW⁻¹ h⁻¹. These measurements informed trophic-state-specific biomass objective functions. The final model contains 2,487 reactions, 2,270 compartment-specific metabolites and 1,050 genes. The model reproduced the experimentally scored growth phenotypes, highlighted polyol-associated product capacity under heterotrophy and scored 90% in the archived MEMOTE report. To our knowledge, this is the first experimentally based, organelle-resolved genome-scale metabolic model for *G. sulphuraria*, providing a quantitative framework linking trophic state and substrate identity with carbon use, flux flexibility and product capacity. A user-friendly supplementary package provides the executable SBML model, modular biomass resources, reproducible scripts, quality reports and underlying experimental data.
