## Supplementary Data 6 for "Experimental trophic flexibility guides a compartmentalized genome-scale model of red microalgae *Galdieria sulphuraria*": Galdieria_MEMOTE_comparison_Table_S1.xlsx

### Sheet: Table S1 - Primary
Supplementary Table S1. MEMOTE comparison of the Galdieria sulphuraria GEM with published eukaryotic algal GEMs
Scope: the archived MEMOTE report evaluates the final SBML supplied in Supplementary Data 3 and 5 (2,487 reactions; 2,270 metabolites; 1,050 gene products).
Comparison group	Organism	Model	Biological relevance	Genes	Reactions	Metabolites	MEMOTE total (%)	Consistency (%)	Diagnostic / filtered score (%)	Diagnostic consistency (%)	Diagnostic modification	Δ intact score vs G. sulphuraria (pp)	MEMOTE score provenance	MEMOTE version	Score-source DOI	Original-model DOI	Interpretation / caveat
This study	Galdieria sulphuraria	Final Galdieria GEM (Scripts 1–4)	Photosynthetic thermoacidophilic red alga; focal model	1050	2487	2270	90.182	99.5			Symbolic spent-photon carriers are included; the final SBML was scored without filtering.	0	This study; MEMOTE report for the final SBML	Final-model MEMOTE run, 9 October 2026			90.182% applies to the supplied 2,487-reaction final SBML. Photon_USED_Plas and Photon_USED_Thyl are symbolic carriers (R1; charge 0).
Primary comparator	Nannochloropsis salina (= Microchloropsis salina)	iNS934	Photosynthetic eukaryotic microalga	934	2345	1985	18					-72.182	Dupont-Thibert et al. standardized MEMOTE re-evaluation	MEMOTE v0.12.0	10.1016/j.biortech.2025.133619	10.1186/s12918-017-0441-1	The later comparison paper labels this model iNS937; the original 2017 publication names it iNS934 and reports 934 genes. Original identifier retained here.
Primary comparator	Microchloropsis gaditana (formerly Nannochloropsis gaditana)	iRJ1321	Photosynthetic eukaryotic microalga	1321	1918	1862	25.3					-64.882	Dupont-Thibert et al. standardized MEMOTE re-evaluation	MEMOTE v0.12.0	10.1016/j.biortech.2025.133619	10.1016/j.algal.2017.08.014	Functional manually curated model; numerical MEMOTE total was reported in the later standardized comparison, not the original 2017 reconstruction.
Primary comparator	Microchloropsis gaditana	Nannochloropsis_gaditana (AuCoMe)	Automated comparative algal network; weaker flux-model comparator	3474	2729	3076	17.7					-72.482	Dupont-Thibert et al. standardized MEMOTE re-evaluation	MEMOTE v0.12.0	10.1016/j.biortech.2025.133619	10.1101/gr.277056.122	AuCoMe was developed for homogeneous comparative/phylogenetic reconstructions; later MEMOTE comparison notes missing metabolite formulas and no conventional biomass objective.
Primary comparator	Microchloropsis gaditana B-31	iMgadit23	Photosynthetic eukaryotic microalga; strongest directly comparable published benchmark in this verified set	889	2330	1977	67	55.7	79.6	98.5	PSI and PSII reactions removed for a diagnostic MEMOTE rerun	-23.182	Dupont-Thibert et al.; score reported with the original model	MEMOTE v0.12.0	10.1016/j.biortech.2025.133619	10.1016/j.biortech.2025.133619	Native/intact score is 67%. The 79.6% score is diagnostic only. Removing PSI/PSII raised consistency from 55.7% to 98.5%, demonstrating MEMOTE sensitivity to explicit light-energy conversion.
Suggested caption: MEMOTE comparison of the final Galdieria model with published algal GEMs. The 9 October 2026 report gives 90.182% overall and 99.500% consistency for 2,487 reactions and 2,270 metabolites.
Final-model MEMOTE report: 90.182% overall, 99.500% consistency, 49 mass-unbalanced reactions, 28 charge-unbalanced reactions and 966 blocked reactions. Counts are 2,487 reactions, 2,270 metabolites and 1,050 gene products.

### Sheet: Secondary comparators
Secondary comparison: thraustochytrid GSMs with published numerical MEMOTE scores
Thraustochytrids are heterotrophic stramenopile protists and are often discussed in industrial 'microalgae' literature, but they are not direct photosynthetic-algal comparators. Their scores are retained as formal-quality context only.
Organism	Model	Genes	Reactions	Metabolites	MEMOTE total (%)	Consistency (%)	Δ vs G. sulphuraria (pp)	Score source	Score-source DOI	Original model reference	Original-model DOI	Photosynthetic?	Direct comparator?	Interpretation	Source URL	Taxonomic caveat DOI
Aurantiochytrium sp. T66	iVS1191	1191	2095	1657	90	96	-0.182	Simensen et al. (2021), Table 4	10.1002/bit.27726	Simensen et al. (2021)	10.1002/bit.27726	No	No	High formal-quality heterotrophic protist model; lacks photosystem/light-energy representation.	https://doi.org/10.1002/bit.27726	10.1016/j.funbio.2017.07.006
Schizochytrium limacinum SR21	iCY1170_DHA	1170	1769	1659	28	64	-62.182	Simensen et al. (2021), Table 4 re-evaluation	10.1002/bit.27726	Ye et al. (2015)	10.1186/s12864-015-2042-y	No	No	Numerical MEMOTE score published later by Simensen et al.; original reconstruction predates MEMOTE.	https://doi.org/10.1002/bit.27726	10.1016/j.funbio.2017.07.006
Oblongichytrium sp. RT2316-13	iCS1079	1079	1610	1454	39	87	-51.182	Simensen et al. (2021), Table 4 re-evaluation	10.1002/bit.27726	Shene et al. (2020)	10.1002/bit.27463	No	No	Numerical MEMOTE score published in the Simensen comparison; original model used dynamic FBA.	https://doi.org/10.1002/bit.27726	10.1016/j.funbio.2017.07.006

### Sheet: Context - no numeric
Contextual GEMs and benchmarks not included in the primary numerical algal ranking
Organism / collection	Model	Year	MEMOTE status	Numerical total in main searchable article?	Reason not in primary ranking	Publication	DOI	Model size / note	Source URL
BiGG Models 2020 collection	108 SBML GEMs (mean)	2020	All models evaluated with MEMOTE	Collection mean only	Mixed taxa; not an algal comparator	Norsigian et al., BiGG Models 2020	10.1093/nar/gkz1054	Mean SBML total ~73%; Dupont-Thibert et al. quote 72.54% total and 92.18% consistency.	https://doi.org/10.1093/nar/gkz1054
Cylindrotheca closterium	iMK1961	2024	MEMOTE quality assessment reported in supplementary material	No verified overall number in searchable article text	Do not assign a score without the actual supplementary MEMOTE output	Kumar et al., Mixotrophic growth of a ubiquitous marine diatom	10.1126/sciadv.ado2623	1961 ORFs; 6718 reactions	https://doi.org/10.1126/sciadv.ado2623
Scenedesmus obliquus UTEX393	2025 GEM	2025	MEMOTE explicitly used to identify remaining problems	No overall total reported in main text	MEMOTE use is documented, but no numeric total should be invented	Kruse et al., A multi-omic characterization of the physiological responses to salt stress in Scenedesmus obliquus UTEX393	10.1038/s42003-025-09016-5	5592 reactions; 3433 compounds	https://doi.org/10.1038/s42003-025-09016-5
Microalgal GEM literature	Review inventory	2025	Review of published models	Not a single-model score source	Used to define literature scope and identify older pre-MEMOTE models	Tamburro & Boyle, Charting the state of GEMs in microalgae	10.3389/fpls.2025.1614397	Systematic overview of microalgal GEM development and limitations	https://doi.org/10.3389/fpls.2025.1614397

### Sheet: References
Reference library for the MEMOTE comparison (all cited references include DOI)
Key	Full reference	DOI	DOI URL	Used for	Verification note
MEMOTE	Lieven C, Beber ME, Olivier BG, et al. MEMOTE for standardized genome-scale metabolic model testing. Nature Biotechnology. 2020;38:272–276.	10.1038/s41587-020-0446-y	https://doi.org/10.1038/s41587-020-0446-y	Definition and interpretation of MEMOTE	Primary MEMOTE methods reference.
Dupont-Thibert 2026	Dupont-Thibert C, Roy S, Carneiro S, et al. A new genome-scale metabolic model of oleaginous microalgae with refined lipid metabolism clarifies Microchloropsis gaditana mutant phenotypes. Bioresource Technology. 2026;441:133619.	10.1016/j.biortech.2025.133619	https://doi.org/10.1016/j.biortech.2025.133619	iMgadit23 and standardized re-evaluation of three earlier algal models	Reports intact scores 18, 25.3, 17.7 and 67%; iMgadit23 diagnostic 79.6% after PSI/PSII removal.
Loira 2017	Loira N, et al. Reconstruction of the microalga Nannochloropsis salina genome-scale metabolic model with applications to lipid production. BMC Systems Biology. 2017;11:66.	10.1186/s12918-017-0441-1	https://doi.org/10.1186/s12918-017-0441-1	Original iNS934 reconstruction	Original publication identifier iNS934; 934 genes.
Shah 2017	Shah AR, Ahmad A, Srivastava S, Ali BMJ. Reconstruction and analysis of a genome-scale metabolic model of Nannochloropsis gaditana. Algal Research. 2017;26:354–364.	10.1016/j.algal.2017.08.014	https://doi.org/10.1016/j.algal.2017.08.014	Original iRJ1321 reconstruction	1321 genes, 1918 reactions, 1862 metabolites.
Belcour 2023	Belcour A, Got J, Aite M, et al. Inferring and comparing metabolism across heterogeneous sets of annotated genomes using AuCoMe. Genome Research. 2023.	10.1101/gr.277056.122	https://doi.org/10.1101/gr.277056.122	Original AuCoMe comparative reconstruction	Comparative/phylogenetic reconstruction framework.
Simensen 2021	Simensen V, Voigt A, Almaas E. High-quality genome-scale metabolic model of Aurantiochytrium sp. T66. Biotechnology and Bioengineering. 2021;118:2105–2117.	10.1002/bit.27726	https://doi.org/10.1002/bit.27726	Published MEMOTE scores for iVS1191, iCY1170_DHA, iCS1079	Table 4 reports 90%, 28%, 39%; consistency 96%, 64%, 87%.
Ye 2015	Ye C, et al. Reconstruction and analysis of the genome-scale metabolic model of Schizochytrium limacinum SR21 for docosahexaenoic acid production. BMC Genomics. 2015;16:799.	10.1186/s12864-015-2042-y	https://doi.org/10.1186/s12864-015-2042-y	Original iCY1170_DHA reconstruction	Predates MEMOTE; numeric score comes from Simensen 2021.
Shene 2020	Shene C, Paredes P, Flores L, Leyton A, Asenjo JA, Chisti Y. Dynamic flux balance analysis of biomass and lipid production by Antarctic thraustochytrid Oblongichytrium sp. RT2316-13. Biotechnology and Bioengineering. 2020;117:3006–3017.	10.1002/bit.27463	https://doi.org/10.1002/bit.27463	Original iCS1079-related reconstruction	Later MEMOTE score reported by Simensen 2021.
Thraustochytrid taxonomy	Leyland B, Leu S, Boussiba S. Are thraustochytrids algae? Fungal Biology. 2017;121:835–840.	10.1016/j.funbio.2017.07.006	https://doi.org/10.1016/j.funbio.2017.07.006	Taxonomic caveat for secondary comparison	Supports separating thraustochytrids from direct photosynthetic-algal ranking.
BiGG 2020	Norsigian CJ, Pusarla N, McConn JL, et al. BiGG Models 2020: multi-strain genome-scale models and expansion across the phylogenetic tree. Nucleic Acids Research. 2020;48(D1):D402–D406.	10.1093/nar/gkz1054	https://doi.org/10.1093/nar/gkz1054	Mixed-taxon reference benchmark	Correct DOI is gkz1054.
Microalgal GEM review	Tamburro J, Boyle NR. Charting the state of GEMs in microalgae: progress, challenges, and innovations. Frontiers in Plant Science. 2025;16:1614397.	10.3389/fpls.2025.1614397	https://doi.org/10.3389/fpls.2025.1614397	Literature scope and broader GEM inventory	Useful review for introduction/discussion.
iMK1961	Kumar M, Tibocha-Bonilla JD, Füssy Z, et al. Mixotrophic growth of a ubiquitous marine diatom. Science Advances. 2024;10:eado2623.	10.1126/sciadv.ado2623	https://doi.org/10.1126/sciadv.ado2623	Recent diatom GEM using MEMOTE	Numerical overall MEMOTE score not used here because it was not verified in searchable article text.
S. obliquus 2025	Kruse CPS, Calhoun S, Kamel B, et al. A multi-omic characterization of the physiological responses to salt stress in Scenedesmus obliquus UTEX393. Communications Biology. 2025;8:1632.	10.1038/s42003-025-09016-5	https://doi.org/10.1038/s42003-025-09016-5	Recent algal GEM explicitly using MEMOTE	Article states MEMOTE was used to identify remaining problems but does not report an overall numerical total in main text.

### Sheet: Galdieria notes
Galdieria sulphuraria publication values and reporting rules
Metric	Value	Recommended publication wording	Status / caveat
Final-model reactions	2487	2,487 reactions in the supplied final SBML evaluated by the MEMOTE report	Same SBML is used as the input for Scripts 1–4.
Final-model metabolites	2270	2,270 compartment-specific metabolites in the final SBML	Same SBML is supplied in Data 3 and Data 5.
Gene products	1050	1,050 gene products in the final SBML	Exact structural count in the supplied model.
MEMOTE total (%)	90.182	overall MEMOTE score of 90.182%	Tested 2026-10-09; applies to 2,487 reaction SBML only.
MEMOTE consistency (%)	99.5	MEMOTE consistency of 99.500%	Final-model MEMOTE report.
Metabolites missing formula or charge	0	no metabolites lacked a formula or charge	Latest MEMOTE report.
Unbounded reactions	0	no unbounded reactions were detected	Latest MEMOTE report.
Stoichiometrically balanced cycles	0	no stoichiometrically balanced cycles were detected	Latest MEMOTE report.
Mass-unbalanced reactions	49	49 reactions were mass-unbalanced	Final-model MEMOTE report.
Charge-unbalanced reactions	28	28 reactions were charge-unbalanced	Final-model MEMOTE report.
Universally blocked reactions	966	966 blocked reactions (38.84%)	Final-model MEMOTE report.
Photon bookkeeping		Photon_USED_Plas and Photon_USED_Thyl are symbolic carriers (R1; charge 0)	Present in the supplied final SBML; not chemical metabolites.
Submission rule		MEMOTE score and model counts refer to the same final SBML.	The final model is supplied in Data 3 and Data 5.
Final SBML identity		2,487 reactions, 2,270 metabolites and 1,050 gene products; matching MEMOTE report supplied.	Single final model in Supplementary Data 3 and 5.
Provenance		The HTML MEMOTE report in Supplementary Data 6 evaluates the final SBML.	2,487 reactions and 2,270 metabolites; identical to the accompanying report.
