## Supplementary Data 1 for "Experimental trophic flexibility guides a compartmentalized genome-scale model of red microalgae *Galdieria sulphuraria*": Autotrophic_Carbohydrate_Biomass.xlsx

### Sheet: Inputs
Autotrophic carbohydrate biomass objective (mmol-based coefficients)
Primary glycogen source: Sakurai et al. 2016 DOI 10.1016/j.biortech.2015.11.014; autotrophic validation: Montenegro-Herrera et al. 2022 DOI 10.1007/s10811-022-02733-y
Component	SBML_metabolite_ID	Fraction (g/gDW)	MW basis (g/mol)	Comment
Glycogen (storage)	m_STARCH_Cyto[c]	0.175	162.14	Converted on anhydrohexose basis (C6H10O5 repeating unit)
Structural glucan	m_1-3-beta-D-Glucans_Cyto[c]	0.016	162.14	Converted on anhydrohexose basis (C6H10O5 repeating unit)
Structural mannan	m_GDP-MANNOSE_Cyto[c]	0.004	162.14	Converted on anhydrohexose basis (C6H10O5 repeating unit)
Total carbohydrate fraction (g/gDW)	0.195
F function basis	mmol/g carbohydrate			Normalized carbohydrate composition; excludes explicit total carbohydrate fraction
G function basis	mmol/gDW			Absolute carbohydrate coefficients; includes total carbohydrate fraction
Reaction pool metabolite	m_CARBOHYDRATE_TOTAL_POOL[c]

### Sheet: Calc
Autotrophic carbohydrate coefficient calculation
Component	SBML_metabolite_ID	Fraction (g/gDW)	Mass share within carbohydrate (g/g carbohydrate)	MW basis (g/mol)	F coeff (mmol/g carbohydrate)	G coeff (mmol/gDW)	Check (mmol/gDW)
Glycogen (storage)	m_STARCH_Cyto[c]	0.175	0.897436	162.14	5.53494	1.07931	1.07931
Structural glucan	m_1-3-beta-D-Glucans_Cyto[c]	0.016	0.0820513	162.14	0.506052	0.0986802	0.0986802
Structural mannan	m_GDP-MANNOSE_Cyto[c]	0.004	0.0205128	162.14	0.126513	0.02467	0.02467
Sum F coefficients	6.16751
Sum G coefficients	1.20266
Total carbohydrate fraction (g/gDW)	0.195
Unit note	F = mmol/g carbohydrate; G = mmol/gDW

### Sheet: Reaction List
Abbreviation	Description	Reaction	GPR	Lower bound	Upper bound	Objective	Subsystem
CARBOHYDRATE_BOF_AUTO_F	Autotrophic carbohydrate BOF without explicit total fraction; coefficients in mmol/g carbohydrate	5.53 m_STARCH_Cyto[c] + 0.51 m_1-3-beta-D-Glucans_Cyto[c] + 0.13 m_GDP-MANNOSE_Cyto[c] -> m_CARBOHYDRATE_TOTAL_POOL[c]		0	1000	0	Biomass synthesis
CARBOHYDRATE_BOF_AUTO_G	Autotrophic carbohydrate BOF with explicit total carbohydrate fraction; coefficients in mmol/gDW	1.08 m_STARCH_Cyto[c] + 0.10 m_1-3-beta-D-Glucans_Cyto[c] + 0.02 m_GDP-MANNOSE_Cyto[c] -> m_CARBOHYDRATE_TOTAL_POOL[c]		0	1000	0	Biomass synthesis
m_CARBOHYDRATE_TOTAL_POOL_SINK	Optional sink for carbohydrate biomass pool	m_CARBOHYDRATE_TOTAL_POOL[c] ->		0	1	0	Biomass synthesis

### Sheet: Metabolite List
Abbreviation	Description	Charged formula	Compartment	ChEBI ID	InChi string
m_STARCH_Cyto[c]	Glycogen storage precursor for carbohydrate biomass pseudo-reaction		cytoplasm
m_1-3-beta-D-Glucans_Cyto[c]	Structural glucan precursor for carbohydrate biomass pseudo-reaction		cytoplasm
m_GDP-MANNOSE_Cyto[c]	Structural mannan precursor for carbohydrate biomass pseudo-reaction		cytoplasm
m_CARBOHYDRATE_TOTAL_POOL[c]	Carbohydrate biomass total pool metabolite	R	cytoplasm
