## Supplementary Data 1 for "Experimental trophic flexibility guides a compartmentalized genome-scale model of red microalgae *Galdieria sulphuraria*": Autotroph_GAM_Biomass.xlsx

### Sheet: Reaction List
Abbreviation	Description	Reaction	GPR	Lower bound	Upper bound	Objective	Subsystem
GAM_BIOMASS	Growth-associated maintenance ATP hydrolysis pseudoreaction (30 mmol ATP gDW^-1)	30 m_ATP_Cyto[c] + 30 m_WATER_Cyto[c] -> 30 m_ADP_Cyto[c] + 30 m_Pi_Cyto[c] + 30 m_PROTON_Cyto[c]		0	1000	0	Biomass synthesis

### Sheet: Metabolite List
Abbreviation	Description	Charged formula	Compartment	ChEBI ID	InChi string
m_dATP_Cyto[c]	dATP_Cyto precursor for dns_total_pool biomass pseudoreaction		cytoplasm
m_dTTP_Cyto[c]	dTTP_Cyto precursor for dns_total_pool biomass pseudoreaction		cytoplasm
m_dCTP_Cyto[c]	dCTP_Cyto precursor for dns_total_pool biomass pseudoreaction		cytoplasm
m_dGTP_Cyto[c]	dGTP_Cyto precursor for dns_total_pool biomass pseudoreaction		cytoplasm
m_DNA_TOTAL_POOL[c]	DNS_TOTAL_POOL product pool		cytoplasm
m_ATP_Cyto[c]	ATP precursor for GAM biomass pseudoreaction		cytoplasm
m_WATER_Cyto[c]	Water precursor for GAM biomass pseudoreaction		cytoplasm
m_ADP_Cyto[c]	ADP product of GAM biomass pseudoreaction		cytoplasm
m_Pi_Cyto[c]	Inorganic phosphate product of GAM biomass pseudoreaction		cytoplasm
m_PROTON_Cyto[c]	Proton product of GAM biomass pseudoreaction		cytoplasm
