## Supplementary Data 1 for "Experimental trophic flexibility guides a compartmentalized genome-scale model of red microalgae *Galdieria sulphuraria*": Autotroph_Lipid_Biomass.xlsx

### Sheet: README_Checks
Autotroph_Lipid_Biomass_Objective — streamlined master template
Workflow	Purpose		Reliability check	Value	Status
1. Level 1	Set MEM and TAG fractions.		Level 1 closes	1	PASS
2. Level 2	Set nine membrane-class fractions.		Level 2 closes	1	PASS
3. Inputs	Enter total lipid, headgroup proxy and condition-specific FA profiles.		Inputs match Level 1	1	PASS
4. Calc	Review the active molecular-weight, mass and molar conversion path.		Inputs match Level 2	1	PASS
5. Biomass_Lipids	Use the final metabolite coefficients in column B.		Stable lipid mass closes	0.15	PASS
6. Reaction List	Copy formula-linked model-ready reactions.		Membrane class moles close	0	PASS
			Formula errors in saved workbook	0	PASS
Source profile check	Normalized MEM and TAG profiles used downstream	PASS when both normalized sums equal 100%		200	PASS
Color key	Meaning		Final deliverable	Location
Yellow	Exact formula-driven species coefficients; glycerol backbone is included in intact lipids		BOF metabolite coefficients	Biomass_Lipids!A:B
Blue	Reaction coefficients rounded to two significant digits; zero terms omitted		Model-ready reactions	Reaction List!A:C
Green	Final BOF output or live check		Evidence and assumptions	Sources_Assumptions
White	Label, note, identifier, or source metadata		Workbook identity	Autotroph_Lipid_Biomass_Objective

### Sheet: Level 1
Level 1 — stable lipid-pool allocation
Lipid pool	Mass fraction	Interpretation
Membrane lipids	0.75	Structural membrane fraction of total lipid
Triacylglycerol (TAG)	0.25	Storage-lipid fraction of total lipid
Closure check	1
Required value	1

### Sheet: Level 2
Level 2 — membrane-lipid class composition
Membrane class	Fraction of membrane pool	Model metabolite family
MGDG	0.16	MGDG
DGDG	0.23	DGDG
SQDG	0.13	Sulfoquinovosyldiacylglycerol
PG	0.07	Phosphatidylglycerol
PE	0.14	Phosphatidylethanolamine
PC	0.16	Phosphatidylcholine
PI	0.04	Phosphatidylinositol
PS	0.02	Phosphatidylserine
DGTS	0.05	Betaine lipid DGTS
Closure check	1
Required value	1

### Sheet: Inputs
Autotroph_Lipid_Biomass_Objective — authoritative inputs
Core input	Value	Unit / interpretation
Total_lipid_fraction_g_per_gDW	0.15	Total lipid content of biomass (g lipid / gDW) for autotroph condition
TAG_mass_fraction_of_total_lipid	0.25	Level-1 storage-lipid fraction used in the stable biomass objective.
DG_mass_fraction_of_total_lipid	0	DG excluded from stable BOF allocation; retained only as analytical/source evidence.
FFA_mass_fraction_of_total_lipid	0	FFA excluded from stable BOF allocation; fatty-acid profiles remain composition inputs.
MEM_headgroup_MW_g_per_mol	180	Single average membrane headgroup contribution (180 g/mol) used as a documented approximation; class-specific lipid MWs were not available for all modeled classes.
Stable lipid-pool allocation	Value	Interpretation
MEM_mass_fraction_of_total_lipid	0.75	Level-1 membrane fraction; MEM + TAG = 1.
Membrane class input Parameter	Value	Basis Interpretation
Overall_MEM_fraction_MGDG	0.16	Level-2 Fraction of the modeled membrane-lipid pool
Overall_MEM_fraction_DGDG	0.23	Level-2 Fraction of the modeled membrane-lipid pool
Overall_MEM_fraction_SQDG	0.13	Level-2 Fraction of the modeled membrane-lipid pool
Overall_MEM_fraction_PG	0.07	Level-2 Fraction of the modeled membrane-lipid pool
Overall_MEM_fraction_PE	0.14	Level-2 Fraction of the modeled membrane-lipid pool
Overall_MEM_fraction_PC	0.16	Level-2 Fraction of the modeled membrane-lipid pool
Overall_MEM_fraction_PI	0.04	Level-2 Fraction of the modeled membrane-lipid pool
Overall_MEM_fraction_PS	0.02	Level-2 Fraction of the modeled membrane-lipid pool
Overall_MEM_fraction_DGTS	0.05	Level-2 Fraction of the modeled membrane-lipid pool
FA_code	Carbons	DoubleBonds	Percent_MEM_TotalProxy	Percent_DG	Percent_FFA	Percent_TAG	Compound_name
C12:0	12	0	0	0	0	0	Lauric Acid Methyl Ester (C12:0)
C13:0	13	0	0	0	0	0	Tridecanoic Acid Methyl Ester (C13:0)
C14:0	14	0	0.6	1.1	0.6	0.5	Myristic Acid Methyl Ester (C14:0)
C14:1	14	1	0	0	0	0	Myristoleic Acid Methyl Ester (C14:1)
C15:0	15	0	2.1	3.2	0.8	0.9	Pentadecanoic Acid Methyl Ester (C15:0)
C15:1	15	1	0	0	0	0	Pentadecenoic Acid Methyl Ester (C15:1)
C16:0	16	0	29.4	47.5	28.2	32.3	Palmitic Acid Methyl Ester (C16:0)
C16:1	16	1	0.5	0.1	0	0	Palmitoleic Acid Methyl Ester (C16:1)
C17:0	17	0	1.8	3.6	1.4	1.6	Heptadecanoic Acid Methyl Ester (C17:0)
C17:1	17	1	0	0	0	0	Heptadecenoic Acid Methyl Ester (C17:1)
C18:0	18	0	10.5	13.6	66.3	62.1	Stearic Acid Methyl Ester (C18:0)
C18:1	18	1	14.2	11.5	2.5	1.7	C18:1 isomers aggregated for the model C18:1 species
C18:1_mergedRow	18	1	0	0	0	0	C18:1 secondary-isomer source row (included above)
C18:2	18	2	36.3	18.3	0.3	0.8	C18:2 isomers aggregated for the model C18:2 species
C18:2_mergedRow	18	2	0	0	0	0	C18:2 secondary-isomer source row (included above)
C18:3	18	3	2.4	0.4	0	0	C18:3 isomers aggregated for the model C18:3 species
C18:3_mergedRow	18	3	0	0	0	0	C18:3 secondary-isomer source row (included above)
C20:0	20	0	0.2	0.1	0	0	Eicosanoic Acid methyl Ester (C20:0)
C20:1	20	1	0.2	0	0	0	Eicosenoic Acid Methyl Ester (C20:1n9)
C20:2	20	2	1.4	0.3	0	0	Eicosadienoic Acid Methyl Ester (C20:2)
C20:3	20	3	0	0	0	0	Eicosatrienoic Acid ME (C20:3n6)
C20:4	20	4	0	0	0	0	Arachidonic Acid Methyl Ester (C20:4n6)
C21:0	21	0	0	0	0	0	Heneicosanoic Acid Methyl Ester (C21:0)
C20:3_mergedRow	20	3	0	0	0	0	C20:3 isomers aggregated for the model C20:3 species
C20:5	20	5	0	0	0	0	Eicosapentaenoic Acid ME(C20:5n3)
C22:0	22	0	0	0	0	0	C20:3 secondary-isomer source row (included above)
C22:1	22	1	0	0.2	0	0	Erucic Acid Methyl Ester (C22:1n9)
C22:2	22	2	0.2	0	0	0	Docosadienoic Acid Methyl Ester (C22:2)
C23:0	23	0	0	0	0	0	Tricosanoic Acid Methyl Ester (C23:0)
C22:6	22	6	0	0	0	0	Docosahexaenoic Acid ME (C22:6n3)
C24:0	24	0	0	0	0	0	Lignoceric Acid Methyl Ester (C24:0)
C24:1	24	1	0	0	0	0.1	Nervonic Acid Methyl Ester (C24:1)
SUM % (as provided)		0	99.8	99.9	100.1	100
Renormalization factor		0	MEM	DG	FFA	TAG
			1.002	1.001	0.999001	1

### Sheet: Calc
Lipid BOF calculations — active formula path only
Core quantity	Value	Unit / role
Total lipid	0.15	g lipid / gDW
MEM fraction	0.75	fraction of total lipid
TAG fraction	0.25	fraction of total lipid
Average membrane headgroup term	180	g/mol proxy
Stable-pool closure	1	must equal 1
FA code	Carbons	Double bonds	FA MW (g/mol)	MEM normalized (%)	TAG profile (%)	TAG normalized (%)
C12:0	12	0	200.322	0	0	0
C13:0	13	0	214.349	0	0	0
C14:0	14	0	228.376	0.601202	0.5	0.5
C14:1	14	1	226.36	0	0	0
C15:0	15	0	242.403	2.10421	0.9	0.9
C15:1	15	1	240.387	0	0	0
C16:0	16	0	256.43	29.4589	32.3	32.3
C16:1	16	1	254.414	0.501002	0	0
C17:0	17	0	270.457	1.80361	1.6	1.6
C17:1	17	1	268.441	0	0	0
C18:0	18	0	284.484	10.521	62.1	62.1
C18:1	18	1	282.468	14.2285	1.7	1.7
C18:1_mergedRow	18	1	282.468	0	0	0
C18:2	18	2	280.452	36.3727	0.8	0.8
C18:2_mergedRow	18	2	280.452	0	0	0
C18:3	18	3	278.436	2.40481	0	0
C18:3_mergedRow	18	3	278.436	0	0	0
C20:0	20	0	312.538	0.200401	0	0
C20:1	20	1	310.522	0.200401	0	0
C20:2	20	2	308.506	1.40281	0	0
C20:3	20	3	306.49	0	0	0
C20:4	20	4	304.474	0	0	0
C21:0	21	0	326.565	0	0	0
C20:3_mergedRow	20	3	306.49	0	0	0
C20:5	20	5	302.458	0	0	0
C22:0	22	0	340.592	0	0	0
C22:1	22	1	338.576	0	0	0
C22:2	22	2	336.56	0.200401	0	0
C23:0	23	0	354.619	0	0	0
C22:6	22	6	328.496	0	0	0
C24:0	24	0	368.646	0	0	0
C24:1	24	1	366.63	0	0.1	0.1
Molecular-weight calculation	Value	Formula basis
Weighted MEM FA MW	273.244	SUMPRODUCT(FA MW, normalized MEM profile) / 100
Weighted TAG FA MW	274.554	SUMPRODUCT(FA MW, normalized TAG profile) / 100
Average membrane lipid MW	782.552	2 × MEM FA MW + headgroup proxy + membrane-backbone adjustment
Average TAG MW	861.712	3 × TAG FA MW + TAG-backbone adjustment
Membrane backbone adjustment	56.064	g/mol; glycerol minus two waters
TAG backbone adjustment	38.049	g/mol; glycerol minus three waters
Pool conversion	Mass (g/gDW)	Average MW (g/mol)	Amount (mol/gDW)
Membrane lipids	0.1125	782.552	0.00014376
TAG	0.0375	861.712	4.3518e-05
Total stable lipid	0.15		0.000187278
Mass closure	0.15		g/gDW; must equal total lipid
Membrane class	Level-2 fraction	Class moles (mol/gDW)	Class amount (mmol/gDW)
MGDG	0.16	2.30017e-05	0.0230017
DGDG	0.23	3.30649e-05	0.0330649
SQDG	0.13	1.86889e-05	0.0186889
PG	0.07	1.00632e-05	0.0100632
PE	0.14	2.01265e-05	0.0201265
PC	0.16	2.30017e-05	0.0230017
PI	0.04	5.75042e-06	0.00575042
PS	0.02	2.87521e-06	0.00287521
DGTS	0.05	7.18802e-06	0.00718802
Total	1	0.00014376	0.14376

### Sheet: Biomass_Lipids
Autotroph_Lipid_Biomass_Objective coefficients (mmol/gDW)
MGDG species
Metabolite_ID	Coefficient (mmol/gDW)	Lipid class	Formula basis
m_MGDG_C12_Plas[p]	0	MGDG	1000 × class moles × MEM FA fraction (C12)
m_MGDG_C14_Plas[p]	0.000138287	MGDG	1000 × class moles × MEM FA fraction (C14)
m_MGDG_C15_Plas[p]	0.000484003	MGDG	1000 × class moles × MEM FA fraction (C15)
m_MGDG_C16_Plas[p]	0.00677604	MGDG	1000 × class moles × MEM FA fraction (C16)
m_MGDG_C17_Plas[p]	0.00041486	MGDG	1000 × class moles × MEM FA fraction (C17)
m_MGDG_C181_Plas[p]	0.00327278	MGDG	1000 × class moles × MEM FA fraction (C181)
m_MGDG_C182_Plas[p]	0.00836634	MGDG	1000 × class moles × MEM FA fraction (C182)
m_MGDG_C183_Plas[p]	0.000553146	MGDG	1000 × class moles × MEM FA fraction (C183)
m_MGDG_C18_Plas[p]	0.00242001	MGDG	1000 × class moles × MEM FA fraction (C18)
m_MGDG_C20_Plas[p]	4.60955e-05	MGDG	1000 × class moles × MEM FA fraction (C20)
DGDG species
Metabolite_ID	Coefficient (mmol/gDW)	Lipid class	Formula basis
m_DGDG_C14_Plas[p]	0.000198787	DGDG	1000 × class moles × MEM FA fraction (C14)
m_DGDG_C15_Plas[p]	0.000695754	DGDG	1000 × class moles × MEM FA fraction (C15)
m_DGDG_C16_Plas[p]	0.00974056	DGDG	1000 × class moles × MEM FA fraction (C16)
m_DGDG_C17_Plas[p]	0.000596361	DGDG	1000 × class moles × MEM FA fraction (C17)
m_DGDG_C18_Plas[p]	0.00347877	DGDG	1000 × class moles × MEM FA fraction (C18)
m_DGDG_C181_Plas[p]	0.00470462	DGDG	1000 × class moles × MEM FA fraction (C181)
m_DGDG_C182_Plas[p]	0.0120266	DGDG	1000 × class moles × MEM FA fraction (C182)
m_DGDG_C183_Plas[p]	0.000795148	DGDG	1000 × class moles × MEM FA fraction (C183)
m_DGDG_C20_Plas[p]	6.62623e-05	DGDG	1000 × class moles × MEM FA fraction (C20)
SQDG species
Metabolite_ID	Coefficient (mmol/gDW)	Lipid class	Formula basis
m_SULFOQUINOVOSYLDIACYLGLYCEROL_C14_Plas[p]	0.000112358	SQDG	1000 × class moles × MEM FA fraction (C14)
m_SULFOQUINOVOSYLDIACYLGLYCEROL_C15_Plas[p]	0.000393252	SQDG	1000 × class moles × MEM FA fraction (C15)
m_SULFOQUINOVOSYLDIACYLGLYCEROL_C16_Plas[p]	0.00550553	SQDG	1000 × class moles × MEM FA fraction (C16)
m_SULFOQUINOVOSYLDIACYLGLYCEROL_C17_Plas[p]	0.000337073	SQDG	1000 × class moles × MEM FA fraction (C17)
m_SULFOQUINOVOSYLDIACYLGLYCEROL_C18_Plas[p]	0.00196626	SQDG	1000 × class moles × MEM FA fraction (C18)
m_SULFOQUINOVOSYLDIACYLGLYCEROL_C181_Plas[p]	0.00265914	SQDG	1000 × class moles × MEM FA fraction (C181)
m_SULFOQUINOVOSYLDIACYLGLYCEROL_C182_Plas[p]	0.00679765	SQDG	1000 × class moles × MEM FA fraction (C182)
m_SULFOQUINOVOSYLDIACYLGLYCEROL_C183_Plas[p]	0.000449431	SQDG	1000 × class moles × MEM FA fraction (C183)
m_SULFOQUINOVOSYLDIACYLGLYCEROL_C20_Plas[p]	3.74526e-05	SQDG	1000 × class moles × MEM FA fraction (C20)
PG species
Metabolite_ID	Coefficient (mmol/gDW)	Lipid class	Formula basis
m_L-1-PHOSPHATIDYL-GLYCEROL_C14_Cyto[c]	6.05004e-05	PG	1000 × class moles × MEM FA fraction (C14)
m_L-1-PHOSPHATIDYL-GLYCEROL_C15_Cyto[c]	0.000211751	PG	1000 × class moles × MEM FA fraction (C15)
m_L-1-PHOSPHATIDYL-GLYCEROL_C16_Cyto[c]	0.00296452	PG	1000 × class moles × MEM FA fraction (C16)
m_L-1-PHOSPHATIDYL-GLYCEROL_C17_Cyto[c]	0.000181501	PG	1000 × class moles × MEM FA fraction (C17)
m_L-1-PHOSPHATIDYL-GLYCEROL_C18_Cyto[c]	0.00105876	PG	1000 × class moles × MEM FA fraction (C18)
m_L-1-PHOSPHATIDYL-GLYCEROL_C181_Cyto[c]	0.00143184	PG	1000 × class moles × MEM FA fraction (C181)
m_L-1-PHOSPHATIDYL-GLYCEROL_C182_Cyto[c]	0.00366027	PG	1000 × class moles × MEM FA fraction (C182)
m_L-1-PHOSPHATIDYL-GLYCEROL_C183_Cyto[c]	0.000242001	PG	1000 × class moles × MEM FA fraction (C183)
m_L-1-PHOSPHATIDYL-GLYCEROL_C20_Cyto[c]	2.01668e-05	PG	1000 × class moles × MEM FA fraction (C20)
PE species
Metabolite_ID	Coefficient (mmol/gDW)	Lipid class	Formula basis
m_L-1-PHOSPHATIDYL-ETHANOLAMINE_C14_Cyto	0.000121001	PE	1000 × class moles × MEM FA fraction (C14)
m_L-1-PHOSPHATIDYL-ETHANOLAMINE_C15_Cyto	0.000423503	PE	1000 × class moles × MEM FA fraction (C15)
m_L-1-PHOSPHATIDYL-ETHANOLAMINE_C16_Cyto	0.00592904	PE	1000 × class moles × MEM FA fraction (C16)
m_L-1-PHOSPHATIDYL-ETHANOLAMINE_C17_Cyto	0.000363002	PE	1000 × class moles × MEM FA fraction (C17)
m_L-1-PHOSPHATIDYL-ETHANOLAMINE_C18_Cyto	0.00211751	PE	1000 × class moles × MEM FA fraction (C18)
m_L-1-PHOSPHATIDYL-ETHANOLAMINE_C181_Cyto	0.00286368	PE	1000 × class moles × MEM FA fraction (C181)
m_L-1-PHOSPHATIDYL-ETHANOLAMINE_C182_Cyto	0.00732054	PE	1000 × class moles × MEM FA fraction (C182)
m_L-1-PHOSPHATIDYL-ETHANOLAMINE_C183_Cyto	0.000484003	PE	1000 × class moles × MEM FA fraction (C183)
m_L-1-PHOSPHATIDYL-ETHANOLAMINE_C20_Cyto	4.03336e-05	PE	1000 × class moles × MEM FA fraction (C20)
PC species
Metabolite_ID	Coefficient (mmol/gDW)	Lipid class	Formula basis
m_PHOSPHATIDYLCHOLINE_C14_Cyto[c]	0.000138287	PC	1000 × class moles × MEM FA fraction (C14)
m_PHOSPHATIDYLCHOLINE_C15_Cyto[c]	0.000484003	PC	1000 × class moles × MEM FA fraction (C15)
m_PHOSPHATIDYLCHOLINE_C16_Cyto[c]	0.00677604	PC	1000 × class moles × MEM FA fraction (C16)
m_PHOSPHATIDYLCHOLINE_C17_Cyto[c]	0.00041486	PC	1000 × class moles × MEM FA fraction (C17)
m_PHOSPHATIDYLCHOLINE_C18_Cyto[c]	0.00242001	PC	1000 × class moles × MEM FA fraction (C18)
m_PHOSPHATIDYLCHOLINE_C181_Cyto[c]	0.00327278	PC	1000 × class moles × MEM FA fraction (C181)
m_PHOSPHATIDYLCHOLINE_C182_Cyto[c]	0.00836634	PC	1000 × class moles × MEM FA fraction (C182)
m_PHOSPHATIDYLCHOLINE_C183_Cyto[c]	0.000553146	PC	1000 × class moles × MEM FA fraction (C183)
m_PHOSPHATIDYLCHOLINE_C20_Cyto[c]	4.60955e-05	PC	1000 × class moles × MEM FA fraction (C20)
PI species
Metabolite_ID	Coefficient (mmol/gDW)	Lipid class	Formula basis
m_L-1-phosphatidyl-inositols_C14_Cyto[c]	3.45716e-05	PI	1000 × class moles × MEM FA fraction (C14)
m_L-1-phosphatidyl-inositols_C15_Cyto[c]	0.000121001	PI	1000 × class moles × MEM FA fraction (C15)
m_L-1-phosphatidyl-inositols_C16_Cyto[c]	0.00169401	PI	1000 × class moles × MEM FA fraction (C16)
m_L-1-phosphatidyl-inositols_C17_Cyto[c]	0.000103715	PI	1000 × class moles × MEM FA fraction (C17)
m_L-1-phosphatidyl-inositols_C18_Cyto[c]	0.000605004	PI	1000 × class moles × MEM FA fraction (C18)
m_L-1-phosphatidyl-inositols_C181_Cyto[c]	0.000818195	PI	1000 × class moles × MEM FA fraction (C181)
m_L-1-phosphatidyl-inositols_C182_Cyto[c]	0.00209158	PI	1000 × class moles × MEM FA fraction (C182)
m_L-1-phosphatidyl-inositols_C183_Cyto[c]	0.000138287	PI	1000 × class moles × MEM FA fraction (C183)
m_L-1-phosphatidyl-inositols_C20_Cyto[c]	1.15239e-05	PI	1000 × class moles × MEM FA fraction (C20)
PS species
Metabolite_ID	Coefficient (mmol/gDW)	Lipid class	Formula basis
m_L-1-PHOSPHATIDYL-SERINE_C14_Cyto[c]	1.72858e-05	PS	1000 × class moles × MEM FA fraction (C14)
m_L-1-PHOSPHATIDYL-SERINE_C15_Cyto[c]	6.05004e-05	PS	1000 × class moles × MEM FA fraction (C15)
m_L-1-PHOSPHATIDYL-SERINE_C16_Cyto[c]	0.000847005	PS	1000 × class moles × MEM FA fraction (C16)
m_L-1-PHOSPHATIDYL-SERINE_C17_Cyto[c]	5.18575e-05	PS	1000 × class moles × MEM FA fraction (C17)
m_L-1-PHOSPHATIDYL-SERINE_C18_Cyto[c]	0.000302502	PS	1000 × class moles × MEM FA fraction (C18)
m_L-1-PHOSPHATIDYL-SERINE_C181_Cyto[c]	0.000409098	PS	1000 × class moles × MEM FA fraction (C181)
m_L-1-PHOSPHATIDYL-SERINE_C182_Cyto[c]	0.00104579	PS	1000 × class moles × MEM FA fraction (C182)
m_L-1-PHOSPHATIDYL-SERINE_C183_Cyto[c]	6.91433e-05	PS	1000 × class moles × MEM FA fraction (C183)
m_L-1-PHOSPHATIDYL-SERINE_C20_Cyto[c]	5.76194e-06	PS	1000 × class moles × MEM FA fraction (C20)
DGTS species
Metabolite_ID	Coefficient (mmol/gDW)	Lipid class	Formula basis
m_DGTS_C14_Cyto[c]	4.32145e-05	DGTS	1000 × class moles × MEM FA fraction (C14)
m_DGTS_C15_Cyto[c]	0.000151251	DGTS	1000 × class moles × MEM FA fraction (C15)
m_DGTS_C16_Cyto[c]	0.00211751	DGTS	1000 × class moles × MEM FA fraction (C16)
m_DGTS_C17_Cyto[c]	0.000129644	DGTS	1000 × class moles × MEM FA fraction (C17)
m_DGTS_C18_Cyto[c]	0.000756255	DGTS	1000 × class moles × MEM FA fraction (C18)
m_DGTS_C181_Cyto[c]	0.00102274	DGTS	1000 × class moles × MEM FA fraction (C181)
m_DGTS_C182_Cyto[c]	0.00261448	DGTS	1000 × class moles × MEM FA fraction (C182)
m_DGTS_C183_Cyto[c]	0.000172858	DGTS	1000 × class moles × MEM FA fraction (C183)
m_DGTS_C20_Cyto[c]	1.44048e-05	DGTS	1000 × class moles × MEM FA fraction (C20)
TAG species
Metabolite_ID	Coefficient (mmol/gDW)	Lipid class	Formula basis
m_Triacylglycerols_C12_Cyto[c]	0	TAG	1000 × TAG moles × normalized TAG fraction (C12)
m_Triacylglycerols_C14_Cyto[c]	0.00021759	TAG	1000 × TAG moles × normalized TAG fraction (C14)
m_Triacylglycerols_C15_Cyto[c]	0.000391662	TAG	1000 × TAG moles × normalized TAG fraction (C15)
m_Triacylglycerols_C16_Cyto[c]	0.0140563	TAG	1000 × TAG moles × normalized TAG fraction (C16)
m_Triacylglycerols_C17_Cyto[c]	0.000696288	TAG	1000 × TAG moles × normalized TAG fraction (C17)
m_Triacylglycerols_C18_Cyto[c]	0.0270247	TAG	1000 × TAG moles × normalized TAG fraction (C18)
m_Triacylglycerols_C181_Cyto[c]	0.000739806	TAG	1000 × TAG moles × normalized TAG fraction (C181)
m_Triacylglycerols_C182_Cyto[c]	0.000348144	TAG	1000 × TAG moles × normalized TAG fraction (C182)
m_Triacylglycerols_C183_Cyto[c]	0	TAG	1000 × TAG moles × normalized TAG fraction (C183)
m_Triacylglycerols_C20_Cyto[c]	0	TAG	1000 × TAG moles × normalized TAG fraction (C20)

### Sheet: Reaction List
Abbreviation	Description	Reaction	GPR	Lower bound	Upper bound	Objective	Subsystem	Notes	EC Number	KEGG ID
m_MGDG_Plas_BIO		0,00014 m_MGDG_C14_Plas[p] + 0,00048 m_MGDG_C15_Plas[p] + 0,0068 m_MGDG_C16_Plas[p] + 0,00041 m_MGDG_C17_Plas[p] + 0,0033 m_MGDG_C181_Plas[p] + 0,0084 m_MGDG_C182_Plas[p] + 0,00055 m_MGDG_C183_Plas[p] + 0,0024 m_MGDG_C18_Plas[p] + 0,000046 m_MGDG_C20_Plas[p] -> m_MGDG_Plas_TOTAL[p]		0	1000	0	Biomass synthesis	Model-ready text; coefficients use two significant digits, decimal commas, ordinary decimal notation, and omit zero terms.
DGDG_Plas_BIO		0,00020 m_DGDG_C14_Plas[p] + 0,00070 m_DGDG_C15_Plas[p] + 0,0097 m_DGDG_C16_Plas[p] + 0,00060 m_DGDG_C17_Plas[p] + 0,0035 m_DGDG_C18_Plas[p] + 0,0047 m_DGDG_C181_Plas[p] + 0,012 m_DGDG_C182_Plas[p] + 0,00080 m_DGDG_C183_Plas[p] + 0,000066 m_DGDG_C20_Plas[p] -> m_DGDG_Plas_TOTAL[p]		0	1000	0	Biomass synthesis	Model-ready text; coefficients use two significant digits, decimal commas, ordinary decimal notation, and omit zero terms.
SULFOQUINOVOSYLDIACYLGLYCEROL_Plas_BIO		0,00011 m_SULFOQUINOVOSYLDIACYLGLYCEROL_C14_Plas[p] + 0,00039 m_SULFOQUINOVOSYLDIACYLGLYCEROL_C15_Plas[p] + 0,0055 m_SULFOQUINOVOSYLDIACYLGLYCEROL_C16_Plas[p] + 0,00034 m_SULFOQUINOVOSYLDIACYLGLYCEROL_C17_Plas[p] + 0,0020 m_SULFOQUINOVOSYLDIACYLGLYCEROL_C18_Plas[p] + 0,0027 m_SULFOQUINOVOSYLDIACYLGLYCEROL_C181_Plas[p] + 0,0068 m_SULFOQUINOVOSYLDIACYLGLYCEROL_C182_Plas[p] + 0,00045 m_SULFOQUINOVOS…		0	1000	0	Biomass synthesis	Model-ready text; coefficients use two significant digits, decimal commas, ordinary decimal notation, and omit zero terms.
L-1-PHOSPHATIDYL-GLYCEROL_Cyto_BIO		0,000061 m_L-1-PHOSPHATIDYL-GLYCEROL_C14_Cyto[c] + 0,00021 m_L-1-PHOSPHATIDYL-GLYCEROL_C15_Cyto[c] + 0,0030 m_L-1-PHOSPHATIDYL-GLYCEROL_C16_Cyto[c] + 0,00018 m_L-1-PHOSPHATIDYL-GLYCEROL_C17_Cyto[c] + 0,0011 m_L-1-PHOSPHATIDYL-GLYCEROL_C18_Cyto[c] + 0,0014 m_L-1-PHOSPHATIDYL-GLYCEROL_C181_Cyto[c] + 0,0037 m_L-1-PHOSPHATIDYL-GLYCEROL_C182_Cyto[c] + 0,00024 m_L-1-PHOSPHATIDYL-GLYCEROL_C183_Cyto[c] +…		0	1000	0	Biomass synthesis	Model-ready text; coefficients use two significant digits, decimal commas, ordinary decimal notation, and omit zero terms.
L-1-PHOSPHATIDYL-ETHANOLAMINE_Cyto_BIO		0,00012 m_L-1-PHOSPHATIDYL-ETHANOLAMINE_C14_Cyto + 0,00042 m_L-1-PHOSPHATIDYL-ETHANOLAMINE_C15_Cyto + 0,0059 m_L-1-PHOSPHATIDYL-ETHANOLAMINE_C16_Cyto + 0,00036 m_L-1-PHOSPHATIDYL-ETHANOLAMINE_C17_Cyto + 0,0021 m_L-1-PHOSPHATIDYL-ETHANOLAMINE_C18_Cyto + 0,0029 m_L-1-PHOSPHATIDYL-ETHANOLAMINE_C181_Cyto + 0,0073 m_L-1-PHOSPHATIDYL-ETHANOLAMINE_C182_Cyto + 0,00048 m_L-1-PHOSPHATIDYL-ETHANOLAMINE_C183…		0	1000	0	Biomass synthesis	Model-ready text; coefficients use two significant digits, decimal commas, ordinary decimal notation, and omit zero terms.
PHOSPHATIDYLCHOLINE_Cyto_BIO		0,00014 m_PHOSPHATIDYLCHOLINE_C14_Cyto[c] + 0,00048 m_PHOSPHATIDYLCHOLINE_C15_Cyto[c] + 0,0068 m_PHOSPHATIDYLCHOLINE_C16_Cyto[c] + 0,00041 m_PHOSPHATIDYLCHOLINE_C17_Cyto[c] + 0,0024 m_PHOSPHATIDYLCHOLINE_C18_Cyto[c] + 0,0033 m_PHOSPHATIDYLCHOLINE_C181_Cyto[c] + 0,0084 m_PHOSPHATIDYLCHOLINE_C182_Cyto[c] + 0,00055 m_PHOSPHATIDYLCHOLINE_C183_Cyto[c] + 0,000046 m_PHOSPHATIDYLCHOLINE_C20_Cyto[c] -> m_…		0	1000	0	Biomass synthesis	Model-ready text; coefficients use two significant digits, decimal commas, ordinary decimal notation, and omit zero terms.
L-1-phosphatidyl-inositols_Cyto_BIO		0,000035 m_L-1-phosphatidyl-inositols_C14_Cyto[c] + 0,00012 m_L-1-phosphatidyl-inositols_C15_Cyto[c] + 0,0017 m_L-1-phosphatidyl-inositols_C16_Cyto[c] + 0,00010 m_L-1-phosphatidyl-inositols_C17_Cyto[c] + 0,00061 m_L-1-phosphatidyl-inositols_C18_Cyto[c] + 0,00082 m_L-1-phosphatidyl-inositols_C181_Cyto[c] + 0,0021 m_L-1-phosphatidyl-inositols_C182_Cyto[c] + 0,00014 m_L-1-phosphatidyl-inositols_C183…		0	1000	0	Biomass synthesis	Model-ready text; coefficients use two significant digits, decimal commas, ordinary decimal notation, and omit zero terms.
L-1-PHOSPHATIDYL-SERINE_Cyto_BIO		0,000017 m_L-1-PHOSPHATIDYL-SERINE_C14_Cyto[c] + 0,000061 m_L-1-PHOSPHATIDYL-SERINE_C15_Cyto[c] + 0,00085 m_L-1-PHOSPHATIDYL-SERINE_C16_Cyto[c] + 0,000052 m_L-1-PHOSPHATIDYL-SERINE_C17_Cyto[c] + 0,00030 m_L-1-PHOSPHATIDYL-SERINE_C18_Cyto[c] + 0,00041 m_L-1-PHOSPHATIDYL-SERINE_C181_Cyto[c] + 0,0010 m_L-1-PHOSPHATIDYL-SERINE_C182_Cyto[c] + 0,000069 m_L-1-PHOSPHATIDYL-SERINE_C183_Cyto[c] + 0,0000058…		0	1000	0	Biomass synthesis	Model-ready text; coefficients use two significant digits, decimal commas, ordinary decimal notation, and omit zero terms.
DGTS_Cyto_BIO		0,000043 m_DGTS_C14_Cyto[c] + 0,00015 m_DGTS_C15_Cyto[c] + 0,0021 m_DGTS_C16_Cyto[c] + 0,00013 m_DGTS_C17_Cyto[c] + 0,00076 m_DGTS_C18_Cyto[c] + 0,0010 m_DGTS_C181_Cyto[c] + 0,0026 m_DGTS_C182_Cyto[c] + 0,00017 m_DGTS_C183_Cyto[c] + 0,000014 m_DGTS_C20_Cyto[c] -> m_DGTS_Cyto_TOTAL[c]		0	1000	0	Biomass synthesis	Model-ready text; coefficients use two significant digits, decimal commas, ordinary decimal notation, and omit zero terms.
Triacylglycerols_Cyto_BIO		0,00022 m_Triacylglycerols_C14_Cyto[c] + 0,00039 m_Triacylglycerols_C15_Cyto[c] + 0,014 m_Triacylglycerols_C16_Cyto[c] + 0,00070 m_Triacylglycerols_C17_Cyto[c] + 0,027 m_Triacylglycerols_C18_Cyto[c] + 0,00074 m_Triacylglycerols_C181_Cyto[c] + 0,00035 m_Triacylglycerols_C182_Cyto[c] -> m_Triacylglycerols_Cyto_TOTAL[c]		0	1000	0	Biomass synthesis	Model-ready text; coefficients use two significant digits, decimal commas, ordinary decimal notation, and omit zero terms.
LIPID_TOTAL_POOL_BIO		1,0 m_MGDG_Plas_TOTAL[p] + 1,0 m_DGDG_Plas_TOTAL[p] + 1,0 m_SULFOQUINOVOSYLDIACYLGLYCEROL_Plas_TOTAL[p] + 1,0 m_L-1-PHOSPHATIDYL-GLYCEROL_Cyto_TOTAL[c] + 1,0 m_L-1-PHOSPHATIDYL-ETHANOLAMINE_Cyto_TOTAL[c] + 1,0 m_PHOSPHATIDYLCHOLINE_Cyto_TOTAL[c] + 1,0 m_L-1-phosphatidyl-inositols_Cyto_TOTAL[c] + 1,0 m_L-1-PHOSPHATIDYL-SERINE_Cyto_TOTAL[c] + 1,0 m_DGTS_Cyto_TOTAL[c] + 1,0 m_Triacylglycerols_Cyto_T…		0	1000	0	Biomass synthesis	Autotroph_Lipid_Biomass_Objective aggregate stable lipid pool.
m_LIPID_TOTAL_POOL_SINK		m_LIPID_TOTAL_POOL[c] ->		0	1	0	Biomass synthesis	Autotroph_Lipid_Biomass_Objective final lipid-pool sink.

### Sheet: Metabolite List
Abbreviation	Description	Charged formula	Compartment	ChEBI ID	InChi string
m_MGDG_Plas_TOTAL[p]		R	chloroplasts
m_DGDG_Plas_TOTAL[p]		R	chloroplasts
m_SULFOQUINOVOSYLDIACYLGLYCEROL_Plas_TOTAL[p]		R	chloroplasts
m_PHOSPHATIDYLCHOLINE_Cyto_TOTAL[c]		R	cytoplasm
m_L-1-PHOSPHATIDYL-ETHANOLAMINE_Cyto_TOTAL[c]		R	cytoplasm
m_L-1-phosphatidyl-inositols_Cyto_TOTAL[c]		R	cytoplasm
m_L-1-PHOSPHATIDYL-GLYCEROL_Cyto_TOTAL[c]		R	cytoplasm
m_L-1-PHOSPHATIDYL-SERINE_Cyto_TOTAL[c]		R	cytoplasm
m_DGTS_Cyto_TOTAL[c]		R	cytoplasm
m_Triacylglycerols_Cyto_TOTAL[c]		R	cytoplasm
m_DIACYLGLYCEROL_Cyto_TOTAL[c]		R	cytoplasm
m_LIPID_TOTAL_POOL[c]		R	cytoplasm
