## Supplementary Data 1 for "Experimental trophic flexibility guides a compartmentalized genome-scale model of red microalgae *Galdieria sulphuraria*": Heterotroph_Lipid_Biomass.xlsx

### Sheet: README_Checks
Heterotroph_Lipid_Biomass_Objective — streamlined master template
Workflow	Purpose		Reliability check	Value	Status
1. Level 1	Set MEM and TAG fractions.		Level 1 closes	1	PASS
2. Level 2	Set nine membrane-class fractions.		Level 2 closes	1	PASS
3. Inputs	Enter total lipid, headgroup proxy and condition-specific FA profiles.		Inputs match Level 1	1	PASS
4. Calc	Review the active molecular-weight, mass and molar conversion path.		Inputs match Level 2	1	PASS
5. Biomass_Lipids	Use the final metabolite coefficients in column B.		Stable lipid mass closes	0.0375	PASS
6. Reaction List	Copy formula-linked model-ready reactions.		Membrane class moles close	3.38813e-21	PASS
			Formula errors in saved workbook	0	PASS
Source profile check	Normalized MEM and TAG profiles used downstream	PASS when both normalized sums equal 100%		200	PASS
Color key	Meaning		Final deliverable	Location
Yellow	Exact formula-driven species coefficients; glycerol backbone is included in intact lipids		BOF metabolite coefficients	Biomass_Lipids!A:B
Blue	Reaction coefficients rounded to two significant digits; zero terms omitted		Model-ready reactions	Reaction List!A:C
Green	Final BOF output or live check		Evidence and assumptions	Sources_Assumptions
White	Label, note, identifier, or source metadata		Workbook identity	Heterotroph_Lipid_Biomass_Objective

### Sheet: Level 1
Level 1 — stable lipid-pool allocation
Lipid pool	Mass fraction	Interpretation
Membrane lipids	0.5	Structural membrane fraction of total lipid
Triacylglycerol (TAG)	0.5	Storage-lipid fraction of total lipid
Closure check	1
Required value	1

### Sheet: Level 2
Level 2 — membrane-lipid class composition
Membrane class	Fraction of membrane pool	Model metabolite family
MGDG	0.12	MGDG
DGDG	0.19	DGDG
SQDG	0.08	Sulfoquinovosyldiacylglycerol
PG	0.07	Phosphatidylglycerol
PE	0.17	Phosphatidylethanolamine
PC	0.19	Phosphatidylcholine
PI	0.04	Phosphatidylinositol
PS	0.03	Phosphatidylserine
DGTS	0.11	Betaine lipid DGTS
Closure check	1
Required value	1

### Sheet: Inputs
Heterotroph_Lipid_Biomass_Objective — authoritative inputs
Core input	Value	Unit / interpretation
Total_lipid_fraction_g_per_gDW	0.0375	Total lipid content of biomass (g lipid / gDW) for heterotroph condition
TAG_mass_fraction_of_total_lipid	0.5	Level-1 storage-lipid fraction used in the stable biomass objective.
DG_mass_fraction_of_total_lipid	0	DG excluded from stable BOF allocation; retained only as analytical/source evidence.
FFA_mass_fraction_of_total_lipid	0	FFA excluded from stable BOF allocation; fatty-acid profiles remain composition inputs.
MEM_headgroup_MW_g_per_mol	180	Single average membrane headgroup contribution (180 g/mol) used as a documented approximation; class-specific lipid MWs were not available for all modeled classes.
Stable lipid-pool allocation	Value	Interpretation
MEM_mass_fraction_of_total_lipid	0.5	Level-1 membrane fraction; MEM + TAG = 1.
Membrane class input Parameter	Value	Basis Interpretation
Overall_MEM_fraction_MGDG	0.12	Level-2 Fraction of the modeled membrane-lipid pool
Overall_MEM_fraction_DGDG	0.19	Level-2 Fraction of the modeled membrane-lipid pool
Overall_MEM_fraction_SQDG	0.08	Level-2 Fraction of the modeled membrane-lipid pool
Overall_MEM_fraction_PG	0.07	Level-2 Fraction of the modeled membrane-lipid pool
Overall_MEM_fraction_PE	0.17	Level-2 Fraction of the modeled membrane-lipid pool
Overall_MEM_fraction_PC	0.19	Level-2 Fraction of the modeled membrane-lipid pool
Overall_MEM_fraction_PI	0.04	Level-2 Fraction of the modeled membrane-lipid pool
Overall_MEM_fraction_PS	0.03	Level-2 Fraction of the modeled membrane-lipid pool
Overall_MEM_fraction_DGTS	0.11	Level-2 Fraction of the modeled membrane-lipid pool
FA_code	Carbons	DoubleBonds	Percent_MEM_TotalProxy	Percent_DG	Percent_FFA	Percent_TAG	Compound_name
C12:0	12	0	0	0	0	0	Lauric Acid Methyl Ester (C12:0)
C13:0	13	0	0	0	0	0	Tridecanoic Acid Methyl Ester (C13:0)
C14:0	14	0	0.3	0.1	0.1	0.1	Myristic Acid Methyl Ester (C14:0)
C14:1	14	1	0	0	0	0	Myristoleic Acid Methyl Ester (C14:1)
C15:0	15	0	2.1	1.2	0.6	0.7	Pentadecanoic Acid Methyl Ester (C15:0)
C15:1	15	1	0	0	0	0	Pentadecenoic Acid Methyl Ester (C15:1)
C16:0	16	0	27.9	23.3	25.2	11.7	Palmitic Acid Methyl Ester (C16:0)
C16:1	16	1	0.2	0.1	0	0	Palmitoleic Acid Methyl Ester (C16:1)
C17:0	17	0	1.6	2	2.3	1.4	Heptadecanoic Acid Methyl Ester (C17:0)
C17:1	17	1	0	0	0	0	Heptadecenoic Acid Methyl Ester (C17:1)
C18:0	18	0	9.5	11.3	46.7	17.2	Stearic Acid Methyl Ester (C18:0)
C18:1	18	1	14.7	22.5	14.2	23.6	Oleic Acid Methyl Ester (C18:1n9c)
C18:1_mergedRow	18	1	0	0	0	0	Elaidic Acid Methyl Ester (C18:1n9t) (merged)
C18:2	18	2	26.5	17.2	8	27.6	Linoleic Acid Methyl Ester (C18:2n6c)
C18:2_mergedRow	18	2	0	0	0	0	Linolelaidic Acid ME (C18:2n6t) (merged)
C18:3	18	3	15	6.9	2	15.5	gamma-Linolenic Acid ME (C18:3n6)
C18:3_mergedRow	18	3	0	0	0	0	alpha-Linolenic Acid ME (C18:3n3) (merged)
C20:0	20	0	0.3	14.4	0	0	Eicosanoic Acid methyl Ester (C20:0)
C20:1	20	1	0.4	0.3	0.4	0.5	Eicosenoic Acid Methyl Ester (C20:1n9)
C20:2	20	2	1.1	0.7	0.4	1	Eicosadienoic Acid Methyl Ester (C20:2)
C20:3	20	3	0.5	0.2	0	0.2	Eicosatrienoic Acid ME (C20:3n6)
C20:4	20	4	0	0	0	0	Arachidonic Acid Methyl Ester (C20:4n6)
C21:0	21	0	0	0	0	0	Heneicosanoic Acid Methyl Ester (C21:0)
C20:3_mergedRow	20	3	0	0	0	0	Eicosatrienoic Acid ME (C20:3n3) (merged)
C20:5	20	5	0	0	0	0	Eicosapentaenoic Acid ME(C20:5n3)
C22:0	22	0	0	0	0.1	0.1	Behenic Acid Methyl Ester (C22:0)
C22:1	22	1	0	0	0	0.2	Erucic Acid Methyl Ester (C22:1n9)
C22:2	22	2	0	0	0	0	Docosadienoic Acid Methyl Ester (C22:2)
C23:0	23	0	0	0	0	0	Tricosanoic Acid Methyl Ester (C23:0)
C22:6	22	6	0	0	0	0	Docosahexaenoic Acid ME (C22:6n3)
C24:0	24	0	0	0	0	0.1	Lignoceric Acid Methyl Ester (C24:0)
C24:1	24	1	0	0	0	0	Nervonic Acid Methyl Ester (C24:1)
SUM % (as provided)		0	100.1	100.2	100	99.9
Renormalization factor		0	MEM	DG	FFA	TAG
			0.999001	0.998004	1	1.001

### Sheet: Calc
Lipid BOF calculations — active formula path only
Core quantity	Value	Unit / role
Total lipid	0.0375	g lipid / gDW
MEM fraction	0.5	fraction of total lipid
TAG fraction	0.5	fraction of total lipid
Average membrane headgroup term	180	g/mol proxy
Stable-pool closure	1	must equal 1
FA code	Carbons	Double bonds	FA MW (g/mol)	MEM normalized (%)	TAG profile (%)	TAG normalized (%)
C12:0	12	0	200.322	0	0	0
C13:0	13	0	214.349	0	0	0
C14:0	14	0	228.376	0.2997	0.1	0.1001
C14:1	14	1	226.36	0	0	0
C15:0	15	0	242.403	2.0979	0.7	0.700701
C15:1	15	1	240.387	0	0	0
C16:0	16	0	256.43	27.8721	11.7	11.7117
C16:1	16	1	254.414	0.1998	0	0
C17:0	17	0	270.457	1.5984	1.4	1.4014
C17:1	17	1	268.441	0	0	0
C18:0	18	0	284.484	9.49051	17.2	17.2172
C18:1	18	1	282.468	14.6853	23.6	23.6236
C18:1_mergedRow	18	1	282.468	0	0	0
C18:2	18	2	280.452	26.4735	27.6	27.6276
C18:2_mergedRow	18	2	280.452	0	0	0
C18:3	18	3	278.436	14.985	15.5	15.5155
C18:3_mergedRow	18	3	278.436	0	0	0
C20:0	20	0	312.538	0.2997	0	0
C20:1	20	1	310.522	0.3996	0.5	0.500501
C20:2	20	2	308.506	1.0989	1	1.001
C20:3	20	3	306.49	0.4995	0.2	0.2002
C20:4	20	4	304.474	0	0	0
C21:0	21	0	326.565	0	0	0
C20:3_mergedRow	20	3	306.49	0	0	0
C20:5	20	5	302.458	0	0	0
C22:0	22	0	340.592	0	0.1	0.1001
C22:1	22	1	338.576	0	0.2	0.2002
C22:2	22	2	336.56	0	0	0
C23:0	23	0	354.619	0	0	0
C22:6	22	6	328.496	0	0	0
C24:0	24	0	368.646	0	0.1	0.1001
C24:1	24	1	366.63	0	0	0
Molecular-weight calculation	Value	Formula basis
Weighted MEM FA MW	273.622	SUMPRODUCT(FA MW, normalized MEM profile) / 100
Weighted TAG FA MW	278.786	SUMPRODUCT(FA MW, normalized TAG profile) / 100
Average membrane lipid MW	783.308	2 × MEM FA MW + headgroup proxy + membrane-backbone adjustment
Average TAG MW	874.406	3 × TAG FA MW + TAG-backbone adjustment
Membrane backbone adjustment	56.064	g/mol; glycerol minus two waters
TAG backbone adjustment	38.049	g/mol; glycerol minus three waters
Pool conversion	Mass (g/gDW)	Average MW (g/mol)	Amount (mol/gDW)
Membrane lipids	0.01875	783.308	2.3937e-05
TAG	0.01875	874.406	2.14431e-05
Total stable lipid	0.0375		4.53801e-05
Mass closure	0.0375		g/gDW; must equal total lipid
Membrane class	Level-2 fraction	Class moles (mol/gDW)	Class amount (mmol/gDW)
MGDG	0.12	2.87244e-06	0.00287244
DGDG	0.19	4.54802e-06	0.00454802
SQDG	0.08	1.91496e-06	0.00191496
PG	0.07	1.67559e-06	0.00167559
PE	0.17	4.06928e-06	0.00406928
PC	0.19	4.54802e-06	0.00454802
PI	0.04	9.57478e-07	0.000957478
PS	0.03	7.18109e-07	0.000718109
DGTS	0.11	2.63307e-06	0.00263307
Total	1	2.3937e-05	0.023937

### Sheet: Biomass_Lipids
Heterotroph_Lipid_Biomass_Objective coefficients (mmol/gDW)
MGDG species
Metabolite_ID	Coefficient (mmol/gDW)	Lipid class	Formula basis
m_MGDG_C12_Plas[p]	0	MGDG	1000 × class moles × MEM FA fraction (C12)
m_MGDG_C14_Plas[p]	8.6087e-06	MGDG	1000 × class moles × MEM FA fraction (C14)
m_MGDG_C15_Plas[p]	6.02609e-05	MGDG	1000 × class moles × MEM FA fraction (C15)
m_MGDG_C16_Plas[p]	0.000800609	MGDG	1000 × class moles × MEM FA fraction (C16)
m_MGDG_C17_Plas[p]	4.5913e-05	MGDG	1000 × class moles × MEM FA fraction (C17)
m_MGDG_C181_Plas[p]	0.000421826	MGDG	1000 × class moles × MEM FA fraction (C181)
m_MGDG_C182_Plas[p]	0.000760435	MGDG	1000 × class moles × MEM FA fraction (C182)
m_MGDG_C183_Plas[p]	0.000430435	MGDG	1000 × class moles × MEM FA fraction (C183)
m_MGDG_C18_Plas[p]	0.000272609	MGDG	1000 × class moles × MEM FA fraction (C18)
m_MGDG_C20_Plas[p]	8.6087e-06	MGDG	1000 × class moles × MEM FA fraction (C20)
DGDG species
Metabolite_ID	Coefficient (mmol/gDW)	Lipid class	Formula basis
m_DGDG_C14_Plas[p]	1.36304e-05	DGDG	1000 × class moles × MEM FA fraction (C14)
m_DGDG_C15_Plas[p]	9.54131e-05	DGDG	1000 × class moles × MEM FA fraction (C15)
m_DGDG_C16_Plas[p]	0.00126763	DGDG	1000 × class moles × MEM FA fraction (C16)
m_DGDG_C17_Plas[p]	7.26957e-05	DGDG	1000 × class moles × MEM FA fraction (C17)
m_DGDG_C18_Plas[p]	0.00043163	DGDG	1000 × class moles × MEM FA fraction (C18)
m_DGDG_C181_Plas[p]	0.000667891	DGDG	1000 × class moles × MEM FA fraction (C181)
m_DGDG_C182_Plas[p]	0.00120402	DGDG	1000 × class moles × MEM FA fraction (C182)
m_DGDG_C183_Plas[p]	0.000681522	DGDG	1000 × class moles × MEM FA fraction (C183)
m_DGDG_C20_Plas[p]	1.36304e-05	DGDG	1000 × class moles × MEM FA fraction (C20)
SQDG species
Metabolite_ID	Coefficient (mmol/gDW)	Lipid class	Formula basis
m_SULFOQUINOVOSYLDIACYLGLYCEROL_C14_Plas[p]	5.73913e-06	SQDG	1000 × class moles × MEM FA fraction (C14)
m_SULFOQUINOVOSYLDIACYLGLYCEROL_C15_Plas[p]	4.01739e-05	SQDG	1000 × class moles × MEM FA fraction (C15)
m_SULFOQUINOVOSYLDIACYLGLYCEROL_C16_Plas[p]	0.000533739	SQDG	1000 × class moles × MEM FA fraction (C16)
m_SULFOQUINOVOSYLDIACYLGLYCEROL_C17_Plas[p]	3.06087e-05	SQDG	1000 × class moles × MEM FA fraction (C17)
m_SULFOQUINOVOSYLDIACYLGLYCEROL_C18_Plas[p]	0.000181739	SQDG	1000 × class moles × MEM FA fraction (C18)
m_SULFOQUINOVOSYLDIACYLGLYCEROL_C181_Plas[p]	0.000281217	SQDG	1000 × class moles × MEM FA fraction (C181)
m_SULFOQUINOVOSYLDIACYLGLYCEROL_C182_Plas[p]	0.000506957	SQDG	1000 × class moles × MEM FA fraction (C182)
m_SULFOQUINOVOSYLDIACYLGLYCEROL_C183_Plas[p]	0.000286957	SQDG	1000 × class moles × MEM FA fraction (C183)
m_SULFOQUINOVOSYLDIACYLGLYCEROL_C20_Plas[p]	5.73913e-06	SQDG	1000 × class moles × MEM FA fraction (C20)
PG species
Metabolite_ID	Coefficient (mmol/gDW)	Lipid class	Formula basis
m_L-1-PHOSPHATIDYL-GLYCEROL_C14_Cyto[c]	5.02174e-06	PG	1000 × class moles × MEM FA fraction (C14)
m_L-1-PHOSPHATIDYL-GLYCEROL_C15_Cyto[c]	3.51522e-05	PG	1000 × class moles × MEM FA fraction (C15)
m_L-1-PHOSPHATIDYL-GLYCEROL_C16_Cyto[c]	0.000467022	PG	1000 × class moles × MEM FA fraction (C16)
m_L-1-PHOSPHATIDYL-GLYCEROL_C17_Cyto[c]	2.67826e-05	PG	1000 × class moles × MEM FA fraction (C17)
m_L-1-PHOSPHATIDYL-GLYCEROL_C18_Cyto[c]	0.000159022	PG	1000 × class moles × MEM FA fraction (C18)
m_L-1-PHOSPHATIDYL-GLYCEROL_C181_Cyto[c]	0.000246065	PG	1000 × class moles × MEM FA fraction (C181)
m_L-1-PHOSPHATIDYL-GLYCEROL_C182_Cyto[c]	0.000443587	PG	1000 × class moles × MEM FA fraction (C182)
m_L-1-PHOSPHATIDYL-GLYCEROL_C183_Cyto[c]	0.000251087	PG	1000 × class moles × MEM FA fraction (C183)
m_L-1-PHOSPHATIDYL-GLYCEROL_C20_Cyto[c]	5.02174e-06	PG	1000 × class moles × MEM FA fraction (C20)
PE species
Metabolite_ID	Coefficient (mmol/gDW)	Lipid class	Formula basis
m_L-1-PHOSPHATIDYL-ETHANOLAMINE_C14_Cyto	1.21957e-05	PE	1000 × class moles × MEM FA fraction (C14)
m_L-1-PHOSPHATIDYL-ETHANOLAMINE_C15_Cyto	8.53696e-05	PE	1000 × class moles × MEM FA fraction (C15)
m_L-1-PHOSPHATIDYL-ETHANOLAMINE_C16_Cyto	0.0011342	PE	1000 × class moles × MEM FA fraction (C16)
m_L-1-PHOSPHATIDYL-ETHANOLAMINE_C17_Cyto	6.50435e-05	PE	1000 × class moles × MEM FA fraction (C17)
m_L-1-PHOSPHATIDYL-ETHANOLAMINE_C18_Cyto	0.000386196	PE	1000 × class moles × MEM FA fraction (C18)
m_L-1-PHOSPHATIDYL-ETHANOLAMINE_C181_Cyto	0.000597587	PE	1000 × class moles × MEM FA fraction (C181)
m_L-1-PHOSPHATIDYL-ETHANOLAMINE_C182_Cyto	0.00107728	PE	1000 × class moles × MEM FA fraction (C182)
m_L-1-PHOSPHATIDYL-ETHANOLAMINE_C183_Cyto	0.000609783	PE	1000 × class moles × MEM FA fraction (C183)
m_L-1-PHOSPHATIDYL-ETHANOLAMINE_C20_Cyto	1.21957e-05	PE	1000 × class moles × MEM FA fraction (C20)
PC species
Metabolite_ID	Coefficient (mmol/gDW)	Lipid class	Formula basis
m_PHOSPHATIDYLCHOLINE_C14_Cyto[c]	1.36304e-05	PC	1000 × class moles × MEM FA fraction (C14)
m_PHOSPHATIDYLCHOLINE_C15_Cyto[c]	9.54131e-05	PC	1000 × class moles × MEM FA fraction (C15)
m_PHOSPHATIDYLCHOLINE_C16_Cyto[c]	0.00126763	PC	1000 × class moles × MEM FA fraction (C16)
m_PHOSPHATIDYLCHOLINE_C17_Cyto[c]	7.26957e-05	PC	1000 × class moles × MEM FA fraction (C17)
m_PHOSPHATIDYLCHOLINE_C18_Cyto[c]	0.00043163	PC	1000 × class moles × MEM FA fraction (C18)
m_PHOSPHATIDYLCHOLINE_C181_Cyto[c]	0.000667891	PC	1000 × class moles × MEM FA fraction (C181)
m_PHOSPHATIDYLCHOLINE_C182_Cyto[c]	0.00120402	PC	1000 × class moles × MEM FA fraction (C182)
m_PHOSPHATIDYLCHOLINE_C183_Cyto[c]	0.000681522	PC	1000 × class moles × MEM FA fraction (C183)
m_PHOSPHATIDYLCHOLINE_C20_Cyto[c]	1.36304e-05	PC	1000 × class moles × MEM FA fraction (C20)
PI species
Metabolite_ID	Coefficient (mmol/gDW)	Lipid class	Formula basis
m_L-1-phosphatidyl-inositols_C14_Cyto[c]	2.86957e-06	PI	1000 × class moles × MEM FA fraction (C14)
m_L-1-phosphatidyl-inositols_C15_Cyto[c]	2.0087e-05	PI	1000 × class moles × MEM FA fraction (C15)
m_L-1-phosphatidyl-inositols_C16_Cyto[c]	0.00026687	PI	1000 × class moles × MEM FA fraction (C16)
m_L-1-phosphatidyl-inositols_C17_Cyto[c]	1.53043e-05	PI	1000 × class moles × MEM FA fraction (C17)
m_L-1-phosphatidyl-inositols_C18_Cyto[c]	9.08696e-05	PI	1000 × class moles × MEM FA fraction (C18)
m_L-1-phosphatidyl-inositols_C181_Cyto[c]	0.000140609	PI	1000 × class moles × MEM FA fraction (C181)
m_L-1-phosphatidyl-inositols_C182_Cyto[c]	0.000253478	PI	1000 × class moles × MEM FA fraction (C182)
m_L-1-phosphatidyl-inositols_C183_Cyto[c]	0.000143478	PI	1000 × class moles × MEM FA fraction (C183)
m_L-1-phosphatidyl-inositols_C20_Cyto[c]	2.86957e-06	PI	1000 × class moles × MEM FA fraction (C20)
PS species
Metabolite_ID	Coefficient (mmol/gDW)	Lipid class	Formula basis
m_L-1-PHOSPHATIDYL-SERINE_C14_Cyto[c]	2.15217e-06	PS	1000 × class moles × MEM FA fraction (C14)
m_L-1-PHOSPHATIDYL-SERINE_C15_Cyto[c]	1.50652e-05	PS	1000 × class moles × MEM FA fraction (C15)
m_L-1-PHOSPHATIDYL-SERINE_C16_Cyto[c]	0.000200152	PS	1000 × class moles × MEM FA fraction (C16)
m_L-1-PHOSPHATIDYL-SERINE_C17_Cyto[c]	1.14783e-05	PS	1000 × class moles × MEM FA fraction (C17)
m_L-1-PHOSPHATIDYL-SERINE_C18_Cyto[c]	6.81522e-05	PS	1000 × class moles × MEM FA fraction (C18)
m_L-1-PHOSPHATIDYL-SERINE_C181_Cyto[c]	0.000105457	PS	1000 × class moles × MEM FA fraction (C181)
m_L-1-PHOSPHATIDYL-SERINE_C182_Cyto[c]	0.000190109	PS	1000 × class moles × MEM FA fraction (C182)
m_L-1-PHOSPHATIDYL-SERINE_C183_Cyto[c]	0.000107609	PS	1000 × class moles × MEM FA fraction (C183)
m_L-1-PHOSPHATIDYL-SERINE_C20_Cyto[c]	2.15217e-06	PS	1000 × class moles × MEM FA fraction (C20)
DGTS species
Metabolite_ID	Coefficient (mmol/gDW)	Lipid class	Formula basis
m_DGTS_C14_Cyto[c]	7.89131e-06	DGTS	1000 × class moles × MEM FA fraction (C14)
m_DGTS_C15_Cyto[c]	5.52391e-05	DGTS	1000 × class moles × MEM FA fraction (C15)
m_DGTS_C16_Cyto[c]	0.000733891	DGTS	1000 × class moles × MEM FA fraction (C16)
m_DGTS_C17_Cyto[c]	4.2087e-05	DGTS	1000 × class moles × MEM FA fraction (C17)
m_DGTS_C18_Cyto[c]	0.000249891	DGTS	1000 × class moles × MEM FA fraction (C18)
m_DGTS_C181_Cyto[c]	0.000386674	DGTS	1000 × class moles × MEM FA fraction (C181)
m_DGTS_C182_Cyto[c]	0.000697065	DGTS	1000 × class moles × MEM FA fraction (C182)
m_DGTS_C183_Cyto[c]	0.000394565	DGTS	1000 × class moles × MEM FA fraction (C183)
m_DGTS_C20_Cyto[c]	7.89131e-06	DGTS	1000 × class moles × MEM FA fraction (C20)
TAG species
Metabolite_ID	Coefficient (mmol/gDW)	Lipid class	Formula basis
m_Triacylglycerols_C12_Cyto[c]	0	TAG	1000 × TAG moles × normalized TAG fraction (C12)
m_Triacylglycerols_C14_Cyto[c]	2.14646e-05	TAG	1000 × TAG moles × normalized TAG fraction (C14)
m_Triacylglycerols_C15_Cyto[c]	0.000150252	TAG	1000 × TAG moles × normalized TAG fraction (C15)
m_Triacylglycerols_C16_Cyto[c]	0.00251136	TAG	1000 × TAG moles × normalized TAG fraction (C16)
m_Triacylglycerols_C17_Cyto[c]	0.000300504	TAG	1000 × TAG moles × normalized TAG fraction (C17)
m_Triacylglycerols_C18_Cyto[c]	0.00369191	TAG	1000 × TAG moles × normalized TAG fraction (C18)
m_Triacylglycerols_C181_Cyto[c]	0.00506564	TAG	1000 × TAG moles × normalized TAG fraction (C181)
m_Triacylglycerols_C182_Cyto[c]	0.00592423	TAG	1000 × TAG moles × normalized TAG fraction (C182)
m_Triacylglycerols_C183_Cyto[c]	0.00332701	TAG	1000 × TAG moles × normalized TAG fraction (C183)
m_Triacylglycerols_C20_Cyto[c]	0	TAG	1000 × TAG moles × normalized TAG fraction (C20)

### Sheet: Reaction List
Abbreviation	Description	Reaction	GPR	Lower bound	Upper bound	Objective	Subsystem	Notes	EC Number	KEGG ID
m_MGDG_Plas_BIO		0,0000086 m_MGDG_C14_Plas[p] + 0,000060 m_MGDG_C15_Plas[p] + 0,00080 m_MGDG_C16_Plas[p] + 0,000046 m_MGDG_C17_Plas[p] + 0,00042 m_MGDG_C181_Plas[p] + 0,00076 m_MGDG_C182_Plas[p] + 0,00043 m_MGDG_C183_Plas[p] + 0,00027 m_MGDG_C18_Plas[p] + 0,0000086 m_MGDG_C20_Plas[p] -> m_MGDG_Plas_TOTAL[p]		0	1000	0	Biomass synthesis	Model-ready text; coefficients use two significant digits, decimal commas, ordinary decimal notation, and omit zero terms.
DGDG_Plas_BIO		0,000014 m_DGDG_C14_Plas[p] + 0,000095 m_DGDG_C15_Plas[p] + 0,0013 m_DGDG_C16_Plas[p] + 0,000073 m_DGDG_C17_Plas[p] + 0,00043 m_DGDG_C18_Plas[p] + 0,00067 m_DGDG_C181_Plas[p] + 0,0012 m_DGDG_C182_Plas[p] + 0,00068 m_DGDG_C183_Plas[p] + 0,000014 m_DGDG_C20_Plas[p] -> m_DGDG_Plas_TOTAL[p]		0	1000	0	Biomass synthesis	Model-ready text; coefficients use two significant digits, decimal commas, ordinary decimal notation, and omit zero terms.
SULFOQUINOVOSYLDIACYLGLYCEROL_Plas_BIO		0,0000057 m_SULFOQUINOVOSYLDIACYLGLYCEROL_C14_Plas[p] + 0,000040 m_SULFOQUINOVOSYLDIACYLGLYCEROL_C15_Plas[p] + 0,00053 m_SULFOQUINOVOSYLDIACYLGLYCEROL_C16_Plas[p] + 0,000031 m_SULFOQUINOVOSYLDIACYLGLYCEROL_C17_Plas[p] + 0,00018 m_SULFOQUINOVOSYLDIACYLGLYCEROL_C18_Plas[p] + 0,00028 m_SULFOQUINOVOSYLDIACYLGLYCEROL_C181_Plas[p] + 0,00051 m_SULFOQUINOVOSYLDIACYLGLYCEROL_C182_Plas[p] + 0,00029 m_SULFO…		0	1000	0	Biomass synthesis	Model-ready text; coefficients use two significant digits, decimal commas, ordinary decimal notation, and omit zero terms.
L-1-PHOSPHATIDYL-GLYCEROL_Cyto_BIO		0,0000050 m_L-1-PHOSPHATIDYL-GLYCEROL_C14_Cyto[c] + 0,000035 m_L-1-PHOSPHATIDYL-GLYCEROL_C15_Cyto[c] + 0,00047 m_L-1-PHOSPHATIDYL-GLYCEROL_C16_Cyto[c] + 0,000027 m_L-1-PHOSPHATIDYL-GLYCEROL_C17_Cyto[c] + 0,00016 m_L-1-PHOSPHATIDYL-GLYCEROL_C18_Cyto[c] + 0,00025 m_L-1-PHOSPHATIDYL-GLYCEROL_C181_Cyto[c] + 0,00044 m_L-1-PHOSPHATIDYL-GLYCEROL_C182_Cyto[c] + 0,00025 m_L-1-PHOSPHATIDYL-GLYCEROL_C183_Cy…		0	1000	0	Biomass synthesis	Model-ready text; coefficients use two significant digits, decimal commas, ordinary decimal notation, and omit zero terms.
L-1-PHOSPHATIDYL-ETHANOLAMINE_Cyto_BIO		0,000012 m_L-1-PHOSPHATIDYL-ETHANOLAMINE_C14_Cyto + 0,000085 m_L-1-PHOSPHATIDYL-ETHANOLAMINE_C15_Cyto + 0,0011 m_L-1-PHOSPHATIDYL-ETHANOLAMINE_C16_Cyto + 0,000065 m_L-1-PHOSPHATIDYL-ETHANOLAMINE_C17_Cyto + 0,00039 m_L-1-PHOSPHATIDYL-ETHANOLAMINE_C18_Cyto + 0,00060 m_L-1-PHOSPHATIDYL-ETHANOLAMINE_C181_Cyto + 0,0011 m_L-1-PHOSPHATIDYL-ETHANOLAMINE_C182_Cyto + 0,00061 m_L-1-PHOSPHATIDYL-ETHANOLAMINE…		0	1000	0	Biomass synthesis	Model-ready text; coefficients use two significant digits, decimal commas, ordinary decimal notation, and omit zero terms.
PHOSPHATIDYLCHOLINE_Cyto_BIO		0,000014 m_PHOSPHATIDYLCHOLINE_C14_Cyto[c] + 0,000095 m_PHOSPHATIDYLCHOLINE_C15_Cyto[c] + 0,0013 m_PHOSPHATIDYLCHOLINE_C16_Cyto[c] + 0,000073 m_PHOSPHATIDYLCHOLINE_C17_Cyto[c] + 0,00043 m_PHOSPHATIDYLCHOLINE_C18_Cyto[c] + 0,00067 m_PHOSPHATIDYLCHOLINE_C181_Cyto[c] + 0,0012 m_PHOSPHATIDYLCHOLINE_C182_Cyto[c] + 0,00068 m_PHOSPHATIDYLCHOLINE_C183_Cyto[c] + 0,000014 m_PHOSPHATIDYLCHOLINE_C20_Cyto[c] …		0	1000	0	Biomass synthesis	Model-ready text; coefficients use two significant digits, decimal commas, ordinary decimal notation, and omit zero terms.
L-1-phosphatidyl-inositols_Cyto_BIO		0,0000029 m_L-1-phosphatidyl-inositols_C14_Cyto[c] + 0,000020 m_L-1-phosphatidyl-inositols_C15_Cyto[c] + 0,00027 m_L-1-phosphatidyl-inositols_C16_Cyto[c] + 0,000015 m_L-1-phosphatidyl-inositols_C17_Cyto[c] + 0,000091 m_L-1-phosphatidyl-inositols_C18_Cyto[c] + 0,00014 m_L-1-phosphatidyl-inositols_C181_Cyto[c] + 0,00025 m_L-1-phosphatidyl-inositols_C182_Cyto[c] + 0,00014 m_L-1-phosphatidyl-inositol…		0	1000	0	Biomass synthesis	Model-ready text; coefficients use two significant digits, decimal commas, ordinary decimal notation, and omit zero terms.
L-1-PHOSPHATIDYL-SERINE_Cyto_BIO		0,0000022 m_L-1-PHOSPHATIDYL-SERINE_C14_Cyto[c] + 0,000015 m_L-1-PHOSPHATIDYL-SERINE_C15_Cyto[c] + 0,00020 m_L-1-PHOSPHATIDYL-SERINE_C16_Cyto[c] + 0,000011 m_L-1-PHOSPHATIDYL-SERINE_C17_Cyto[c] + 0,000068 m_L-1-PHOSPHATIDYL-SERINE_C18_Cyto[c] + 0,00011 m_L-1-PHOSPHATIDYL-SERINE_C181_Cyto[c] + 0,00019 m_L-1-PHOSPHATIDYL-SERINE_C182_Cyto[c] + 0,00011 m_L-1-PHOSPHATIDYL-SERINE_C183_Cyto[c] + 0,00000…		0	1000	0	Biomass synthesis	Model-ready text; coefficients use two significant digits, decimal commas, ordinary decimal notation, and omit zero terms.
DGTS_Cyto_BIO		0,0000079 m_DGTS_C14_Cyto[c] + 0,000055 m_DGTS_C15_Cyto[c] + 0,00073 m_DGTS_C16_Cyto[c] + 0,000042 m_DGTS_C17_Cyto[c] + 0,00025 m_DGTS_C18_Cyto[c] + 0,00039 m_DGTS_C181_Cyto[c] + 0,00070 m_DGTS_C182_Cyto[c] + 0,00039 m_DGTS_C183_Cyto[c] + 0,0000079 m_DGTS_C20_Cyto[c] -> m_DGTS_Cyto_TOTAL[c]		0	1000	0	Biomass synthesis	Model-ready text; coefficients use two significant digits, decimal commas, ordinary decimal notation, and omit zero terms.
Triacylglycerols_Cyto_BIO		0,000021 m_Triacylglycerols_C14_Cyto[c] + 0,00015 m_Triacylglycerols_C15_Cyto[c] + 0,0025 m_Triacylglycerols_C16_Cyto[c] + 0,00030 m_Triacylglycerols_C17_Cyto[c] + 0,0037 m_Triacylglycerols_C18_Cyto[c] + 0,0051 m_Triacylglycerols_C181_Cyto[c] + 0,0059 m_Triacylglycerols_C182_Cyto[c] + 0,0033 m_Triacylglycerols_C183_Cyto[c] -> m_Triacylglycerols_Cyto_TOTAL[c]		0	1000	0	Biomass synthesis	Model-ready text; coefficients use two significant digits, decimal commas, ordinary decimal notation, and omit zero terms.
LIPID_TOTAL_POOL_BIO		1,0 m_MGDG_Plas_TOTAL[p] + 1,0 m_DGDG_Plas_TOTAL[p] + 1,0 m_SULFOQUINOVOSYLDIACYLGLYCEROL_Plas_TOTAL[p] + 1,0 m_L-1-PHOSPHATIDYL-GLYCEROL_Cyto_TOTAL[c] + 1,0 m_L-1-PHOSPHATIDYL-ETHANOLAMINE_Cyto_TOTAL[c] + 1,0 m_PHOSPHATIDYLCHOLINE_Cyto_TOTAL[c] + 1,0 m_L-1-phosphatidyl-inositols_Cyto_TOTAL[c] + 1,0 m_L-1-PHOSPHATIDYL-SERINE_Cyto_TOTAL[c] + 1,0 m_DGTS_Cyto_TOTAL[c] + 1,0 m_Triacylglycerols_Cyto_T…		0	1000	0	Biomass synthesis	Heterotroph_Lipid_Biomass_Objective aggregate stable lipid pool.
m_LIPID_TOTAL_POOL_SINK		m_LIPID_TOTAL_POOL[c] ->		0	1	0	Biomass synthesis	Heterotroph_Lipid_Biomass_Objective final lipid-pool sink.

### Sheet: Metabolite List
Abbreviation	Description	Charged formula	Compartment	ChEBI ID	InChi string
m_MGDG_Plas_TOTAL[p]		R	chloroplasts
m_DGDG_Plas_TOTAL[p]		R	chloroplasts
m_SULFOQUINOVOSYLDIACYLGLYCEROL_Plas_TOTAL[p]		R	chloroplasts
m_PHOSPHATIDYLCHOLINE_Cyto_TOTAL[c]		R	cytoplasm
m_L-1-PHOSPHATIDYL-ETHANOLAMINE_Cyto_TOTAL[c]		R	cytoplasm
m_L-1-phosphatidyl-inositols_Cyto_TOTAL[c]		R	cytoplasm
m_L-1-PHOSPHATIDYL-GLYCEROL_Cyto_TOTAL[c]		R	cytoplasm
m_L-1-PHOSPHATIDYL-SERINE_Cyto_TOTAL[c]		R	cytoplasm
m_DGTS_Cyto_TOTAL[c]		R	cytoplasm
m_Triacylglycerols_Cyto_TOTAL[c]		R	cytoplasm
m_DIACYLGLYCEROL_Cyto_TOTAL[c]		R	cytoplasm
m_LIPID_TOTAL_POOL[c]		R	cytoplasm
