## Supplementary Data 1 for "Experimental trophic flexibility guides a compartmentalized genome-scale model of red microalgae *Galdieria sulphuraria*": Mixotroph_Lipid_Biomass.xlsx

### Sheet: README_Checks
Mixotroph_Lipid_Biomass_Objective — streamlined master template
Workflow	Purpose		Reliability check	Value	Status
1. Level 1	Set MEM and TAG fractions.		Level 1 closes	1	PASS
2. Level 2	Set nine membrane-class fractions.		Level 2 closes	1	PASS
3. Inputs	Enter total lipid, headgroup proxy and condition-specific FA profiles.		Inputs match Level 1	1	PASS
4. Calc	Review the active molecular-weight, mass and molar conversion path.		Inputs match Level 2	1	PASS
5. Biomass_Lipids	Use the final metabolite coefficients in column B.		Stable lipid mass closes	0.0425	PASS
6. Reaction List	Copy formula-linked model-ready reactions.		Membrane class moles close	0	PASS
			Formula errors in saved workbook	0	PASS
Source profile check	Normalized MEM and TAG profiles used downstream	PASS when both normalized sums equal 100%		200	PASS
Color key	Meaning		Final deliverable	Location
Yellow	Exact formula-driven species coefficients; glycerol backbone is included in intact lipids		BOF metabolite coefficients	Biomass_Lipids!A:B
Blue	Reaction coefficients rounded to two significant digits; zero terms omitted		Model-ready reactions	Reaction List!A:C
Green	Final BOF output or live check		Evidence and assumptions	Sources_Assumptions
White	Label, note, identifier, or source metadata		Workbook identity	Mixotroph_Lipid_Biomass_Objective

### Sheet: Level 1
Level 1 — stable lipid-pool allocation
Lipid pool	Mass fraction	Interpretation
Membrane lipids	0.65	Structural membrane fraction of total lipid
Triacylglycerol (TAG)	0.35	Storage-lipid fraction of total lipid
Closure check	1
Required value	1

### Sheet: Level 2
Level 2 — membrane-lipid class composition
Membrane class	Fraction of membrane pool	Model metabolite family
MGDG	0.14	MGDG
DGDG	0.21	DGDG
SQDG	0.11	Sulfoquinovosyldiacylglycerol
PG	0.07	Phosphatidylglycerol
PE	0.14	Phosphatidylethanolamine
PC	0.17	Phosphatidylcholine
PI	0.04	Phosphatidylinositol
PS	0.02	Phosphatidylserine
DGTS	0.1	Betaine lipid DGTS
Closure check	1
Required value	1

### Sheet: Inputs
Mixotroph_Lipid_Biomass_Objective — authoritative inputs
Core input	Value	Unit / interpretation
Total_lipid_fraction_g_per_gDW	0.0425	Total lipid content of biomass (g lipid / gDW) for mixotroph condition
TAG_mass_fraction_of_total_lipid	0.35	Level-1 storage-lipid fraction used in the stable biomass objective.
DG_mass_fraction_of_total_lipid	0	DG excluded from stable BOF allocation; retained only as analytical/source evidence.
FFA_mass_fraction_of_total_lipid	0	FFA excluded from stable BOF allocation; fatty-acid profiles remain composition inputs.
MEM_headgroup_MW_g_per_mol	180	Single average membrane headgroup contribution (180 g/mol) used as a documented approximation; class-specific lipid MWs were not available for all modeled classes.
Stable lipid-pool allocation	Value	Interpretation
MEM_mass_fraction_of_total_lipid	0.65	Level-1 membrane fraction; MEM + TAG = 1.
Membrane class input Parameter	Value	Basis Interpretation
Overall_MEM_fraction_MGDG	0.14	Level-2 Fraction of the modeled membrane-lipid pool
Overall_MEM_fraction_DGDG	0.21	Level-2 Fraction of the modeled membrane-lipid pool
Overall_MEM_fraction_SQDG	0.11	Level-2 Fraction of the modeled membrane-lipid pool
Overall_MEM_fraction_PG	0.07	Level-2 Fraction of the modeled membrane-lipid pool
Overall_MEM_fraction_PE	0.14	Level-2 Fraction of the modeled membrane-lipid pool
Overall_MEM_fraction_PC	0.17	Level-2 Fraction of the modeled membrane-lipid pool
Overall_MEM_fraction_PI	0.04	Level-2 Fraction of the modeled membrane-lipid pool
Overall_MEM_fraction_PS	0.02	Level-2 Fraction of the modeled membrane-lipid pool
Overall_MEM_fraction_DGTS	0.1	Level-2 Fraction of the modeled membrane-lipid pool
FA_code	Carbons	DoubleBonds	Percent_MEM_TotalProxy	Percent_DG	Percent_FFA	Percent_TAG	Compound_name
C12:0	12	0	0	0	0	0	Lauric Acid Methyl Ester (C12:0)
C13:0	13	0	0	0	0	0	Tridecanoic Acid Methyl Ester (C13:0)
C14:0	14	0	0.4	0	0.2	0.2	Myristic Acid Methyl Ester (C14:0)
C14:1	14	1	0	0	0	0	Myristoleic Acid Methyl Ester (C14:1)
C15:0	15	0	2.5	0.8	1	1.5	Pentadecanoic Acid Methyl Ester (C15:0)
C15:1	15	1	0	0	0	0	Pentadecenoic Acid Methyl Ester (C15:1)
C16:0	16	0	32.5	26.7	33.8	22.4	Palmitic Acid Methyl Ester (C16:0)
C16:1	16	1	0.4	0	0	0	Palmitoleic Acid Methyl Ester (C16:1)
C17:0	17	0	2.2	3.9	4.2	2.7	Heptadecanoic Acid Methyl Ester (C17:0)
C17:1	17	1	0	0	0	0	Heptadecenoic Acid Methyl Ester (C17:1)
C18:0	18	0	19.7	41.7	51.8	17.9	Stearic Acid Methyl Ester (C18:0)
C18:1	18	1	21.7	16.8	7.5	34.3	Oleic Acid Methyl Ester (C18:1n9c)
C18:1_mergedRow	18	1	0	0	0	0	Elaidic Acid Methyl Ester (C18:1n9t) (merged)
C18:2	18	2	18	10.2	1.2	19.8	Linoleic Acid Methyl Ester (C18:2n6c)
C18:2_mergedRow	18	2	0	0	0	0	Linolelaidic Acid ME (C18:2n6t) (merged)
C18:3	18	3	0.6	0	0	0.3	gamma-Linolenic Acid ME (C18:3n6)
C18:3_mergedRow	18	3	0	0	0	0	alpha-Linolenic Acid ME (C18:3n3) (merged)
C20:0	20	0	0.6	0	0	0	Eicosanoic Acid methyl Ester (C20:0)
C20:1	20	1	0.3	0	0	0.4	Eicosenoic Acid Methyl Ester (C20:1n9)
C20:2	20	2	0.9	0	0	0.4	Eicosadienoic Acid Methyl Ester (C20:2)
C20:3	20	3	0	0	0	0	Eicosatrienoic Acid ME (C20:3n6)
C20:4	20	4	0	0	0	0	Arachidonic Acid Methyl Ester (C20:4n6)
C21:0	21	0	0	0	0	0	Heneicosanoic Acid Methyl Ester (C21:0)
C20:3_mergedRow	20	3	0	0	0	0	Eicosatrienoic Acid ME (C20:3n3) (merged)
C20:5	20	5	0	0	0	0	Eicosapentaenoic Acid ME(C20:5n3)
C22:0	22	0	0.1	0	0.1	0.1	Behenic Acid Methyl Ester (C22:0)
C22:1	22	1	0	0	0	0.1	Erucic Acid Methyl Ester (C22:1n9)
C22:2	22	2	0	0	0	0	Docosadienoic Acid Methyl Ester (C22:2)
C23:0	23	0	0	0	0	0	Tricosanoic Acid Methyl Ester (C23:0)
C22:6	22	6	0	0	0	0	Docosahexaenoic Acid ME (C22:6n3)
C24:0	24	0	0	0	0.1	0.1	Lignoceric Acid Methyl Ester (C24:0)
C24:1	24	1	0	0	0	0	Nervonic Acid Methyl Ester (C24:1)
SUM % (as provided)		0	99.9	100.1	99.9	100.2
Renormalization factor		0	MEM	DG	FFA	TAG
			1.001	0.999001	1.001	0.998004

### Sheet: Calc
Lipid BOF calculations — active formula path only
Core quantity	Value	Unit / role
Total lipid	0.0425	g lipid / gDW
MEM fraction	0.65	fraction of total lipid
TAG fraction	0.35	fraction of total lipid
Average membrane headgroup term	180	g/mol proxy
Stable-pool closure	1	must equal 1
FA code	Carbons	Double bonds	FA MW (g/mol)	MEM normalized (%)	TAG profile (%)	TAG normalized (%)
C12:0	12	0	200.322	0	0	0
C13:0	13	0	214.349	0	0	0
C14:0	14	0	228.376	0.4004	0.2	0.199601
C14:1	14	1	226.36	0	0	0
C15:0	15	0	242.403	2.5025	1.5	1.49701
C15:1	15	1	240.387	0	0	0
C16:0	16	0	256.43	32.5325	22.4	22.3553
C16:1	16	1	254.414	0.4004	0	0
C17:0	17	0	270.457	2.2022	2.7	2.69461
C17:1	17	1	268.441	0	0	0
C18:0	18	0	284.484	19.7197	17.9	17.8643
C18:1	18	1	282.468	21.7217	34.3	34.2315
C18:1_mergedRow	18	1	282.468	0	0	0
C18:2	18	2	280.452	18.018	19.8	19.7605
C18:2_mergedRow	18	2	280.452	0	0	0
C18:3	18	3	278.436	0.600601	0.3	0.299401
C18:3_mergedRow	18	3	278.436	0	0	0
C20:0	20	0	312.538	0.600601	0	0
C20:1	20	1	310.522	0.3003	0.4	0.399202
C20:2	20	2	308.506	0.900901	0.4	0.399202
C20:3	20	3	306.49	0	0	0
C20:4	20	4	304.474	0	0	0
C21:0	21	0	326.565	0	0	0
C20:3_mergedRow	20	3	306.49	0	0	0
C20:5	20	5	302.458	0	0	0
C22:0	22	0	340.592	0.1001	0.1	0.0998004
C22:1	22	1	338.576	0	0.1	0.0998004
C22:2	22	2	336.56	0	0	0
C23:0	23	0	354.619	0	0	0
C22:6	22	6	328.496	0	0	0
C24:0	24	0	368.646	0	0.1	0.0998004
C24:1	24	1	366.63	0	0	0
Molecular-weight calculation	Value	Formula basis
Weighted MEM FA MW	272.969	SUMPRODUCT(FA MW, normalized MEM profile) / 100
Weighted TAG FA MW	275.981	SUMPRODUCT(FA MW, normalized TAG profile) / 100
Average membrane lipid MW	782.002	2 × MEM FA MW + headgroup proxy + membrane-backbone adjustment
Average TAG MW	865.993	3 × TAG FA MW + TAG-backbone adjustment
Membrane backbone adjustment	56.064	g/mol; glycerol minus two waters
TAG backbone adjustment	38.049	g/mol; glycerol minus three waters
Pool conversion	Mass (g/gDW)	Average MW (g/mol)	Amount (mol/gDW)
Membrane lipids	0.027625	782.002	3.5326e-05
TAG	0.014875	865.993	1.71768e-05
Total stable lipid	0.0425		5.25028e-05
Mass closure	0.0425		g/gDW; must equal total lipid
Membrane class	Level-2 fraction	Class moles (mol/gDW)	Class amount (mmol/gDW)
MGDG	0.14	4.94564e-06	0.00494564
DGDG	0.21	7.41846e-06	0.00741846
SQDG	0.11	3.88586e-06	0.00388586
PG	0.07	2.47282e-06	0.00247282
PE	0.14	4.94564e-06	0.00494564
PC	0.17	6.00542e-06	0.00600542
PI	0.04	1.41304e-06	0.00141304
PS	0.02	7.0652e-07	0.00070652
DGTS	0.1	3.5326e-06	0.0035326
Total	1	3.5326e-05	0.035326

### Sheet: Biomass_Lipids
Mixotroph_Lipid_Biomass_Objective coefficients (mmol/gDW)
MGDG species
Metabolite_ID	Coefficient (mmol/gDW)	Lipid class	Formula basis
m_MGDG_C12_Plas[p]	0	MGDG	1000 × class moles × MEM FA fraction (C12)
m_MGDG_C14_Plas[p]	1.98024e-05	MGDG	1000 × class moles × MEM FA fraction (C14)
m_MGDG_C15_Plas[p]	0.000123765	MGDG	1000 × class moles × MEM FA fraction (C15)
m_MGDG_C16_Plas[p]	0.00160894	MGDG	1000 × class moles × MEM FA fraction (C16)
m_MGDG_C17_Plas[p]	0.000108913	MGDG	1000 × class moles × MEM FA fraction (C17)
m_MGDG_C181_Plas[p]	0.00107428	MGDG	1000 × class moles × MEM FA fraction (C181)
m_MGDG_C182_Plas[p]	0.000891107	MGDG	1000 × class moles × MEM FA fraction (C182)
m_MGDG_C183_Plas[p]	2.97036e-05	MGDG	1000 × class moles × MEM FA fraction (C183)
m_MGDG_C18_Plas[p]	0.000975267	MGDG	1000 × class moles × MEM FA fraction (C18)
m_MGDG_C20_Plas[p]	2.97036e-05	MGDG	1000 × class moles × MEM FA fraction (C20)
DGDG species
Metabolite_ID	Coefficient (mmol/gDW)	Lipid class	Formula basis
m_DGDG_C14_Plas[p]	2.97036e-05	DGDG	1000 × class moles × MEM FA fraction (C14)
m_DGDG_C15_Plas[p]	0.000185647	DGDG	1000 × class moles × MEM FA fraction (C15)
m_DGDG_C16_Plas[p]	0.00241341	DGDG	1000 × class moles × MEM FA fraction (C16)
m_DGDG_C17_Plas[p]	0.00016337	DGDG	1000 × class moles × MEM FA fraction (C17)
m_DGDG_C18_Plas[p]	0.0014629	DGDG	1000 × class moles × MEM FA fraction (C18)
m_DGDG_C181_Plas[p]	0.00161142	DGDG	1000 × class moles × MEM FA fraction (C181)
m_DGDG_C182_Plas[p]	0.00133666	DGDG	1000 × class moles × MEM FA fraction (C182)
m_DGDG_C183_Plas[p]	4.45553e-05	DGDG	1000 × class moles × MEM FA fraction (C183)
m_DGDG_C20_Plas[p]	4.45553e-05	DGDG	1000 × class moles × MEM FA fraction (C20)
SQDG species
Metabolite_ID	Coefficient (mmol/gDW)	Lipid class	Formula basis
m_SULFOQUINOVOSYLDIACYLGLYCEROL_C14_Plas[p]	1.5559e-05	SQDG	1000 × class moles × MEM FA fraction (C14)
m_SULFOQUINOVOSYLDIACYLGLYCEROL_C15_Plas[p]	9.72438e-05	SQDG	1000 × class moles × MEM FA fraction (C15)
m_SULFOQUINOVOSYLDIACYLGLYCEROL_C16_Plas[p]	0.00126417	SQDG	1000 × class moles × MEM FA fraction (C16)
m_SULFOQUINOVOSYLDIACYLGLYCEROL_C17_Plas[p]	8.55745e-05	SQDG	1000 × class moles × MEM FA fraction (C17)
m_SULFOQUINOVOSYLDIACYLGLYCEROL_C18_Plas[p]	0.000766281	SQDG	1000 × class moles × MEM FA fraction (C18)
m_SULFOQUINOVOSYLDIACYLGLYCEROL_C181_Plas[p]	0.000844076	SQDG	1000 × class moles × MEM FA fraction (C181)
m_SULFOQUINOVOSYLDIACYLGLYCEROL_C182_Plas[p]	0.000700155	SQDG	1000 × class moles × MEM FA fraction (C182)
m_SULFOQUINOVOSYLDIACYLGLYCEROL_C183_Plas[p]	2.33385e-05	SQDG	1000 × class moles × MEM FA fraction (C183)
m_SULFOQUINOVOSYLDIACYLGLYCEROL_C20_Plas[p]	2.33385e-05	SQDG	1000 × class moles × MEM FA fraction (C20)
PG species
Metabolite_ID	Coefficient (mmol/gDW)	Lipid class	Formula basis
m_L-1-PHOSPHATIDYL-GLYCEROL_C14_Cyto[c]	9.90118e-06	PG	1000 × class moles × MEM FA fraction (C14)
m_L-1-PHOSPHATIDYL-GLYCEROL_C15_Cyto[c]	6.18824e-05	PG	1000 × class moles × MEM FA fraction (C15)
m_L-1-PHOSPHATIDYL-GLYCEROL_C16_Cyto[c]	0.000804471	PG	1000 × class moles × MEM FA fraction (C16)
m_L-1-PHOSPHATIDYL-GLYCEROL_C17_Cyto[c]	5.44565e-05	PG	1000 × class moles × MEM FA fraction (C17)
m_L-1-PHOSPHATIDYL-GLYCEROL_C18_Cyto[c]	0.000487633	PG	1000 × class moles × MEM FA fraction (C18)
m_L-1-PHOSPHATIDYL-GLYCEROL_C181_Cyto[c]	0.000537139	PG	1000 × class moles × MEM FA fraction (C181)
m_L-1-PHOSPHATIDYL-GLYCEROL_C182_Cyto[c]	0.000445553	PG	1000 × class moles × MEM FA fraction (C182)
m_L-1-PHOSPHATIDYL-GLYCEROL_C183_Cyto[c]	1.48518e-05	PG	1000 × class moles × MEM FA fraction (C183)
m_L-1-PHOSPHATIDYL-GLYCEROL_C20_Cyto[c]	1.48518e-05	PG	1000 × class moles × MEM FA fraction (C20)
PE species
Metabolite_ID	Coefficient (mmol/gDW)	Lipid class	Formula basis
m_L-1-PHOSPHATIDYL-ETHANOLAMINE_C14_Cyto	1.98024e-05	PE	1000 × class moles × MEM FA fraction (C14)
m_L-1-PHOSPHATIDYL-ETHANOLAMINE_C15_Cyto	0.000123765	PE	1000 × class moles × MEM FA fraction (C15)
m_L-1-PHOSPHATIDYL-ETHANOLAMINE_C16_Cyto	0.00160894	PE	1000 × class moles × MEM FA fraction (C16)
m_L-1-PHOSPHATIDYL-ETHANOLAMINE_C17_Cyto	0.000108913	PE	1000 × class moles × MEM FA fraction (C17)
m_L-1-PHOSPHATIDYL-ETHANOLAMINE_C18_Cyto	0.000975267	PE	1000 × class moles × MEM FA fraction (C18)
m_L-1-PHOSPHATIDYL-ETHANOLAMINE_C181_Cyto	0.00107428	PE	1000 × class moles × MEM FA fraction (C181)
m_L-1-PHOSPHATIDYL-ETHANOLAMINE_C182_Cyto	0.000891107	PE	1000 × class moles × MEM FA fraction (C182)
m_L-1-PHOSPHATIDYL-ETHANOLAMINE_C183_Cyto	2.97036e-05	PE	1000 × class moles × MEM FA fraction (C183)
m_L-1-PHOSPHATIDYL-ETHANOLAMINE_C20_Cyto	2.97036e-05	PE	1000 × class moles × MEM FA fraction (C20)
PC species
Metabolite_ID	Coefficient (mmol/gDW)	Lipid class	Formula basis
m_PHOSPHATIDYLCHOLINE_C14_Cyto[c]	2.40457e-05	PC	1000 × class moles × MEM FA fraction (C14)
m_PHOSPHATIDYLCHOLINE_C15_Cyto[c]	0.000150286	PC	1000 × class moles × MEM FA fraction (C15)
m_PHOSPHATIDYLCHOLINE_C16_Cyto[c]	0.00195372	PC	1000 × class moles × MEM FA fraction (C16)
m_PHOSPHATIDYLCHOLINE_C17_Cyto[c]	0.000132252	PC	1000 × class moles × MEM FA fraction (C17)
m_PHOSPHATIDYLCHOLINE_C18_Cyto[c]	0.00118425	PC	1000 × class moles × MEM FA fraction (C18)
m_PHOSPHATIDYLCHOLINE_C181_Cyto[c]	0.00130448	PC	1000 × class moles × MEM FA fraction (C181)
m_PHOSPHATIDYLCHOLINE_C182_Cyto[c]	0.00108206	PC	1000 × class moles × MEM FA fraction (C182)
m_PHOSPHATIDYLCHOLINE_C183_Cyto[c]	3.60686e-05	PC	1000 × class moles × MEM FA fraction (C183)
m_PHOSPHATIDYLCHOLINE_C20_Cyto[c]	3.60686e-05	PC	1000 × class moles × MEM FA fraction (C20)
PI species
Metabolite_ID	Coefficient (mmol/gDW)	Lipid class	Formula basis
m_L-1-phosphatidyl-inositols_C14_Cyto[c]	5.65782e-06	PI	1000 × class moles × MEM FA fraction (C14)
m_L-1-phosphatidyl-inositols_C15_Cyto[c]	3.53614e-05	PI	1000 × class moles × MEM FA fraction (C15)
m_L-1-phosphatidyl-inositols_C16_Cyto[c]	0.000459698	PI	1000 × class moles × MEM FA fraction (C16)
m_L-1-phosphatidyl-inositols_C17_Cyto[c]	3.1118e-05	PI	1000 × class moles × MEM FA fraction (C17)
m_L-1-phosphatidyl-inositols_C18_Cyto[c]	0.000278648	PI	1000 × class moles × MEM FA fraction (C18)
m_L-1-phosphatidyl-inositols_C181_Cyto[c]	0.000306937	PI	1000 × class moles × MEM FA fraction (C181)
m_L-1-phosphatidyl-inositols_C182_Cyto[c]	0.000254602	PI	1000 × class moles × MEM FA fraction (C182)
m_L-1-phosphatidyl-inositols_C183_Cyto[c]	8.48673e-06	PI	1000 × class moles × MEM FA fraction (C183)
m_L-1-phosphatidyl-inositols_C20_Cyto[c]	8.48673e-06	PI	1000 × class moles × MEM FA fraction (C20)
PS species
Metabolite_ID	Coefficient (mmol/gDW)	Lipid class	Formula basis
m_L-1-PHOSPHATIDYL-SERINE_C14_Cyto[c]	2.82891e-06	PS	1000 × class moles × MEM FA fraction (C14)
m_L-1-PHOSPHATIDYL-SERINE_C15_Cyto[c]	1.76807e-05	PS	1000 × class moles × MEM FA fraction (C15)
m_L-1-PHOSPHATIDYL-SERINE_C16_Cyto[c]	0.000229849	PS	1000 × class moles × MEM FA fraction (C16)
m_L-1-PHOSPHATIDYL-SERINE_C17_Cyto[c]	1.5559e-05	PS	1000 × class moles × MEM FA fraction (C17)
m_L-1-PHOSPHATIDYL-SERINE_C18_Cyto[c]	0.000139324	PS	1000 × class moles × MEM FA fraction (C18)
m_L-1-PHOSPHATIDYL-SERINE_C181_Cyto[c]	0.000153468	PS	1000 × class moles × MEM FA fraction (C181)
m_L-1-PHOSPHATIDYL-SERINE_C182_Cyto[c]	0.000127301	PS	1000 × class moles × MEM FA fraction (C182)
m_L-1-PHOSPHATIDYL-SERINE_C183_Cyto[c]	4.24336e-06	PS	1000 × class moles × MEM FA fraction (C183)
m_L-1-PHOSPHATIDYL-SERINE_C20_Cyto[c]	4.24336e-06	PS	1000 × class moles × MEM FA fraction (C20)
DGTS species
Metabolite_ID	Coefficient (mmol/gDW)	Lipid class	Formula basis
m_DGTS_C14_Cyto[c]	1.41445e-05	DGTS	1000 × class moles × MEM FA fraction (C14)
m_DGTS_C15_Cyto[c]	8.84034e-05	DGTS	1000 × class moles × MEM FA fraction (C15)
m_DGTS_C16_Cyto[c]	0.00114924	DGTS	1000 × class moles × MEM FA fraction (C16)
m_DGTS_C17_Cyto[c]	7.7795e-05	DGTS	1000 × class moles × MEM FA fraction (C17)
m_DGTS_C18_Cyto[c]	0.000696619	DGTS	1000 × class moles × MEM FA fraction (C18)
m_DGTS_C181_Cyto[c]	0.000767342	DGTS	1000 × class moles × MEM FA fraction (C181)
m_DGTS_C182_Cyto[c]	0.000636505	DGTS	1000 × class moles × MEM FA fraction (C182)
m_DGTS_C183_Cyto[c]	2.12168e-05	DGTS	1000 × class moles × MEM FA fraction (C183)
m_DGTS_C20_Cyto[c]	2.12168e-05	DGTS	1000 × class moles × MEM FA fraction (C20)
TAG species
Metabolite_ID	Coefficient (mmol/gDW)	Lipid class	Formula basis
m_Triacylglycerols_C12_Cyto[c]	0	TAG	1000 × TAG moles × normalized TAG fraction (C12)
m_Triacylglycerols_C14_Cyto[c]	3.42851e-05	TAG	1000 × TAG moles × normalized TAG fraction (C14)
m_Triacylglycerols_C15_Cyto[c]	0.000257138	TAG	1000 × TAG moles × normalized TAG fraction (C15)
m_Triacylglycerols_C16_Cyto[c]	0.00383993	TAG	1000 × TAG moles × normalized TAG fraction (C16)
m_Triacylglycerols_C17_Cyto[c]	0.000462848	TAG	1000 × TAG moles × normalized TAG fraction (C17)
m_Triacylglycerols_C18_Cyto[c]	0.00306851	TAG	1000 × TAG moles × normalized TAG fraction (C18)
m_Triacylglycerols_C181_Cyto[c]	0.00587989	TAG	1000 × TAG moles × normalized TAG fraction (C181)
m_Triacylglycerols_C182_Cyto[c]	0.00339422	TAG	1000 × TAG moles × normalized TAG fraction (C182)
m_Triacylglycerols_C183_Cyto[c]	5.14276e-05	TAG	1000 × TAG moles × normalized TAG fraction (C183)
m_Triacylglycerols_C20_Cyto[c]	0	TAG	1000 × TAG moles × normalized TAG fraction (C20)

### Sheet: Reaction List
Abbreviation	Description	Reaction	GPR	Lower bound	Upper bound	Objective	Subsystem	Notes	EC Number	KEGG ID
m_MGDG_Plas_BIO		0,000020 m_MGDG_C14_Plas[p] + 0,00012 m_MGDG_C15_Plas[p] + 0,0016 m_MGDG_C16_Plas[p] + 0,00011 m_MGDG_C17_Plas[p] + 0,0011 m_MGDG_C181_Plas[p] + 0,00089 m_MGDG_C182_Plas[p] + 0,000030 m_MGDG_C183_Plas[p] + 0,00098 m_MGDG_C18_Plas[p] + 0,000030 m_MGDG_C20_Plas[p] -> m_MGDG_Plas_TOTAL[p]		0	1000	0	Biomass synthesis	Model-ready text; coefficients use two significant digits, decimal commas, ordinary decimal notation, and omit zero terms.
DGDG_Plas_BIO		0,000030 m_DGDG_C14_Plas[p] + 0,00019 m_DGDG_C15_Plas[p] + 0,0024 m_DGDG_C16_Plas[p] + 0,00016 m_DGDG_C17_Plas[p] + 0,0015 m_DGDG_C18_Plas[p] + 0,0016 m_DGDG_C181_Plas[p] + 0,0013 m_DGDG_C182_Plas[p] + 0,000045 m_DGDG_C183_Plas[p] + 0,000045 m_DGDG_C20_Plas[p] -> m_DGDG_Plas_TOTAL[p]		0	1000	0	Biomass synthesis	Model-ready text; coefficients use two significant digits, decimal commas, ordinary decimal notation, and omit zero terms.
SULFOQUINOVOSYLDIACYLGLYCEROL_Plas_BIO		0,000016 m_SULFOQUINOVOSYLDIACYLGLYCEROL_C14_Plas[p] + 0,000097 m_SULFOQUINOVOSYLDIACYLGLYCEROL_C15_Plas[p] + 0,0013 m_SULFOQUINOVOSYLDIACYLGLYCEROL_C16_Plas[p] + 0,000086 m_SULFOQUINOVOSYLDIACYLGLYCEROL_C17_Plas[p] + 0,00077 m_SULFOQUINOVOSYLDIACYLGLYCEROL_C18_Plas[p] + 0,00084 m_SULFOQUINOVOSYLDIACYLGLYCEROL_C181_Plas[p] + 0,00070 m_SULFOQUINOVOSYLDIACYLGLYCEROL_C182_Plas[p] + 0,000023 m_SULFOQ…		0	1000	0	Biomass synthesis	Model-ready text; coefficients use two significant digits, decimal commas, ordinary decimal notation, and omit zero terms.
L-1-PHOSPHATIDYL-GLYCEROL_Cyto_BIO		0,0000099 m_L-1-PHOSPHATIDYL-GLYCEROL_C14_Cyto[c] + 0,000062 m_L-1-PHOSPHATIDYL-GLYCEROL_C15_Cyto[c] + 0,00080 m_L-1-PHOSPHATIDYL-GLYCEROL_C16_Cyto[c] + 0,000054 m_L-1-PHOSPHATIDYL-GLYCEROL_C17_Cyto[c] + 0,00049 m_L-1-PHOSPHATIDYL-GLYCEROL_C18_Cyto[c] + 0,00054 m_L-1-PHOSPHATIDYL-GLYCEROL_C181_Cyto[c] + 0,00045 m_L-1-PHOSPHATIDYL-GLYCEROL_C182_Cyto[c] + 0,000015 m_L-1-PHOSPHATIDYL-GLYCEROL_C183_C…		0	1000	0	Biomass synthesis	Model-ready text; coefficients use two significant digits, decimal commas, ordinary decimal notation, and omit zero terms.
L-1-PHOSPHATIDYL-ETHANOLAMINE_Cyto_BIO		0,000020 m_L-1-PHOSPHATIDYL-ETHANOLAMINE_C14_Cyto + 0,00012 m_L-1-PHOSPHATIDYL-ETHANOLAMINE_C15_Cyto + 0,0016 m_L-1-PHOSPHATIDYL-ETHANOLAMINE_C16_Cyto + 0,00011 m_L-1-PHOSPHATIDYL-ETHANOLAMINE_C17_Cyto + 0,00098 m_L-1-PHOSPHATIDYL-ETHANOLAMINE_C18_Cyto + 0,0011 m_L-1-PHOSPHATIDYL-ETHANOLAMINE_C181_Cyto + 0,00089 m_L-1-PHOSPHATIDYL-ETHANOLAMINE_C182_Cyto + 0,000030 m_L-1-PHOSPHATIDYL-ETHANOLAMINE_…		0	1000	0	Biomass synthesis	Model-ready text; coefficients use two significant digits, decimal commas, ordinary decimal notation, and omit zero terms.
PHOSPHATIDYLCHOLINE_Cyto_BIO		0,000024 m_PHOSPHATIDYLCHOLINE_C14_Cyto[c] + 0,00015 m_PHOSPHATIDYLCHOLINE_C15_Cyto[c] + 0,0020 m_PHOSPHATIDYLCHOLINE_C16_Cyto[c] + 0,00013 m_PHOSPHATIDYLCHOLINE_C17_Cyto[c] + 0,0012 m_PHOSPHATIDYLCHOLINE_C18_Cyto[c] + 0,0013 m_PHOSPHATIDYLCHOLINE_C181_Cyto[c] + 0,0011 m_PHOSPHATIDYLCHOLINE_C182_Cyto[c] + 0,000036 m_PHOSPHATIDYLCHOLINE_C183_Cyto[c] + 0,000036 m_PHOSPHATIDYLCHOLINE_C20_Cyto[c] -> …		0	1000	0	Biomass synthesis	Model-ready text; coefficients use two significant digits, decimal commas, ordinary decimal notation, and omit zero terms.
L-1-phosphatidyl-inositols_Cyto_BIO		0,0000057 m_L-1-phosphatidyl-inositols_C14_Cyto[c] + 0,000035 m_L-1-phosphatidyl-inositols_C15_Cyto[c] + 0,00046 m_L-1-phosphatidyl-inositols_C16_Cyto[c] + 0,000031 m_L-1-phosphatidyl-inositols_C17_Cyto[c] + 0,00028 m_L-1-phosphatidyl-inositols_C18_Cyto[c] + 0,00031 m_L-1-phosphatidyl-inositols_C181_Cyto[c] + 0,00025 m_L-1-phosphatidyl-inositols_C182_Cyto[c] + 0,0000085 m_L-1-phosphatidyl-inosito…		0	1000	0	Biomass synthesis	Model-ready text; coefficients use two significant digits, decimal commas, ordinary decimal notation, and omit zero terms.
L-1-PHOSPHATIDYL-SERINE_Cyto_BIO		0,0000028 m_L-1-PHOSPHATIDYL-SERINE_C14_Cyto[c] + 0,000018 m_L-1-PHOSPHATIDYL-SERINE_C15_Cyto[c] + 0,00023 m_L-1-PHOSPHATIDYL-SERINE_C16_Cyto[c] + 0,000016 m_L-1-PHOSPHATIDYL-SERINE_C17_Cyto[c] + 0,00014 m_L-1-PHOSPHATIDYL-SERINE_C18_Cyto[c] + 0,00015 m_L-1-PHOSPHATIDYL-SERINE_C181_Cyto[c] + 0,00013 m_L-1-PHOSPHATIDYL-SERINE_C182_Cyto[c] + 0,0000042 m_L-1-PHOSPHATIDYL-SERINE_C183_Cyto[c] + 0,0000…		0	1000	0	Biomass synthesis	Model-ready text; coefficients use two significant digits, decimal commas, ordinary decimal notation, and omit zero terms.
DGTS_Cyto_BIO		0,000014 m_DGTS_C14_Cyto[c] + 0,000088 m_DGTS_C15_Cyto[c] + 0,0011 m_DGTS_C16_Cyto[c] + 0,000078 m_DGTS_C17_Cyto[c] + 0,00070 m_DGTS_C18_Cyto[c] + 0,00077 m_DGTS_C181_Cyto[c] + 0,00064 m_DGTS_C182_Cyto[c] + 0,000021 m_DGTS_C183_Cyto[c] + 0,000021 m_DGTS_C20_Cyto[c] -> m_DGTS_Cyto_TOTAL[c]		0	1000	0	Biomass synthesis	Model-ready text; coefficients use two significant digits, decimal commas, ordinary decimal notation, and omit zero terms.
Triacylglycerols_Cyto_BIO		0,000034 m_Triacylglycerols_C14_Cyto[c] + 0,00026 m_Triacylglycerols_C15_Cyto[c] + 0,0038 m_Triacylglycerols_C16_Cyto[c] + 0,00046 m_Triacylglycerols_C17_Cyto[c] + 0,0031 m_Triacylglycerols_C18_Cyto[c] + 0,0059 m_Triacylglycerols_C181_Cyto[c] + 0,0034 m_Triacylglycerols_C182_Cyto[c] + 0,000051 m_Triacylglycerols_C183_Cyto[c] -> m_Triacylglycerols_Cyto_TOTAL[c]		0	1000	0	Biomass synthesis	Model-ready text; coefficients use two significant digits, decimal commas, ordinary decimal notation, and omit zero terms.
LIPID_TOTAL_POOL_BIO		1,0 m_MGDG_Plas_TOTAL[p] + 1,0 m_DGDG_Plas_TOTAL[p] + 1,0 m_SULFOQUINOVOSYLDIACYLGLYCEROL_Plas_TOTAL[p] + 1,0 m_L-1-PHOSPHATIDYL-GLYCEROL_Cyto_TOTAL[c] + 1,0 m_L-1-PHOSPHATIDYL-ETHANOLAMINE_Cyto_TOTAL[c] + 1,0 m_PHOSPHATIDYLCHOLINE_Cyto_TOTAL[c] + 1,0 m_L-1-phosphatidyl-inositols_Cyto_TOTAL[c] + 1,0 m_L-1-PHOSPHATIDYL-SERINE_Cyto_TOTAL[c] + 1,0 m_DGTS_Cyto_TOTAL[c] + 1,0 m_Triacylglycerols_Cyto_T…		0	1000	0	Biomass synthesis	Mixotroph_Lipid_Biomass_Objective aggregate stable lipid pool.
m_LIPID_TOTAL_POOL_SINK		m_LIPID_TOTAL_POOL[c] ->		0	1	0	Biomass synthesis	Mixotroph_Lipid_Biomass_Objective final lipid-pool sink.

### Sheet: Metabolite List
Abbreviation	Description	Charged formula	Compartment	ChEBI ID	InChi string
m_MGDG_Plas_TOTAL[p]		R	chloroplasts
m_DGDG_Plas_TOTAL[p]		R	chloroplasts
m_SULFOQUINOVOSYLDIACYLGLYCEROL_Plas_TOTAL[p]		R	chloroplasts
m_PHOSPHATIDYLCHOLINE_Cyto_TOTAL[c]		R	cytoplasm
m_L-1-PHOSPHATIDYL-ETHANOLAMINE_Cyto_TOTAL[c]		R	cytoplasm
m_L-1-phosphatidyl-inositols_Cyto_TOTAL[c]		R	cytoplasm
m_L-1-PHOSPHATIDYL-GLYCEROL_Cyto_TOTAL[c]		R	cytoplasm
m_L-1-PHOSPHATIDYL-SERINE_Cyto_TOTAL[c]		R	cytoplasm
m_DGTS_Cyto_TOTAL[c]		R	cytoplasm
m_Triacylglycerols_Cyto_TOTAL[c]		R	cytoplasm
m_DIACYLGLYCEROL_Cyto_TOTAL[c]		R	cytoplasm
m_LIPID_TOTAL_POOL[c]		R	cytoplasm
