## Supplementary Data 1 for "Experimental trophic flexibility guides a compartmentalized genome-scale model of red microalgae *Galdieria sulphuraria*": Autotrophic_DNS_Biomass_Objective.xlsx

### Sheet: Inputs
DNS biomass objective from GCF_000341285.1
DNA_fraction_g_per_gDW	0.01	Editable input
Nucleotide_fraction_source	Whole genome FASTA from NCBI GCF_000341285.1
Genome_publication_DOI	10.1126/science.1231707
Biomass_fraction_source	Finkel et al. 2016 meta-analysis median for nutrient-sufficient exponential microalgae
Biomass_fraction_DOI	10.1371/journal.pone.0155977
NCBI_dataset_URL	https://www.ncbi.nlm.nih.gov/datasets/genome/GCF_000341285.1/
Nucleotide_name	SBML_metabolite_ID	MW_g_per_mol	Fraction_from_FASTA	Coefficient_g_per_gDW	Coefficient_mmol_per_gDW	Coefficient_mmol_per_g_DNA
DATP_Cyto	m_DATP_Cyto[c]	491.18	0.312202	0.00312203	0.00635617	0.635617
TTP_Cyto	m_TTP_Cyto[c]	482.17	0.310809	0.00310809	0.00644605	0.644605
DCTP_Cyto	m_DCTP_Cyto[c]	467.15	0.189703	0.00189703	0.00406086	0.406086
DGTP_Cyto	m_DGTP_Cyto[c]	507.18	0.187285	0.00187285	0.00369267	0.369267

### Sheet: Calc
Nucleotide_name	SBML_metabolite_ID	MW_g_per_mol	Fraction_from_FASTA	Coefficient_g_per_gDW	Coefficient_mmol_per_gDW	Coefficient_mmol_per_g_DNA	Percent_of_total_%
DATP_Cyto	m_DATP_Cyto[c]	491.18	0.312202	0.00312203	0.00635617	0.635617	31.2203
TTP_Cyto	m_TTP_Cyto[c]	482.17	0.310809	0.00310809	0.00644605	0.644605	31.0809
DCTP_Cyto	m_DCTP_Cyto[c]	467.15	0.189703	0.00189703	0.00406086	0.406086	18.9703
DGTP_Cyto	m_DGTP_Cyto[c]	507.18	0.187285	0.00187285	0.00369267	0.369267	18.7285
TOTAL			1	0.01	0.0205558	2.05558	100

### Sheet: Reaction List
Abbreviation	Description	Reaction	GPR	Lower bound	Upper bound	Objective	Subsystem
DNA_TOTAL_POOL_BIO_H_MMOL	Genome-derived DNA coefficients in mmol/gDW scaled by DNA fraction input	0.0064 m_DATP_Cyto[c] + 0.0064 m_TTP_Cyto[c] + 0.0041 m_DCTP_Cyto[c] + 0.0037 m_DGTP_Cyto[c] -> m_DNA_TOTAL_POOL[c]		0	1000	0	Biomass synthesis
DNA_TOTAL_POOL_BIO_I_MMOL_PER_G_DNA	Genome-derived DNA coefficients in mmol per 1 g DNA	0.64 m_DATP_Cyto[c] + 0.64 m_TTP_Cyto[c] + 0.41 m_DCTP_Cyto[c] + 0.37 m_DGTP_Cyto[c] -> m_DNA_TOTAL_POOL[c]		0	1000	0	Biomass synthesis
m_DNA_TOTAL_POOL_SINK	Optional sink for m_DNA_TOTAL_POOL[c]	m_DNA_TOTAL_POOL[c] ->		0	1	0	Biomass synthesis

### Sheet: Metabolite List
Abbreviation	Description	Charged formula	Compartment	ChEBI ID	InChi string
m_DATP_Cyto[c]	DATP_Cyto precursor for dna total pool pseudoreaction		cytoplasm
m_TTP_Cyto[c]	TTP_Cyto precursor for dna total pool pseudoreaction		cytoplasm
m_DCTP_Cyto[c]	DCTP_Cyto precursor for dna total pool pseudoreaction		cytoplasm
m_DGTP_Cyto[c]	DGTP_Cyto precursor for dna total pool pseudoreaction		cytoplasm
m_DNA_TOTAL_POOL[c]	dna total pool pool metabolite		cytoplasm
