## Supplementary Data 1 for "Experimental trophic flexibility guides a compartmentalized genome-scale model of red microalgae *Galdieria sulphuraria*": Autotrophic_RNS_Biomass_Objective.xlsx

### Sheet: Inputs
RNS biomass objective from GCF_000341285.1
RNA_fraction_g_per_gDW	0.057	Editable input
Nucleotide_fraction_source	CDS FASTA from NCBI GCF_000341285.1; T converted to U
Genome_publication_DOI	10.1126/science.1231707
Biomass_fraction_source	Finkel et al. 2016 meta-analysis median for nutrient-sufficient exponential microalgae
Biomass_fraction_DOI	10.1371/journal.pone.0155977
NCBI_dataset_URL	https://www.ncbi.nlm.nih.gov/datasets/genome/GCF_000341285.1/
Nucleotide_name	SBML_metabolite_ID	MW_g_per_mol	Fraction_from_FASTA	Coefficient_g_per_gDW	Coefficient_mmol_per_gDW	Coefficient_mmol_per_g_RNA
ATP_Cyto	m_ATP_Cyto[c]	507.18	0.304236	0.0173414	0.0341919	0.599858
UTP_Cyto	m_UTP_Cyto[c]	484.14	0.298941	0.0170396	0.0351956	0.617467
CTP_Cyto	m_CTP_Cyto[c]	483.15	0.176854	0.0100807	0.0208645	0.366043
GTP_Cyto	m_GTP_Cyto[c]	523.18	0.21997	0.0125383	0.0239655	0.420448

### Sheet: Calc
Nucleotide_name	SBML_metabolite_ID	MW_g_per_mol	Fraction_from_FASTA	Coefficient_g_per_gDW	Coefficient_mmol_per_gDW	Coefficient_mmol_per_g_RNA	Percent_of_total_%
ATP_Cyto	m_ATP_Cyto[c]	507.18	0.304236	0.0173414	0.0341919	0.599858	30.4236
UTP_Cyto	m_UTP_Cyto[c]	484.14	0.298941	0.0170396	0.0351956	0.617467	29.8941
CTP_Cyto	m_CTP_Cyto[c]	483.15	0.176854	0.0100807	0.0208645	0.366043	17.6854
GTP_Cyto	m_GTP_Cyto[c]	523.18	0.21997	0.0125383	0.0239655	0.420448	21.997
TOTAL			1	0.057	0.114218	2.00382	100

### Sheet: Reaction List
Abbreviation	Description	Reaction	GPR	Lower bound	Upper bound	Objective	Subsystem
RNA_TOTAL_POOL_BIO_H_MMOL	CDS-derived RNA coefficients in mmol/gDW scaled by RNA fraction input	0.034 m_ATP_Cyto[c] + 0.035 m_UTP_Cyto[c] + 0.021 m_CTP_Cyto[c] + 0.024 m_GTP_Cyto[c] -> m_RNA_TOTAL_POOL[c]		0	1000	0	Biomass synthesis
RNA_TOTAL_POOL_BIO_I_MMOL_PER_G_RNA	CDS-derived RNA coefficients in mmol per 1 g RNA	0.60 m_ATP_Cyto[c] + 0.62 m_UTP_Cyto[c] + 0.37 m_CTP_Cyto[c] + 0.42 m_GTP_Cyto[c] -> m_RNA_TOTAL_POOL[c]		0	1000	0	Biomass synthesis
m_RNA_TOTAL_POOL_SINK	Optional sink for m_RNA_TOTAL_POOL[c]	m_RNA_TOTAL_POOL[c] ->		0	1	0	Biomass synthesis

### Sheet: Metabolite List
Abbreviation	Description	Charged formula	Compartment	ChEBI ID	InChi string
m_ATP_Cyto[c]	ATP_Cyto precursor for rna total pool pseudoreaction		cytoplasm
m_UTP_Cyto[c]	UTP_Cyto precursor for rna total pool pseudoreaction		cytoplasm
m_CTP_Cyto[c]	CTP_Cyto precursor for rna total pool pseudoreaction		cytoplasm
m_GTP_Cyto[c]	GTP_Cyto precursor for rna total pool pseudoreaction		cytoplasm
m_RNA_TOTAL_POOL[c]	rna total pool pool metabolite		cytoplasm
