## Supplementary Data 1 for "Experimental trophic flexibility guides a compartmentalized genome-scale model of red microalgae *Galdieria sulphuraria*": Autotroph_Pigment_Biomass.xlsx

### Sheet: Inputs
Literature-constrained pigment profile retained for relative composition. The fractional BOF reaction is scaled to the selected Autotroph pigment fraction (0.0121 g/gDW). PCB is calculated from the explicit structural factor in B15:B18.
Total_pigment_fraction_g_per_gDW	0.0121	Selected BOF fraction synchronized across Excel and Word
Pigment_name	SBML_metabolite_ID	MW_g_per_mol	Autotroph_mg_per_gDW	Fraction_of_total_mass	Note
CPD1F-130_Thyl	m_CPD1F-130_Thyl[t]	568.87	0.65	0.0518506	Literature-constrained profile value
CHLOROPHYLL-A_Plas	m_CHLOROPHYLL-A_Plas[p]	893.49	8.25	0.658104	Literature-constrained profile value
CPD1F-129_Thyl	m_CPD1F-129_Thyl[t]	536.87	0.45	0.0358966	Literature-constrained profile value
3Z-PHYCOCYANOBILIN_Plas	m_3Z-PHYCOCYANOBILIN_Plas[p]	586	3.18602	0.254149	Calculated from phycocyanin holoprotein proxy × implemented PCB factor
Total pigment profile (mg/gDW)	12.536	Carotenoid total (mg/gDW)	1.1
PCB conversion assumptions
PCB chromophores per phycocyanin αβ monomer	3
PCB chromophore MW (g/mol)	587
Phycocyanin αβ monomer MW (g/mol)	38000
Implemented PCB mass fraction	0.0463421	Central structural assumption; 3–5% is sensitivity analysis only
Phycocyanin holoprotein proxy (mg/gDW)	68.75	Back-calculated from the earlier 4% chromophore implementation

### Sheet: Calc
Pigment_name	SBML_metabolite_ID	MW	Autotroph_mg_per_gDW	Autotroph_mmol_per_gDW	Composition_no_total_fraction_molfrac	Total_pigment_fraction_g_per_gDW
CPD1F-130_Thyl	m_CPD1F-130_Thyl[t]	568.87	0.65	0.00110287	0.0686208	0.0121
CHLOROPHYLL-A_Plas	m_CHLOROPHYLL-A_Plas[p]	893.49	8.25	0.0089123	0.554523	0.0121
CPD1F-129_Thyl	m_CPD1F-129_Thyl[t]	536.87	0.45	0.000809038	0.0503383	0.0121
3Z-PHYCOCYANOBILIN_Plas	m_3Z-PHYCOCYANOBILIN_Plas[p]	586	3.18602	0.00524779	0.326517	0.0121
Total_mmol_per_gDW	0.016072

### Sheet: Reaction List
Abbreviation	Description	Reaction	GPR	Lower bound	Upper bound	Objective	Subsystem
PIGMENT_TOTAL_POOL_BIO_AUTOTROPH_NOFRAC	Autotroph pigment composition only; normalized mole fractions, total pigment fraction not applied	0.068620821 m_CPD1F-130_Thyl[t] + 0.55452335 m_CHLOROPHYLL-A_Plas[p] + 0.050338349 m_CPD1F-129_Thyl[t] + 0.32651748 m_3Z-PHYCOCYANOBILIN_Plas[p] -> m_PIGMENT_TOTAL_POOL[c]		0	1000	0	Biomass synthesis
PIGMENT_TOTAL_POOL_BIO_AUTOTROPH_WITHFRAC	Autotroph pigment pseudoreaction with total pigment fraction applied as mmol pigment per gDW	0.00110287433 m_CPD1F-130_Thyl[t] + 0.00891230325 m_CHLOROPHYLL-A_Plas[p] + 0.000809038298 m_CPD1F-129_Thyl[t] + 0.00524779122 m_3Z-PHYCOCYANOBILIN_Plas[p] -> m_PIGMENT_TOTAL_POOL[c]		0	1000	0	Biomass synthesis
m_PIGMENT_TOTAL_POOL_SINK	Optional sink for pigment biomass pool	m_PIGMENT_TOTAL_POOL[c] ->		0	1	0	Biomass synthesis

### Sheet: Metabolite List
Abbreviation	Description	Charged formula	Compartment	ChEBI ID	InChi string
m_CPD1F-130_Thyl[t]	CPD1F-130_Thyl precursor for pigment biomass pseudoreaction		thylakoid
m_CHLOROPHYLL-A_Plas[p]	CHLOROPHYLL-A_Plas precursor for pigment biomass pseudoreaction		plastid
m_CPD1F-129_Thyl[t]	CPD1F-129_Thyl precursor for pigment biomass pseudoreaction		thylakoid
m_3Z-PHYCOCYANOBILIN_Plas[p]	3Z-PHYCOCYANOBILIN_Plas precursor for pigment biomass pseudoreaction		plastid
m_PIGMENT_TOTAL_POOL[c]	PIGMENT_TOTAL_POOL biomass pseudometabolite		cytoplasm
