## Supplementary Data 1 for "Experimental trophic flexibility guides a compartmentalized genome-scale model of red microalgae *Galdieria sulphuraria*": Heterotroph_Glucose_Pigment_Biomass.xlsx

### Sheet: Inputs
Literature-constrained pigment profile retained for relative composition. The fractional BOF reaction is scaled to the selected Heterotroph_Glucose pigment fraction (0.000580171052632 g/gDW). PCB is calculated from the explicit structural factor in B15:B18.
Total_pigment_fraction_g_per_gDW	0.000580171	Selected BOF fraction synchronized across Excel and Word
Pigment_name	SBML_metabolite_ID	MW_g_per_mol	Heterotroph_Glucose_mg_per_gDW	Fraction_of_total_mass	Note
CPD1F-130_Thyl	m_CPD1F-130_Thyl[t]	568.87	0.036	0.0620507	Literature-constrained profile value
CHLOROPHYLL-A_Plas	m_CHLOROPHYLL-A_Plas[p]	893.49	0.5	0.861815	Literature-constrained profile value
CPD1F-129_Thyl	m_CPD1F-129_Thyl[t]	536.87	0.021	0.0361962	Literature-constrained profile value
3Z-PHYCOCYANOBILIN_Plas	m_3Z-PHYCOCYANOBILIN_Plas[p]	586	0.0231711	0.0399383	Calculated from phycocyanin holoprotein proxy × implemented PCB factor
Total pigment profile (mg/gDW)	0.580171	Carotenoid total (mg/gDW)	0.057
PCB conversion assumptions
PCB chromophores per phycocyanin αβ monomer	3
PCB chromophore MW (g/mol)	587
Phycocyanin αβ monomer MW (g/mol)	38000
Implemented PCB mass fraction	0.0463421	Central structural assumption; 3–5% is sensitivity analysis only
Phycocyanin holoprotein proxy (mg/gDW)	0.5	Back-calculated from the earlier 4% chromophore implementation

### Sheet: Calc
Pigment_name	SBML_metabolite_ID	MW	Heterotroph_Glucose_mg_per_gDW	Heterotroph_Glucose_mmol_per_gDW	Composition_no_total_fraction_molfrac	Total_pigment_fraction_g_per_gDW
CPD1F-130_Thyl	m_CPD1F-130_Thyl[t]	568.87	0.036	6.32834e-05	0.0902059	0.000580171
CHLOROPHYLL-A_Plas	m_CHLOROPHYLL-A_Plas[p]	893.49	0.5	0.000559603	0.797675	0.000580171
CPD1F-129_Thyl	m_CPD1F-129_Thyl[t]	536.87	0.021	3.91156e-05	0.0557565	0.000580171
3Z-PHYCOCYANOBILIN_Plas	m_3Z-PHYCOCYANOBILIN_Plas[p]	586	0.0231711	3.9541e-05	0.0563629	0.000580171
Total_mmol_per_gDW	0.000701543

### Sheet: Reaction List
Abbreviation	Description	Reaction	GPR	Lower bound	Upper bound	Objective	Subsystem
PIGMENT_TOTAL_POOL_BIO_HETEROTROPH_GLUCOSE_NOFRAC	Heterotroph_Glucose pigment composition only; normalized mole fractions, total pigment fraction not applied	0.090205901 m_CPD1F-130_Thyl[t] + 0.79767464 m_CHLOROPHYLL-A_Plas[p] + 0.055756517 m_CPD1F-129_Thyl[t] + 0.056362938 m_3Z-PHYCOCYANOBILIN_Plas[p] -> m_PIGMENT_TOTAL_POOL[c]		0	1000	0	Biomass synthesis
PIGMENT_TOTAL_POOL_BIO_HETEROTROPH_GLUCOSE_WITHFRAC	Heterotroph_Glucose pigment pseudoreaction with total pigment fraction applied as mmol pigment per gDW	6.32833512e-05 m_CPD1F-130_Thyl[t] + 0.000559603353 m_CHLOROPHYLL-A_Plas[p] + 3.91156146e-05 m_CPD1F-129_Thyl[t] + 3.95410454e-05 m_3Z-PHYCOCYANOBILIN_Plas[p] -> m_PIGMENT_TOTAL_POOL[c]		0	1000	0	Biomass synthesis
m_PIGMENT_TOTAL_POOL_SINK	Optional sink for pigment biomass pool	m_PIGMENT_TOTAL_POOL[c] ->		0	1	0	Biomass synthesis

### Sheet: Metabolite List
Abbreviation	Description	Charged formula	Compartment	ChEBI ID	InChi string
m_CPD1F-130_Thyl[t]	CPD1F-130_Thyl precursor for pigment biomass pseudoreaction		thylakoid
m_CHLOROPHYLL-A_Plas[p]	CHLOROPHYLL-A_Plas precursor for pigment biomass pseudoreaction		plastid
m_CPD1F-129_Thyl[t]	CPD1F-129_Thyl precursor for pigment biomass pseudoreaction		thylakoid
m_3Z-PHYCOCYANOBILIN_Plas[p]	3Z-PHYCOCYANOBILIN_Plas precursor for pigment biomass pseudoreaction		plastid
m_PIGMENT_TOTAL_POOL[c]	PIGMENT_TOTAL_POOL biomass pseudometabolite		cytoplasm
