## Supplementary Data 1 for "Experimental trophic flexibility guides a compartmentalized genome-scale model of red microalgae *Galdieria sulphuraria*": Heterotroph_Glycerol_Pigment_Biomass.xlsx

### Sheet: Inputs
Literature-constrained pigment profile retained for relative composition. The fractional BOF reaction is scaled to the selected Heterotroph_Glycerol pigment fraction (0.00485 g/gDW). PCB is calculated from the explicit structural factor in B15:B18.
Total_pigment_fraction_g_per_gDW	0.00485	Selected BOF fraction synchronized across Excel and Word
Pigment_name	SBML_metabolite_ID	MW_g_per_mol	Heterotroph_Glycerol_mg_per_gDW	Fraction_of_total_mass	Note
CPD1F-130_Thyl	m_CPD1F-130_Thyl[t]	568.87	0.325	0.099271	Literature-constrained profile value
CHLOROPHYLL-A_Plas	m_CHLOROPHYLL-A_Plas[p]	893.49	2.65	0.80944	Literature-constrained profile value
CPD1F-129_Thyl	m_CPD1F-129_Thyl[t]	536.87	0.161	0.0491773	Literature-constrained profile value
3Z-PHYCOCYANOBILIN_Plas	m_3Z-PHYCOCYANOBILIN_Plas[p]	586	0.137868	0.0421116	Calculated from phycocyanin holoprotein proxy × implemented PCB factor
Total pigment profile (mg/gDW)	3.27387	Carotenoid total (mg/gDW)	0.486
PCB conversion assumptions
PCB chromophores per phycocyanin αβ monomer	3
PCB chromophore MW (g/mol)	587
Phycocyanin αβ monomer MW (g/mol)	38000
Implemented PCB mass fraction	0.0463421	Central structural assumption; 3–5% is sensitivity analysis only
Phycocyanin holoprotein proxy (mg/gDW)	2.975	Back-calculated from the earlier 4% chromophore implementation

### Sheet: Calc
Pigment_name	SBML_metabolite_ID	MW	Heterotroph_Glycerol_mg_per_gDW	Heterotroph_Glycerol_mmol_per_gDW	Composition_no_total_fraction_molfrac	Total_pigment_fraction_g_per_gDW
CPD1F-130_Thyl	m_CPD1F-130_Thyl[t]	568.87	0.325	0.000846352	0.140289	0.00485
CHLOROPHYLL-A_Plas	m_CHLOROPHYLL-A_Plas[p]	893.49	2.65	0.00439376	0.728299	0.00485
CPD1F-129_Thyl	m_CPD1F-129_Thyl[t]	536.87	0.161	0.00044426	0.0736394	0.00485
3Z-PHYCOCYANOBILIN_Plas	m_3Z-PHYCOCYANOBILIN_Plas[p]	586	0.137868	0.000348534	0.0577722	0.00485
Total_mmol_per_gDW	0.00603291

### Sheet: Reaction List
Abbreviation	Description	Reaction	GPR	Lower bound	Upper bound	Objective	Subsystem
PIGMENT_TOTAL_POOL_BIO_HETEROTROPH_GLYCEROL_NOFRAC	Heterotroph_Glycerol pigment composition only; normalized mole fractions, total pigment fraction not applied	0.14028913 m_CPD1F-130_Thyl[t] + 0.72829925 m_CHLOROPHYLL-A_Plas[p] + 0.073639431 m_CPD1F-129_Thyl[t] + 0.057772186 m_3Z-PHYCOCYANOBILIN_Plas[p] -> m_PIGMENT_TOTAL_POOL[c]		0	1000	0	Biomass synthesis
PIGMENT_TOTAL_POOL_BIO_HETEROTROPH_GLYCEROL_WITHFRAC	Heterotroph_Glycerol pigment pseudoreaction with total pigment fraction applied as mmol pigment per gDW	0.000846351824 m_CPD1F-130_Thyl[t] + 0.00439376457 m_CHLOROPHYLL-A_Plas[p] + 0.000444260135 m_CPD1F-129_Thyl[t] + 0.000348534456 m_3Z-PHYCOCYANOBILIN_Plas[p] -> m_PIGMENT_TOTAL_POOL[c]		0	1000	0	Biomass synthesis
m_PIGMENT_TOTAL_POOL_SINK	Optional sink for pigment biomass pool	m_PIGMENT_TOTAL_POOL[c] ->		0	1	0	Biomass synthesis

### Sheet: Metabolite List
Abbreviation	Description	Charged formula	Compartment	ChEBI ID	InChi string
m_CPD1F-130_Thyl[t]	CPD1F-130_Thyl precursor for pigment biomass pseudoreaction		thylakoid
m_CHLOROPHYLL-A_Plas[p]	CHLOROPHYLL-A_Plas precursor for pigment biomass pseudoreaction		plastid
m_CPD1F-129_Thyl[t]	CPD1F-129_Thyl precursor for pigment biomass pseudoreaction		thylakoid
m_3Z-PHYCOCYANOBILIN_Plas[p]	3Z-PHYCOCYANOBILIN_Plas precursor for pigment biomass pseudoreaction		plastid
m_PIGMENT_TOTAL_POOL[c]	PIGMENT_TOTAL_POOL biomass pseudometabolite		cytoplasm
