## Supplementary Data 1 for "Experimental trophic flexibility guides a compartmentalized genome-scale model of red microalgae *Galdieria sulphuraria*": Mixotroph_Pigment_Biomass.xlsx

### Sheet: Inputs
Literature-constrained pigment profile retained for relative composition. The fractional BOF reaction is scaled to the selected Mixotroph pigment fraction (0.0065 g/gDW). PCB is calculated from the explicit structural factor in B15:B18.
Total_pigment_fraction_g_per_gDW	0.0065	Selected BOF fraction synchronized across Excel and Word
Pigment_name	SBML_metabolite_ID	MW_g_per_mol	Mixotroph_mg_per_gDW	Fraction_of_total_mass	Note
CPD1F-130_Thyl	m_CPD1F-130_Thyl[t]	568.87	0.35	0.0518161	Literature-constrained profile value
CHLOROPHYLL-A_Plas	m_CHLOROPHYLL-A_Plas[p]	893.49	4.45	0.658805	Literature-constrained profile value
CPD1F-129_Thyl	m_CPD1F-129_Thyl[t]	536.87	0.24	0.035531	Literature-constrained profile value
3Z-PHYCOCYANOBILIN_Plas	m_3Z-PHYCOCYANOBILIN_Plas[p]	586	1.71466	0.253848	Calculated from phycocyanin holoprotein proxy × implemented PCB factor
Total pigment profile (mg/gDW)	6.75466	Carotenoid total (mg/gDW)	0.59
PCB conversion assumptions
PCB chromophores per phycocyanin αβ monomer	3
PCB chromophore MW (g/mol)	587
Phycocyanin αβ monomer MW (g/mol)	38000
Implemented PCB mass fraction	0.0463421	Central structural assumption; 3–5% is sensitivity analysis only
Phycocyanin holoprotein proxy (mg/gDW)	37	Back-calculated from the earlier 4% chromophore implementation

### Sheet: Calc
Pigment_name	SBML_metabolite_ID	MW	Mixotroph_mg_per_gDW	Mixotroph_mmol_per_gDW	Composition_no_total_fraction_molfrac	Total_pigment_fraction_g_per_gDW
CPD1F-130_Thyl	m_CPD1F-130_Thyl[t]	568.87	0.35	0.000592059	0.0685995	0.0065
CHLOROPHYLL-A_Plas	m_CHLOROPHYLL-A_Plas[p]	893.49	4.45	0.0047927	0.555311	0.0065
CPD1F-129_Thyl	m_CPD1F-129_Thyl[t]	536.87	0.24	0.000430182	0.0498434	0.0065
3Z-PHYCOCYANOBILIN_Plas	m_3Z-PHYCOCYANOBILIN_Plas[p]	586	1.71466	0.00281572	0.326246	0.0065
Total_mmol_per_gDW	0.00863066

### Sheet: Reaction List
Abbreviation	Description	Reaction	GPR	Lower bound	Upper bound	Objective	Subsystem
PIGMENT_TOTAL_POOL_BIO_MIXOTROPH_NOFRAC	Mixotroph pigment composition only; normalized mole fractions, total pigment fraction not applied	0.068599475 m_CPD1F-130_Thyl[t] + 0.55531076 m_CHLOROPHYLL-A_Plas[p] + 0.049843425 m_CPD1F-129_Thyl[t] + 0.32624634 m_3Z-PHYCOCYANOBILIN_Plas[p] -> m_PIGMENT_TOTAL_POOL[c]		0	1000	0	Biomass synthesis
PIGMENT_TOTAL_POOL_BIO_MIXOTROPH_WITHFRAC	Mixotroph pigment pseudoreaction with total pigment fraction applied as mmol pigment per gDW	0.000592059033 m_CPD1F-130_Thyl[t] + 0.00479270075 m_CHLOROPHYLL-A_Plas[p] + 0.000430181871 m_CPD1F-129_Thyl[t] + 0.0028157226 m_3Z-PHYCOCYANOBILIN_Plas[p] -> m_PIGMENT_TOTAL_POOL[c]		0	1000	0	Biomass synthesis
m_PIGMENT_TOTAL_POOL_SINK	Optional sink for pigment biomass pool	m_PIGMENT_TOTAL_POOL[c] ->		0	1	0	Biomass synthesis

### Sheet: Metabolite List
Abbreviation	Description	Charged formula	Compartment	ChEBI ID	InChi string
m_CPD1F-130_Thyl[t]	CPD1F-130_Thyl precursor for pigment biomass pseudoreaction		thylakoid
m_CHLOROPHYLL-A_Plas[p]	CHLOROPHYLL-A_Plas precursor for pigment biomass pseudoreaction		plastid
m_CPD1F-129_Thyl[t]	CPD1F-129_Thyl precursor for pigment biomass pseudoreaction		thylakoid
m_3Z-PHYCOCYANOBILIN_Plas[p]	3Z-PHYCOCYANOBILIN_Plas precursor for pigment biomass pseudoreaction		plastid
m_PIGMENT_TOTAL_POOL[c]	PIGMENT_TOTAL_POOL biomass pseudometabolite		cytoplasm
