## Supplementary Data 1 for "Experimental trophic flexibility guides a compartmentalized genome-scale model of red microalgae *Galdieria sulphuraria*": Autotroph_Protein_Biomass.xlsx

### Sheet: Inputs
Literature source: DOI 10.1016/j.ifset.2023.103287 — Table 3 amino acid profile of Galdieria sulphuraria strains under autotrophic conditions
Protein_fraction_g_per_gDW	0.615	Editable input
AA_name	SBML_metabolite_ID	MW_g_per_mol	SAG108.79_Auto	ACUF064_Auto	Abiusi064_Auto
L-ALPHA-ALANINE_Cyto	m_L-ALPHA-ALANINE_Cyto[c]	89.0932	63	64	63
ARG_Cyto	m_ARG_Cyto[c]	174.202	61	64	63
L-ASPARTATE_Cyto	m_L-ASPARTATE_Cyto[c]	133.103	90	93	92
CYS_Cyto	m_CYS_Cyto[c]	121.158	14	13	16
GLT_Cyto	m_GLT_Cyto[c]	147.129	140	140	142
GLY_Cyto	m_GLY_Cyto[c]	75.0666	44	42	43
HIS_Cyto	m_HIS_Cyto[c]	155.155	16	15	16
ILE_Cyto	m_ILE_Cyto[c]	131.173	52	54	56
LEU_Cyto	m_LEU_Cyto[c]	131.173	80	81	81
LYS_Cyto	m_LYS_Cyto[c]	146.188	65	63	60
MET_Cyto	m_MET_Cyto[c]	149.211	22	23	24
PHE_Cyto	m_PHE_Cyto[c]	165.189	46	45	45
PRO_Cyto	m_PRO_Cyto[c]	115.13	51	42	43
SER_Cyto	m_SER_Cyto[c]	105.093	65	66	65
THR_Cyto	m_THR_Cyto[c]	119.119	57	59	57
TRP_Cyto	m_TRP_Cyto[c]	204.225	14	12	13
TYR_Cyto	m_TYR_Cyto[c]	181.189	63	65	64
VAL_Cyto	m_VAL_Cyto[c]	117.146	58	58	56

### Sheet: Calc
AA_name	SBML_metabolite_ID	MW	SAG108.79_mg_per_gprotein	SAG108.79_trunc_2sig	SAG108.79_trunc_x_ProteinFraction	ACUF064_mg_per_gprotein	ACUF064_trunc_2sig	ACUF064_trunc_x_ProteinFraction	Abiusi064_mg_per_gprotein	Abiusi064_trunc_2sig	Abiusi064_trunc_x_ProteinFraction
L-ALPHA-ALANINE_Cyto	m_L-ALPHA-ALANINE_Cyto[c]	89.0932	63	0.7	0.4305	64	0.71	0.4366	63	0.7	0.4305
ARG_Cyto	m_ARG_Cyto[c]	174.202	61	0.35	0.2152	64	0.36	0.2214	63	0.36	0.2214
L-ASPARTATE_Cyto	m_L-ASPARTATE_Cyto[c]	133.103	90	0.67	0.4121	93	0.69	0.4243	92	0.69	0.4243
CYS_Cyto	m_CYS_Cyto[c]	121.158	14	0.11	0.06765	13	0.1	0.0615	16	0.13	0.07995
GLT_Cyto	m_GLT_Cyto[c]	147.129	140	0.95	0.5842	140	0.95	0.5842	142	0.96	0.5904
GLY_Cyto	m_GLY_Cyto[c]	75.0666	44	0.58	0.3567	42	0.55	0.3382	43	0.57	0.3505
HIS_Cyto	m_HIS_Cyto[c]	155.155	16	0.1	0.0615	15	0.096	0.05904	16	0.1	0.0615
ILE_Cyto	m_ILE_Cyto[c]	131.173	52	0.39	0.2399	54	0.41	0.2521	56	0.42	0.2583
LEU_Cyto	m_LEU_Cyto[c]	131.173	80	0.6	0.369	81	0.61	0.3751	81	0.61	0.3751
LYS_Cyto	m_LYS_Cyto[c]	146.188	65	0.44	0.2706	63	0.43	0.2645	60	0.41	0.2521
MET_Cyto	m_MET_Cyto[c]	149.211	22	0.14	0.0861	23	0.15	0.09225	24	0.16	0.0984
PHE_Cyto	m_PHE_Cyto[c]	165.189	46	0.27	0.1661	45	0.27	0.1661	45	0.27	0.1661
PRO_Cyto	m_PRO_Cyto[c]	115.13	51	0.44	0.2706	42	0.36	0.2214	43	0.37	0.2276
SER_Cyto	m_SER_Cyto[c]	105.093	65	0.61	0.3751	66	0.62	0.3813	65	0.61	0.3751
THR_Cyto	m_THR_Cyto[c]	119.119	57	0.47	0.289	59	0.49	0.3014	57	0.47	0.289
TRP_Cyto	m_TRP_Cyto[c]	204.225	14	0.068	0.04182	12	0.058	0.03567	13	0.063	0.03875
TYR_Cyto	m_TYR_Cyto[c]	181.189	63	0.34	0.2091	65	0.35	0.2152	64	0.35	0.2152
VAL_Cyto	m_VAL_Cyto[c]	117.146	58	0.49	0.3014	58	0.49	0.3014	56	0.47	0.289

### Sheet: Reaction List
Abbreviation	Description	Reaction	GPR	Lower bound	Upper bound	Objective	Subsystem
PROTEIN_TOTAL_POOL_BIO_10879_F	SAG 108.79 autotroph using values without Protein fraction B2	0.7 m_L-ALPHA-ALANINE_Cyto[c] + 0.35 m_ARG_Cyto[c] + 0.67 m_L-ASPARTATE_Cyto[c] + 0.11 m_CYS_Cyto[c] + 0.95 m_GLT_Cyto[c] + 0.58 m_GLY_Cyto[c] + 0.1 m_HIS_Cyto[c] + 0.39 m_ILE_Cyto[c] + 0.6 m_LEU_Cyto[c] + 0.44 m_LYS_Cyto[c] + 0.14 m_MET_Cyto[c] + 0.27 m_PHE_Cyto[c] + 0.44 m_PRO_Cyto[c] + 0.61 m_SER_Cyto[c] + 0.47 m_THR_Cyto[c] + 0.068 m_TRP_Cyto[c] + 0.34 m_TYR_Cyto[c] + 0.49 m_VAL_Cyto[c] -> m_…		0	1000	0	Biomass synthesis
PROTEIN_TOTAL_POOL_BIO_10879_G	SAG 108.79 autotroph using values with Protein fraction B2	0.4305 m_L-ALPHA-ALANINE_Cyto[c] + 0.2152 m_ARG_Cyto[c] + 0.4121 m_L-ASPARTATE_Cyto[c] + 0.06765 m_CYS_Cyto[c] + 0.5842 m_GLT_Cyto[c] + 0.3567 m_GLY_Cyto[c] + 0.0615 m_HIS_Cyto[c] + 0.2399 m_ILE_Cyto[c] + 0.369 m_LEU_Cyto[c] + 0.2706 m_LYS_Cyto[c] + 0.0861 m_MET_Cyto[c] + 0.1661 m_PHE_Cyto[c] + 0.2706 m_PRO_Cyto[c] + 0.3751 m_SER_Cyto[c] + 0.289 m_THR_Cyto[c] + 0.04182 m_TRP_Cyto[c] + 0.2091 m_TY…		0	1000	0	Biomass synthesis
PROTEIN_TOTAL_POOL_BIO_064_F	ACUF 064 autotroph using values without Protein fraction B2	0.71 m_L-ALPHA-ALANINE_Cyto[c] + 0.36 m_ARG_Cyto[c] + 0.69 m_L-ASPARTATE_Cyto[c] + 0.1 m_CYS_Cyto[c] + 0.95 m_GLT_Cyto[c] + 0.55 m_GLY_Cyto[c] + 0.096 m_HIS_Cyto[c] + 0.41 m_ILE_Cyto[c] + 0.61 m_LEU_Cyto[c] + 0.43 m_LYS_Cyto[c] + 0.15 m_MET_Cyto[c] + 0.27 m_PHE_Cyto[c] + 0.36 m_PRO_Cyto[c] + 0.62 m_SER_Cyto[c] + 0.49 m_THR_Cyto[c] + 0.058 m_TRP_Cyto[c] + 0.35 m_TYR_Cyto[c] + 0.49 m_VAL_Cyto[c] ->…		0	1000	0	Biomass synthesis
PROTEIN_TOTAL_POOL_BIO_064_G	ACUF 064 autotroph using values with Protein fraction B2	0.4366 m_L-ALPHA-ALANINE_Cyto[c] + 0.2214 m_ARG_Cyto[c] + 0.4243 m_L-ASPARTATE_Cyto[c] + 0.0615 m_CYS_Cyto[c] + 0.5842 m_GLT_Cyto[c] + 0.3382 m_GLY_Cyto[c] + 0.05904 m_HIS_Cyto[c] + 0.2521 m_ILE_Cyto[c] + 0.3751 m_LEU_Cyto[c] + 0.2645 m_LYS_Cyto[c] + 0.09225 m_MET_Cyto[c] + 0.1661 m_PHE_Cyto[c] + 0.2214 m_PRO_Cyto[c] + 0.3813 m_SER_Cyto[c] + 0.3014 m_THR_Cyto[c] + 0.03567 m_TRP_Cyto[c] + 0.2152 m…		0	1000	0	Biomass synthesis
PROTEIN_TOTAL_POOL_BIO_ABIUSI064_F	Abiusi 064 autotroph using values without Protein fraction B2	0.7 m_L-ALPHA-ALANINE_Cyto[c] + 0.36 m_ARG_Cyto[c] + 0.69 m_L-ASPARTATE_Cyto[c] + 0.13 m_CYS_Cyto[c] + 0.96 m_GLT_Cyto[c] + 0.57 m_GLY_Cyto[c] + 0.1 m_HIS_Cyto[c] + 0.42 m_ILE_Cyto[c] + 0.61 m_LEU_Cyto[c] + 0.41 m_LYS_Cyto[c] + 0.16 m_MET_Cyto[c] + 0.27 m_PHE_Cyto[c] + 0.37 m_PRO_Cyto[c] + 0.61 m_SER_Cyto[c] + 0.47 m_THR_Cyto[c] + 0.063 m_TRP_Cyto[c] + 0.35 m_TYR_Cyto[c] + 0.47 m_VAL_Cyto[c] -> m…		0	1000	0	Biomass synthesis
PROTEIN_TOTAL_POOL_BIO_ABIUSI064_G	Abiusi 064 autotroph using values with Protein fraction B2	0.4305 m_L-ALPHA-ALANINE_Cyto[c] + 0.2214 m_ARG_Cyto[c] + 0.4243 m_L-ASPARTATE_Cyto[c] + 0.07995 m_CYS_Cyto[c] + 0.5904 m_GLT_Cyto[c] + 0.3505 m_GLY_Cyto[c] + 0.0615 m_HIS_Cyto[c] + 0.2583 m_ILE_Cyto[c] + 0.3751 m_LEU_Cyto[c] + 0.2521 m_LYS_Cyto[c] + 0.0984 m_MET_Cyto[c] + 0.1661 m_PHE_Cyto[c] + 0.2276 m_PRO_Cyto[c] + 0.3751 m_SER_Cyto[c] + 0.289 m_THR_Cyto[c] + 0.03875 m_TRP_Cyto[c] + 0.2152 m_T…		0	1000	0	Biomass synthesis
m_PROTEIN_TOTAL_POOL_SINK	Optional sink for protein biomass pool	m_PROTEIN_TOTAL_POOL[c] ->		0	1	0	Biomass synthesis

### Sheet: Metabolite List
Abbreviation	Description	Charged formula	Compartment	ChEBI ID	InChi string
m_L-ALPHA-ALANINE_Cyto[c]	L-ALPHA-ALANINE_Cyto precursor for protein biomass pseudoreaction		cytoplasm
m_ARG_Cyto[c]	ARG_Cyto precursor for protein biomass pseudoreaction		cytoplasm
m_L-ASPARTATE_Cyto[c]	L-ASPARTATE_Cyto precursor for protein biomass pseudoreaction		cytoplasm
m_CYS_Cyto[c]	CYS_Cyto precursor for protein biomass pseudoreaction		cytoplasm
m_GLT_Cyto[c]	GLT_Cyto precursor for protein biomass pseudoreaction		cytoplasm
m_GLY_Cyto[c]	GLY_Cyto precursor for protein biomass pseudoreaction		cytoplasm
m_HIS_Cyto[c]	HIS_Cyto precursor for protein biomass pseudoreaction		cytoplasm
m_ILE_Cyto[c]	ILE_Cyto precursor for protein biomass pseudoreaction		cytoplasm
m_LEU_Cyto[c]	LEU_Cyto precursor for protein biomass pseudoreaction		cytoplasm
m_LYS_Cyto[c]	LYS_Cyto precursor for protein biomass pseudoreaction		cytoplasm
m_MET_Cyto[c]	MET_Cyto precursor for protein biomass pseudoreaction		cytoplasm
m_PHE_Cyto[c]	PHE_Cyto precursor for protein biomass pseudoreaction		cytoplasm
m_PRO_Cyto[c]	PRO_Cyto precursor for protein biomass pseudoreaction		cytoplasm
m_SER_Cyto[c]	SER_Cyto precursor for protein biomass pseudoreaction		cytoplasm
m_THR_Cyto[c]	THR_Cyto precursor for protein biomass pseudoreaction		cytoplasm
m_TRP_Cyto[c]	TRP_Cyto precursor for protein biomass pseudoreaction		cytoplasm
m_TYR_Cyto[c]	TYR_Cyto precursor for protein biomass pseudoreaction		cytoplasm
m_VAL_Cyto[c]	VAL_Cyto precursor for protein biomass pseudoreaction		cytoplasm
m_PROTEIN_TOTAL_POOL[c]	Protein biomass total pool metabolite	R	cytoplasm
