## Supplementary Data 1 for "Experimental trophic flexibility guides a compartmentalized genome-scale model of red microalgae *Galdieria sulphuraria*": Heterotroph_Protein_Biomass.xlsx

### Sheet: Inputs
Heterotroph protein biomass objective by growth phase (TRP = 1% of total AA sum)
Protein_fraction_g_per_gDW	0.335	Editable input
AA_name	SBML_metabolite_ID	MW_g_per_mol	ACUF074_Exp	ACUF074_ES	ACUF074_S1	SAG108.79_Exp	SAG108.79_ES	SAG108.79_S1	Mean_Exp	Mean_ES	Mean_S1
ARG_Cyto	m_ARG_Cyto[c]	174.202	30.2	29.3	25.9	46.6	45.6	44.5	38.4	37.45	35.2
HIS_Cyto	m_HIS_Cyto[c]	155.155	11.5	11.3	11	12.1	11.2	11.3	11.8	11.25	11.15
LYS_Cyto	m_LYS_Cyto[c]	146.188	36.7	32.8	25.9	25.7	24.7	24.7	31.2	28.75	25.3
THR_Cyto	m_THR_Cyto[c]	119.119	30.9	33.5	32.4	31	30.5	29.7	30.95	32	31.05
ILE_Cyto	m_ILE_Cyto[c]	131.173	26.9	26.2	26	23.3	22.3	22.1	25.1	24.25	24.05
LEU_Cyto	m_LEU_Cyto[c]	131.173	56.4	52.9	52.5	63.9	61.9	59.7	60.15	57.4	56.1
VAL_Cyto	m_VAL_Cyto[c]	117.146	20.6	20.9	33.8	30.6	29.4	29.4	25.6	25.15	31.6
MET_Cyto	m_MET_Cyto[c]	149.211	21	19.9	12.3	14.3	14.1	13.5	17.65	17	12.9
PHE_Cyto	m_PHE_Cyto[c]	165.189	26.6	26.3	26.8	35.9	35	27.6	31.25	30.65	27.2
CYS_Cyto	m_CYS_Cyto[c]	121.158	6.5	5.9	5.6	6.7	6.6	6.4	6.6	6.25	6
TYR_Cyto	m_TYR_Cyto[c]	181.189	36.6	34.2	41.5	20.7	21.2	21.2	28.65	27.7	31.35
L-ASPARTATE_Cyto	m_L-ASPARTATE_Cyto[c]	133.103	51	48.4	44.5	50.7	49.6	48.3	50.85	49	46.4
GLT_Cyto	m_GLT_Cyto[c]	147.129	105	95.4	50.4	66.9	66.4	63.2	85.95	80.9	56.8
L-ALPHA-ALANINE_Cyto	m_L-ALPHA-ALANINE_Cyto[c]	89.0932	35.3	33	27.7	44.2	42.8	41	39.75	37.9	34.35
GLY_Cyto	m_GLY_Cyto[c]	75.0666	24.6	23.5	21.6	39.3	38.6	38.8	31.95	31.05	30.2
PRO_Cyto	m_PRO_Cyto[c]	115.13	43.3	40.1	26.9	30.9	30.3	29.1	37.1	35.2	28
SER_Cyto	m_SER_Cyto[c]	105.093	21.2	20.5	20.6	11.9	11.4	11.2	16.55	15.95	15.9
TRP_Cyto	m_TRP_Cyto[c]	204.225	5.84	5.54	4.86	5.55	5.42	5.22	5.695	5.48	5.04

### Sheet: Calc
AA_name	SBML_metabolite_ID	MW	Exp_mean_mg_per_gprotein	Exp calibrated mmol/g protein residue	Exp calibrated × reference protein fraction	ES_mean_mg_per_gprotein	ES_trunc_2sig	ES_trunc_x_ProteinFraction	S1_mean_mg_per_gprotein	S1_trunc_2sig	S1_trunc_x_ProteinFraction
ARG_Cyto	m_ARG_Cyto[c]	174.202	38.4	0.454354	0.152209	37.45	0.21	0.07035	35.2	0.2	0.067
HIS_Cyto	m_HIS_Cyto[c]	155.155	11.8	0.156959	0.0525811	11.25	0.072	0.02412	11.15	0.071	0.02379
LYS_Cyto	m_LYS_Cyto[c]	146.188	31.2	0.433701	0.14529	28.75	0.19	0.06365	25.3	0.17	0.05695
THR_Cyto	m_THR_Cyto[c]	119.119	30.95	0.516311	0.172964	32	0.26	0.0871	31.05	0.26	0.0871
ILE_Cyto	m_ILE_Cyto[c]	131.173	25.1	0.392397	0.131453	24.25	0.18	0.0603	24.05	0.18	0.0603
LEU_Cyto	m_LEU_Cyto[c]	131.173	60.15	0.92936	0.311336	57.4	0.43	0.1441	56.1	0.42	0.1407
VAL_Cyto	m_VAL_Cyto[c]	117.146	25.6	0.433701	0.14529	25.15	0.21	0.07035	31.6	0.26	0.0871
MET_Cyto	m_MET_Cyto[c]	149.211	17.65	0.227177	0.0761043	17	0.11	0.03685	12.9	0.086	0.02881
PHE_Cyto	m_PHE_Cyto[c]	165.189	31.25	0.371744	0.124534	30.65	0.18	0.0603	27.2	0.16	0.0536
CYS_Cyto	m_CYS_Cyto[c]	121.158	6.6	0.111523	0.0373603	6.25	0.051	0.01708	6	0.049	0.01642
TYR_Cyto	m_TYR_Cyto[c]	181.189	28.65	0.309787	0.103779	27.7	0.15	0.05025	31.35	0.17	0.05695
L-ASPARTATE_Cyto	m_L-ASPARTATE_Cyto[c]	133.103	50.85	0.784793	0.262906	49	0.36	0.1206	46.4	0.34	0.1139
GLT_Cyto	m_GLT_Cyto[c]	147.129	85.95	1.19784	0.401277	80.9	0.54	0.1809	56.8	0.38	0.1273
L-ALPHA-ALANINE_Cyto	m_L-ALPHA-ALANINE_Cyto[c]	89.0932	39.75	0.908708	0.304417	37.9	0.42	0.1407	34.35	0.38	0.1273
GLY_Cyto	m_GLY_Cyto[c]	75.0666	31.95	0.867403	0.29058	31.05	0.41	0.1373	30.2	0.4	0.134
PRO_Cyto	m_PRO_Cyto[c]	115.13	37.1	0.660878	0.221394	35.2	0.3	0.1005	28	0.24	0.0804
SER_Cyto	m_SER_Cyto[c]	105.093	16.55	0.309787	0.103779	15.95	0.15	0.05025	15.9	0.15	0.05025
TRP_Cyto	m_TRP_Cyto[c]	204.225	5.695	0.0557616	0.0186801	5.48	0.026	0.00871	5.04	0.024	0.00804

### Sheet: Reaction List
Abbreviation	Description	Reaction	GPR	Lower bound	Upper bound	Objective	Subsystem
PROTEIN_TOTAL_POOL_BIO_EXP_F	Exponential phase using values without Protein fraction B2; calibrated protein-residue mass	0.45435391617 m_ARG_Cyto[c] + 0.156958625586 m_HIS_Cyto[c] + 0.433701465435 m_LYS_Cyto[c] + 0.516311268375 m_THR_Cyto[c] + 0.392396563965 m_ILE_Cyto[c] + 0.929360283075 m_LEU_Cyto[c] + 0.433701465435 m_VAL_Cyto[c] + 0.227176958085 m_MET_Cyto[c] + 0.37174411323 m_PHE_Cyto[c] + 0.111523233969 m_CYS_Cyto[c] + 0.309786761025 m_TYR_Cyto[c] + 0.78479312793 m_L-ASPARTATE_Cyto[c] + 1.19784214263 m_GLT_Cy…		0	1000	0	Biomass synthesis
PROTEIN_TOTAL_POOL_BIO_EXP_G	Exponential phase using values with Protein fraction B2; calibrated protein-residue mass	0.152208561917 m_ARG_Cyto[c] + 0.0525811395713 m_HIS_Cyto[c] + 0.145289990921 m_LYS_Cyto[c] + 0.172964274906 m_THR_Cyto[c] + 0.131452848928 m_ILE_Cyto[c] + 0.31133569483 m_LEU_Cyto[c] + 0.145289990921 m_VAL_Cyto[c] + 0.0761042809584 m_MET_Cyto[c] + 0.124534277932 m_PHE_Cyto[c] + 0.0373602833796 m_CYS_Cyto[c] + 0.103778564943 m_TYR_Cyto[c] + 0.262905697856 m_L-ASPARTATE_Cyto[c] + 0.401277117781 m_…		0	1000	0	Biomass synthesis
PROTEIN_TOTAL_POOL_BIO_ES_F	Early stationary phase using values without Protein fraction B2	0.21 m_ARG_Cyto[c] + 0.072 m_HIS_Cyto[c] + 0.19 m_LYS_Cyto[c] + 0.26 m_THR_Cyto[c] + 0.18 m_ILE_Cyto[c] + 0.43 m_LEU_Cyto[c] + 0.21 m_VAL_Cyto[c] + 0.11 m_MET_Cyto[c] + 0.18 m_PHE_Cyto[c] + 0.051 m_CYS_Cyto[c] + 0.15 m_TYR_Cyto[c] + 0.36 m_L-ASPARTATE_Cyto[c] + 0.54 m_GLT_Cyto[c] + 0.42 m_L-ALPHA-ALANINE_Cyto[c] + 0.41 m_GLY_Cyto[c] + 0.3 m_PRO_Cyto[c] + 0.15 m_SER_Cyto[c] + 0.026 m_TRP_Cyto[c] -…		0	1000	0	Biomass synthesis
PROTEIN_TOTAL_POOL_BIO_ES_G	Early stationary phase using values with Protein fraction B2	0.07035 m_ARG_Cyto[c] + 0.02412 m_HIS_Cyto[c] + 0.06365 m_LYS_Cyto[c] + 0.0871 m_THR_Cyto[c] + 0.0603 m_ILE_Cyto[c] + 0.1441 m_LEU_Cyto[c] + 0.07035 m_VAL_Cyto[c] + 0.03685 m_MET_Cyto[c] + 0.0603 m_PHE_Cyto[c] + 0.01708 m_CYS_Cyto[c] + 0.05025 m_TYR_Cyto[c] + 0.1206 m_L-ASPARTATE_Cyto[c] + 0.1809 m_GLT_Cyto[c] + 0.1407 m_L-ALPHA-ALANINE_Cyto[c] + 0.1373 m_GLY_Cyto[c] + 0.1005 m_PRO_Cyto[c] + 0.05…		0	1000	0	Biomass synthesis
PROTEIN_TOTAL_POOL_BIO_S1_F	Stationary phase (S1) using values without Protein fraction B2	0.2 m_ARG_Cyto[c] + 0.071 m_HIS_Cyto[c] + 0.17 m_LYS_Cyto[c] + 0.26 m_THR_Cyto[c] + 0.18 m_ILE_Cyto[c] + 0.42 m_LEU_Cyto[c] + 0.26 m_VAL_Cyto[c] + 0.086 m_MET_Cyto[c] + 0.16 m_PHE_Cyto[c] + 0.049 m_CYS_Cyto[c] + 0.17 m_TYR_Cyto[c] + 0.34 m_L-ASPARTATE_Cyto[c] + 0.38 m_GLT_Cyto[c] + 0.38 m_L-ALPHA-ALANINE_Cyto[c] + 0.4 m_GLY_Cyto[c] + 0.24 m_PRO_Cyto[c] + 0.15 m_SER_Cyto[c] + 0.024 m_TRP_Cyto[c] -…		0	1000	0	Biomass synthesis
PROTEIN_TOTAL_POOL_BIO_S1_G	Stationary phase (S1) using values with Protein fraction B2	0.067 m_ARG_Cyto[c] + 0.02379 m_HIS_Cyto[c] + 0.05695 m_LYS_Cyto[c] + 0.0871 m_THR_Cyto[c] + 0.0603 m_ILE_Cyto[c] + 0.1407 m_LEU_Cyto[c] + 0.0871 m_VAL_Cyto[c] + 0.02881 m_MET_Cyto[c] + 0.0536 m_PHE_Cyto[c] + 0.01642 m_CYS_Cyto[c] + 0.05695 m_TYR_Cyto[c] + 0.1139 m_L-ASPARTATE_Cyto[c] + 0.1273 m_GLT_Cyto[c] + 0.1273 m_L-ALPHA-ALANINE_Cyto[c] + 0.134 m_GLY_Cyto[c] + 0.0804 m_PRO_Cyto[c] + 0.05025 …		0	1000	0	Biomass synthesis
m_PROTEIN_TOTAL_POOL_SINK	Optional sink for protein biomass pool	m_PROTEIN_TOTAL_POOL[c] ->		0	1	0	Biomass synthesis

### Sheet: Metabolite List
Abbreviation	Description	Charged formula	Compartment	ChEBI ID	InChi string
m_ARG_Cyto[c]	ARG_Cyto precursor for protein biomass pseudoreaction		cytoplasm
m_HIS_Cyto[c]	HIS_Cyto precursor for protein biomass pseudoreaction		cytoplasm
m_LYS_Cyto[c]	LYS_Cyto precursor for protein biomass pseudoreaction		cytoplasm
m_THR_Cyto[c]	THR_Cyto precursor for protein biomass pseudoreaction		cytoplasm
m_ILE_Cyto[c]	ILE_Cyto precursor for protein biomass pseudoreaction		cytoplasm
m_LEU_Cyto[c]	LEU_Cyto precursor for protein biomass pseudoreaction		cytoplasm
m_VAL_Cyto[c]	VAL_Cyto precursor for protein biomass pseudoreaction		cytoplasm
m_MET_Cyto[c]	MET_Cyto precursor for protein biomass pseudoreaction		cytoplasm
m_PHE_Cyto[c]	PHE_Cyto precursor for protein biomass pseudoreaction		cytoplasm
m_CYS_Cyto[c]	CYS_Cyto precursor for protein biomass pseudoreaction		cytoplasm
m_TYR_Cyto[c]	TYR_Cyto precursor for protein biomass pseudoreaction		cytoplasm
m_L-ASPARTATE_Cyto[c]	L-ASPARTATE_Cyto precursor for protein biomass pseudoreaction		cytoplasm
m_GLT_Cyto[c]	GLT_Cyto precursor for protein biomass pseudoreaction		cytoplasm
m_L-ALPHA-ALANINE_Cyto[c]	L-ALPHA-ALANINE_Cyto precursor for protein biomass pseudoreaction		cytoplasm
m_GLY_Cyto[c]	GLY_Cyto precursor for protein biomass pseudoreaction		cytoplasm
m_PRO_Cyto[c]	PRO_Cyto precursor for protein biomass pseudoreaction		cytoplasm
m_SER_Cyto[c]	SER_Cyto precursor for protein biomass pseudoreaction		cytoplasm
m_TRP_Cyto[c]	TRP_Cyto precursor for protein biomass pseudoreaction		cytoplasm
m_PROTEIN_TOTAL_POOL[c]	Protein biomass total pool metabolite	R	cytoplasm
