## Supplementary Data 1 for "Experimental trophic flexibility guides a compartmentalized genome-scale model of red microalgae *Galdieria sulphuraria*": Mixotrophic_Protein_Biomass.xlsx

### Sheet: Inputs
Literature source: DOI 10.1016/j.ifset.2023.103287 — Table 3 amino acid profile of Galdieria sulphuraria strains under mixotrophic conditions
Protein_fraction_g_per_gDW	0.575	Editable input
AA_name	SBML_metabolite_ID	MW_g_per_mol	SAG108.79_Mixo	ACUF064_Mixo	Abiusi064_Mixo
L-ALPHA-ALANINE_Cyto	m_L-ALPHA-ALANINE_Cyto[c]	89.0932	63	62	61
ARG_Cyto	m_ARG_Cyto[c]	174.202	66	61	63
L-ASPARTATE_Cyto	m_L-ASPARTATE_Cyto[c]	133.103	92	90	91
CYS_Cyto	m_CYS_Cyto[c]	121.158	13	15	17
GLT_Cyto	m_GLT_Cyto[c]	147.129	137	144	144
GLY_Cyto	m_GLY_Cyto[c]	75.0666	45	43	43
HIS_Cyto	m_HIS_Cyto[c]	155.155	16	15	17
ILE_Cyto	m_ILE_Cyto[c]	131.173	53	53	55
LEU_Cyto	m_LEU_Cyto[c]	131.173	82	79	81
LYS_Cyto	m_LYS_Cyto[c]	146.188	66	62	61
MET_Cyto	m_MET_Cyto[c]	149.211	21	21	24
PHE_Cyto	m_PHE_Cyto[c]	165.189	46	44	46
PRO_Cyto	m_PRO_Cyto[c]	115.13	61	45	43
SER_Cyto	m_SER_Cyto[c]	105.093	61	67	64
THR_Cyto	m_THR_Cyto[c]	119.119	54	64	57
TRP_Cyto	m_TRP_Cyto[c]	204.225	12	12	13
TYR_Cyto	m_TYR_Cyto[c]	181.189	54	66	65
VAL_Cyto	m_VAL_Cyto[c]	117.146	57	58	56

### Sheet: Calc
AA_name	SBML_metabolite_ID	MW	SAG108.79_mg_per_gprotein	SAG108.79 calibrated mmol/g protein residue	SAG108.79 calibrated × reference protein fraction	ACUF064_mg_per_gprotein	ACUF064_trunc_2sig	ACUF064_trunc_x_ProteinFraction	Abiusi064_mg_per_gprotein	Abiusi064_trunc_2sig	Abiusi064_trunc_x_ProteinFraction
L-ALPHA-ALANINE_Cyto	m_L-ALPHA-ALANINE_Cyto[c]	89.0932	63	0.825349	0.474576	62	0.69	0.3967	61	0.68	0.391
ARG_Cyto	m_ARG_Cyto[c]	174.202	66	0.436256	0.250847	61	0.35	0.2012	63	0.36	0.207
L-ASPARTATE_Cyto	m_L-ASPARTATE_Cyto[c]	133.103	92	0.813558	0.467796	90	0.67	0.3852	91	0.68	0.391
CYS_Cyto	m_CYS_Cyto[c]	121.158	13	0.117907	0.0677965	15	0.12	0.069	17	0.14	0.0805
GLT_Cyto	m_GLT_Cyto[c]	147.129	137	1.09654	0.630508	144	0.97	0.5577	144	0.97	0.5577
GLY_Cyto	m_GLY_Cyto[c]	75.0666	45	0.695651	0.4	43	0.57	0.3277	43	0.57	0.3277
HIS_Cyto	m_HIS_Cyto[c]	155.155	16	0.117907	0.0677965	15	0.096	0.0552	17	0.1	0.0575
ILE_Cyto	m_ILE_Cyto[c]	131.173	53	0.471628	0.271186	53	0.4	0.23	55	0.41	0.2357
LEU_Cyto	m_LEU_Cyto[c]	131.173	82	0.731024	0.420339	79	0.6	0.345	81	0.61	0.3507
LYS_Cyto	m_LYS_Cyto[c]	146.188	66	0.530582	0.305084	62	0.42	0.2415	61	0.41	0.2357
MET_Cyto	m_MET_Cyto[c]	149.211	21	0.16507	0.0949152	21	0.14	0.0805	24	0.16	0.092
PHE_Cyto	m_PHE_Cyto[c]	165.189	46	0.318349	0.183051	44	0.26	0.1495	46	0.27	0.1552
PRO_Cyto	m_PRO_Cyto[c]	115.13	61	0.613117	0.352542	45	0.39	0.2242	43	0.37	0.2127
SER_Cyto	m_SER_Cyto[c]	105.093	61	0.683861	0.39322	67	0.63	0.3622	64	0.6	0.345
THR_Cyto	m_THR_Cyto[c]	119.119	54	0.530582	0.305084	64	0.53	0.3047	57	0.47	0.2702
TRP_Cyto	m_TRP_Cyto[c]	204.225	12	0.0683861	0.039322	12	0.058	0.03335	13	0.063	0.03623
TYR_Cyto	m_TYR_Cyto[c]	181.189	54	0.34193	0.19661	66	0.36	0.207	65	0.35	0.2012
VAL_Cyto	m_VAL_Cyto[c]	117.146	57	0.565954	0.325423	58	0.49	0.2818	56	0.47	0.2702

### Sheet: Reaction List
Abbreviation	Description	Reaction	GPR	Lower bound	Upper bound	Objective	Subsystem
PROTEIN_TOTAL_POOL_BIO_10879_F	SAG 108.79 mixotroph using values without Protein fraction B2; calibrated protein-residue mass	0.825349166893 m_L-ALPHA-ALANINE_Cyto[c] + 0.436255988215 m_ARG_Cyto[c] + 0.813558464509 m_L-ASPARTATE_Cyto[c] + 0.117907023842 m_CYS_Cyto[c] + 1.09653532173 m_GLT_Cyto[c] + 0.695651440667 m_GLY_Cyto[c] + 0.117907023842 m_HIS_Cyto[c] + 0.471628095367 m_ILE_Cyto[c] + 0.731023547819 m_LEU_Cyto[c] + 0.530581607288 m_LYS_Cyto[c] + 0.165069833379 m_MET_Cyto[c] + 0.318348964373 m_PHE_Cyto[c] + 0.613116…		0	1000	0	Biomass synthesis
PROTEIN_TOTAL_POOL_BIO_10879_G	SAG 108.79 mixotroph using values with Protein fraction B2; calibrated protein-residue mass	0.474575770963 m_L-ALPHA-ALANINE_Cyto[c] + 0.250847193223 m_ARG_Cyto[c] + 0.467796117092 m_L-ASPARTATE_Cyto[c] + 0.067796538709 m_CYS_Cyto[c] + 0.630507809994 m_GLT_Cyto[c] + 0.399999578383 m_GLY_Cyto[c] + 0.067796538709 m_HIS_Cyto[c] + 0.271186154836 m_ILE_Cyto[c] + 0.420338539996 m_LEU_Cyto[c] + 0.305084424191 m_LYS_Cyto[c] + 0.0949151541927 m_MET_Cyto[c] + 0.183050654514 m_PHE_Cyto[c] + 0.3525…		0	1000	0	Biomass synthesis
PROTEIN_TOTAL_POOL_BIO_064_F	ACUF 064 mixotroph using values without Protein fraction B2	0.69 m_L-ALPHA-ALANINE_Cyto[c] + 0.35 m_ARG_Cyto[c] + 0.67 m_L-ASPARTATE_Cyto[c] + 0.12 m_CYS_Cyto[c] + 0.97 m_GLT_Cyto[c] + 0.57 m_GLY_Cyto[c] + 0.096 m_HIS_Cyto[c] + 0.4 m_ILE_Cyto[c] + 0.6 m_LEU_Cyto[c] + 0.42 m_LYS_Cyto[c] + 0.14 m_MET_Cyto[c] + 0.26 m_PHE_Cyto[c] + 0.39 m_PRO_Cyto[c] + 0.63 m_SER_Cyto[c] + 0.53 m_THR_Cyto[c] + 0.058 m_TRP_Cyto[c] + 0.36 m_TYR_Cyto[c] + 0.49 m_VAL_Cyto[c] -> …		0	1000	0	Biomass synthesis
PROTEIN_TOTAL_POOL_BIO_064_G	ACUF 064 mixotroph using values with Protein fraction B2	0.3967 m_L-ALPHA-ALANINE_Cyto[c] + 0.2012 m_ARG_Cyto[c] + 0.3852 m_L-ASPARTATE_Cyto[c] + 0.069 m_CYS_Cyto[c] + 0.5577 m_GLT_Cyto[c] + 0.3277 m_GLY_Cyto[c] + 0.0552 m_HIS_Cyto[c] + 0.23 m_ILE_Cyto[c] + 0.345 m_LEU_Cyto[c] + 0.2415 m_LYS_Cyto[c] + 0.0805 m_MET_Cyto[c] + 0.1495 m_PHE_Cyto[c] + 0.2242 m_PRO_Cyto[c] + 0.3622 m_SER_Cyto[c] + 0.3047 m_THR_Cyto[c] + 0.03335 m_TRP_Cyto[c] + 0.207 m_TYR_Cy…		0	1000	0	Biomass synthesis
PROTEIN_TOTAL_POOL_BIO_ABIUSI064_F	Abiusi 064 mixotroph using values without Protein fraction B2	0.68 m_L-ALPHA-ALANINE_Cyto[c] + 0.36 m_ARG_Cyto[c] + 0.68 m_L-ASPARTATE_Cyto[c] + 0.14 m_CYS_Cyto[c] + 0.97 m_GLT_Cyto[c] + 0.57 m_GLY_Cyto[c] + 0.1 m_HIS_Cyto[c] + 0.41 m_ILE_Cyto[c] + 0.61 m_LEU_Cyto[c] + 0.41 m_LYS_Cyto[c] + 0.16 m_MET_Cyto[c] + 0.27 m_PHE_Cyto[c] + 0.37 m_PRO_Cyto[c] + 0.6 m_SER_Cyto[c] + 0.47 m_THR_Cyto[c] + 0.063 m_TRP_Cyto[c] + 0.35 m_TYR_Cyto[c] + 0.47 m_VAL_Cyto[c] -> m…		0	1000	0	Biomass synthesis
PROTEIN_TOTAL_POOL_BIO_ABIUSI064_G	Abiusi 064 mixotroph using values with Protein fraction B2	0.391 m_L-ALPHA-ALANINE_Cyto[c] + 0.207 m_ARG_Cyto[c] + 0.391 m_L-ASPARTATE_Cyto[c] + 0.0805 m_CYS_Cyto[c] + 0.5577 m_GLT_Cyto[c] + 0.3277 m_GLY_Cyto[c] + 0.0575 m_HIS_Cyto[c] + 0.2357 m_ILE_Cyto[c] + 0.3507 m_LEU_Cyto[c] + 0.2357 m_LYS_Cyto[c] + 0.092 m_MET_Cyto[c] + 0.1552 m_PHE_Cyto[c] + 0.2127 m_PRO_Cyto[c] + 0.345 m_SER_Cyto[c] + 0.2702 m_THR_Cyto[c] + 0.03623 m_TRP_Cyto[c] + 0.2012 m_TYR_Cy…		0	1000	0	Biomass synthesis
m_PROTEIN_TOTAL_POOL_SINK	Optional sink for protein biomass pool	m_PROTEIN_TOTAL_POOL[c] ->		0	1	0	Biomass synthesis

### Sheet: Metabolite List
Abbreviation	Description	Charged formula	Compartment	ChEBI ID	InChi string
m_L-ALPHA-ALANINE_Cyto[c]	L-ALPHA-ALANINE_Cyto precursor for protein biomass pseudoreaction		cytoplasm
m_ARG_Cyto[c]	ARG_Cyto precursor for protein biomass pseudoreaction		cytoplasm
m_L-ASPARTATE_Cyto[c]	L-ASPARTATE_Cyto precursor for protein biomass pseudoreaction		cytoplasm
m_CYS_Cyto[c]	CYS_Cyto precursor for protein biomass pseudoreaction		cytoplasm
m_GLT_Cyto[c]	GLT_Cyto precursor for protein biomass pseudoreaction		cytoplasm
m_GLY_Cyto[c]	GLY_Cyto precursor for protein biomass pseudoreaction		cytoplasm
m_HIS_Cyto[c]	HIS_Cyto precursor for protein biomass pseudoreaction		cytoplasm
m_ILE_Cyto[c]	ILE_Cyto precursor for protein biomass pseudoreaction		cytoplasm
m_LEU_Cyto[c]	LEU_Cyto precursor for protein biomass pseudoreaction		cytoplasm
m_LYS_Cyto[c]	LYS_Cyto precursor for protein biomass pseudoreaction		cytoplasm
m_MET_Cyto[c]	MET_Cyto precursor for protein biomass pseudoreaction		cytoplasm
m_PHE_Cyto[c]	PHE_Cyto precursor for protein biomass pseudoreaction		cytoplasm
m_PRO_Cyto[c]	PRO_Cyto precursor for protein biomass pseudoreaction		cytoplasm
m_SER_Cyto[c]	SER_Cyto precursor for protein biomass pseudoreaction		cytoplasm
m_THR_Cyto[c]	THR_Cyto precursor for protein biomass pseudoreaction		cytoplasm
m_TRP_Cyto[c]	TRP_Cyto precursor for protein biomass pseudoreaction		cytoplasm
m_TYR_Cyto[c]	TYR_Cyto precursor for protein biomass pseudoreaction		cytoplasm
m_VAL_Cyto[c]	VAL_Cyto precursor for protein biomass pseudoreaction		cytoplasm
m_PROTEIN_TOTAL_POOL[c]	Protein biomass total pool metabolite	R	cytoplasm
