## Supplementary Data 3 for "Experimental trophic flexibility guides a compartmentalized genome-scale model of red microalgae *Galdieria sulphuraria*": Model_Substrate_list.xlsx

### Sheet: Sole_substrate_ScrumPy
Substrate_ID	Class	Growth (1995)	Transport + first step (cytosol)	Primary metabolic entry	MetaCyc / model exchange ID	Cobra_xlsx ID	Modeling notes
Sucrose	Disaccharide	Yes	Invertase	Glucose + Fructose	SUCROSE_Cyto_tx	EX_SUCROSE_ex	Two hexose fluxes
D-Glucose	Hexose	Yes	Hexose transporter → Hexokinase	G6P	GLC_Cyto_tx	EX_GLC_ex	Reference substrate
L-Glucose	Hexose	Yes (slow)	Hexose transporter → slow phosphorylation	G6P	GLC_Cyto_tx	EX_GLC_ex	Very low uptake
D-Mannose	Hexose	Yes	Transporter → Mannokinase	M6P → F6P	MANNOSE_Cyto_tx	EX_MANNOSE_ex	Efficient
D-Galactose	Hexose	Yes	Leloir-type pathway	G6P	GALACTOSE_Cyto_tx	EX_GALACTOSE_ex	Canonical red-algal route
α-D-Galactose	Hexose	Yes	Mutarotation → Leloir	G6P	ALPHA-D-GALACTOSE_Cyto_tx	EX_ALPHA-D-GALACTOSE_ex	Anomer-specific
D-Fructose	Hexose	Yes	Fructokinase	F6P	BETA-D-FRUCTOSE_Cyto_tx	EX_BETA-D-FRUCTOSE_ex	Bypasses PGI
L-Sorbose	Hexose	Yes	Oxidation / isomerization	F6P	Sorbose_Cyto_tx	EX_Sorbose_ex	Slow growth
D-Fucose	Deoxyhexose	Yes	Fucose catabolism	DHAP / PYR	Beta-D-FUCOSE_Cyto_tx	EX_Beta-D-FUCOSE_ex	Carbon loss
L-Rhamnose	Deoxyhexose	Yes	Rhamnose pathway	DHAP + aldehydes	Alpha-L-RHAMNOSE_Cyto_tx	EX_Alpha-L-RHAMNOSE_ex	Partial loss
L-Rhamnose	Deoxyhexose	Yes	Rhamnose pathway	DHAP + aldehydes	Beta_L_RHAMNOSE_Cyto_tx	EX_Beta_L_RHAMNOSE_ex	Partial loss
D-Arabinose	Pentose	Yes	Isomerase/epimerase	Xu5P → PPP	D-Arabinopyranose_Cyto_tx	EX_D-arabinopyranose_ex	PPP essential
L-Arabinose	Pentose	Yes	Arabinose pathway	Xu5P	L-Arabinose_Cyto_tx	EX_L-ARABINOSE_ex	Long lag
D-Lyxose	Pentose	Yes	Isomerization	PPP intermediates	Alpha_D_LYXOSE_Cyto_tx	EX_Alpha_D_LYXOSE_ex	Rare sugar
CPD-15829	Pentose	Yes	Ribokinase	R5P → PPP	Alpha-D-Ribopyranose_Cyto_tx	EX_Alpha-D-Ribopyranose_ex	Direct PPP
D-Ribose	Pentose	Yes	Ribokinase	R5P → PPP	Beta-D-Ribopyranose_Cyto_tx	EX_Beta-D-Ribopyranose_ex	Direct PPP
CPD-25028	Pentose	Yes	XR/XDH or isomerase	Xu5P	Alpha-D-XYLOSE_Cyto_tx	EX_Alpha-D-XYLOSE_ex	Efficient
D-Xylose	Pentose	Yes	XR/XDH or isomerase	Xu5P	Beta-D-XYLOSE_Cyto_tx	EX_BETA-D-XYLOSE_ex	Efficient
D-Mannitol	Hexitol	Yes	Mannitol dehydrogenase	F6P	MANNITOL_Cyto_tx	EX_MANNITOL_ex	Good growth
D-Sorbitol	Hexitol	Yes	Sorbitol dehydrogenase	F6P	SORBITOL_Cyto_tx	EX_SORBITOL_ex	Common feed
Dulcitol (Galactitol)	Hexitol	Yes	Galactitol dehydrogenase	PPP	GALACTITOL_Cyto_tx	EX_GALACTITOL_ex	Long lag
Ribitol (Adonitol)	Pentitol	Yes	Ribitol dehydrogenase	Ru5P	RIBITOL_Cyto_tx	EX_RIBITOL_ex	PPP
Xylitol	Pentitol	Yes	Xylitol dehydrogenase	Xu5P	XYLITOL_Cyto_tx	EX_XYLITOL_ex	PPP
L-Arabitol	Pentitol	Yes	Arabitol dehydrogenase	Xu5P	L-ARABITOL_Cyto_tx	EX_L-ARABITOL_ex	PPP
D-Arabitol	Pentitol	Yes	Arabitol dehydrogenase	Xu5P	D-arabinitol_Cyto_tx	EX_D-arabinitol_ex	PPP
meso-Erythritol	Tetritol	Yes (slow)	Erythritol dehydrogenase	PPP	ERYTHRITOL_Cyto_tx	EX_ERYTHRITOL_ex	Very low flux
Glycerol	Triol	Yes	Glycerol kinase	G3P → DHAP	GLYCEROL_Cyto_tx	EX_GLYCEROL_ex	Robust heterotrophy
Acetate	Organic acid	Yes	Acetate permease → ACS	Acetyl-CoA	ACET_Cyto_tx	EX_ACET_ex	Respiratory
Pyruvate	Organic acid	Yes	Pyruvate transporter → PDH	Acetyl-CoA	PYRUVATE_Cyto_tx	EX_PYRUVATE_ex	Direct TCA
Starch (floridean)	Polymer	Storage	Phosphorylase	G1P → G6P	STARCH_Cyto_tx	EX_STARCH_ex	Storage ↔ mobilization
