## Supplementary Data 3 for "Experimental trophic flexibility guides a compartmentalized genome-scale model of red microalgae *Galdieria sulphuraria*": 1_Galdieria_publication_growth_validation.xlsx

### Sheet: SUMMARY
Publication model validation - simplified supplementary report
Only results directly used in the manuscript model-evaluation paragraph are retained. Detailed implementation settings remain in this reproducibility MATLAB script.
Reported result	Value	Meaning
Experimental substrate-condition tests feasible	7 of 7	All tested growth conditions were feasible
Quantitative growth measurements	8 measurements from 3 experiments	KIN1, KIN2 and glucose-supported kinetics
Measured apparent mu range	0.0512-0.0733 h^-1	Experimental mu fixed as biomass flux
Minimum model carbon demand range	0.00-3.85 C-mmol gDW^-1 h^-1	Calculated minimum organic-carbon requirement
Mixed-sugar ordered-use agreement	1 of 2 KIN2 conditions	HET KIN2 selected glucose; MIX KIN2 needed no organic carbon
HET glucose capacity / theoretical yield	0.1187 h^-1 / 0.659 g g^-1	Standardized 6 C-mmol supply
HET xylose capacity / theoretical yield	0.1118 h^-1 / 0.621 g g^-1	Standardized 6 C-mmol supply
MIX glucose / xylose capacity	0.2525 / 0.2500 h^-1	Standardized 6 C-mmol supply
NGAM	1.7 mmol ATP gDW^-1 h^-1	Fixed in all simulations
MIX light limitation	Finite MIXO photon cap = 50 mmol gDW^-1 h^-1	Same MIXO light constraint as Script 2

### Sheet: GROWTH_VALIDATION
Measured-growth validation
Measured apparent mu was fixed as biomass flux. The model then calculated the minimum organic-carbon demand needed to support that growth.
Experiment	Condition	Mode	Carbon source	Measurement	Measured mu (d^-1)	Measured mu (h^-1)	Feasible	Minimum carbon demand (C-mmol gDW^-1 h^-1)	Model result
Mixed-sugar kinetics 1	KIN1_MIX_MIX	MIXO	Mixed glucose + xylose	Two-point apparent mu, days 2-4	1.73	0.0720833	TRUE	0	No organic carbon required at fixed growth
Mixed-sugar kinetics 1	KIN1_HET_MIX	HETERO	Mixed glucose + xylose	Two-point apparent mu, days 2-4	1.76	0.0733333	TRUE	3.85352	Glucose selected in minimum-carbon solution
Mixed-sugar kinetics 2	KIN2_MIX_MIX	MIXO	Mixed glucose + xylose	Log-linear fit, days 1-5	1.23	0.05125	TRUE	0	No organic carbon required at fixed growth
Mixed-sugar kinetics 2	KIN2_HET_MIX	HETERO	Mixed glucose + xylose	Log-linear fit, days 1-5	1.44	0.06	TRUE	3.22336	Glucose selected; agrees with observed glucose-first depletion
Glucose-supported kinetics	GLC_OD_MIX	MIXO	Glucose	OD750-derived mu, days 3-5	1.48	0.0616667	TRUE	0	Measured growth feasible
Glucose-supported kinetics	GLC_OD_HET	HETERO	Glucose	OD750-derived mu, days 3-5	1.65	0.06875	TRUE	3.6369	Measured growth feasible
Glucose-supported kinetics	GLC_CELL_MIX	MIXO	Glucose	Cell-count-derived mu, days 3-5	1.54	0.0641667	TRUE	0	Measured growth feasible
Glucose-supported kinetics	GLC_CELL_HET	HETERO	Glucose	Cell-count-derived mu, days 3-5	1.65	0.06875	TRUE	3.6369	Measured growth feasible

### Sheet: SUBSTRATE_CAPACITY
Unique substrate-capacity simulations
Five unique model conditions represent seven experimental substrate-condition tests. Glucose and xylose capacities were compared at the same 6 C-mmol gDW^-1 h^-1 carbon supply.
Condition	Mode	Carbon source	Experimental test IDs	Tests represented	Feasible	Maximum growth (h^-1)	Theoretical yield (g g^-1)	Experimental yield (g g^-1)	Interpretation
MIX_GLC	MIXO	Glucose	SCREEN1_MIX_GLC	1	TRUE	0.252485	1.40148		Glucose supports slightly higher capacity than xylose
MIX_XYL	MIXO	Xylose	SCREEN1_MIX_XYL	1	TRUE	0.249986	1.38761		Xylose growth feasible
HET_GLC	HETERO	Glucose	SCREEN1_HET_GLC; SCREEN2_HET_GLC	2	TRUE	0.118737	0.659076	0.442	Higher capacity and theoretical yield than xylose
HET_XYL	HETERO	Xylose	SCREEN1_HET_XYL; SCREEN2_HET_XYL	2	TRUE	0.111807	0.620614	0.397	Xylose growth feasible
HET_MIX	HETERO	Glucose + xylose	SCREEN2_HET_MIX	1	TRUE	0.11745	0.651933	0.417	Mixed feed growth feasible

### Sheet: VALIDATION_SETTINGS
Validation settings needed to interpret the report
Only major constraints are shown here. Exact biomass coefficients, reaction IDs and implementation details are contained directly in this reproducibility MATLAB script.
Setting	Value	Why it matters
Model	Final supplied SBML model	Galdieria_sulphuraria_SBML_Final.xml
Biomass objectives	Condition-specific MIXO and HETERO experimental BOFs	Exact coefficients are defined directly in this reproduction script
NGAM	1.7 mmol ATP gDW^-1 h^-1	Fixed LB = UB
GAM	30 mmol ATP gDW^-1 biomass	Included in biomass objective
Measured-growth validation	Fix measured mu, then minimize organic-carbon uptake	Substrate uptake is model-derived, not experimentally fitted
Mixed glucose + xylose	Both substrates available; no forced uptake ratio	Model may select the energetically preferred substrate
Capacity comparison	6 C-mmol gDW^-1 h^-1	Same carbon supply used for glucose and xylose comparison
MIX light	Photon uptake capped at 50 mmol gDW^-1 h^-1	Same finite MIXO photon cap as Script 2
HET light	Pigment-linked photon requirement; coupling = 0.58	Retains mandatory small HET light requirement
