## Supplementary Data 3 for "Experimental trophic flexibility guides a compartmentalized genome-scale model of red microalgae *Galdieria sulphuraria*": 2_Galdieria_publication_substrate_optimisation.xlsx

### Sheet: SOLE_SUBSTRATE_VALIDATION
Sole-substrate validation across trophic states
AUTO uses CO2 as the only carbon source. Maximum growth = 0.0405 h^-1; at growth = 0.060 h^-1, minimum CO2 demand = NaN C-mmol gDW^-1 h^-1.
A common reference growth rate of 0.060 h^-1 was used for the minimum-carbon and flux-variability (FVA) comparisons (Log-linear fit, days 1-5).
HETERO uses one organic substrate at a time; MIXO combines the same substrate with CO2. Capacity-screen carbon supply = 6 C-mmol gDW^-1 h^-1.
Percentages are model-internal comparisons: HETERO values are compared with D-glucose and MIXO growth is compared with HETERO. Published values are shown as independent experimental evidence, not as prediction-error measurements.
Substrate	Literature growth	Published quantitative evidence	DOI	HETERO maximum growth rate (h^-1)	HETERO growth vs glucose (%)	HETERO carbon demand at growth 0.060 h^-1 (C-mmol gDW^-1 h^-1)	HETERO carbon demand vs glucose (%)	HETERO substrate uptake range at growth 0.060 h^-1 (mmol gDW^-1 h^-1)	MIXO maximum growth rate (h^-1)	MIXO growth increase vs HETERO (%)	CO2 share of MIXO external carbon (%)	Model vs literature
Sucrose	Yes	Batch pure sugars: mu = 1.08-1.15 d^-1 (glucose/fructose/sucrose)	10.1002/bit.20417	0.12114	2.02429	3.16314	-1.86811	0.264-0.277	0.25415	109.799	36.3295	MATCH / MATCH
D-Glucose	Yes	mu = 1.10 +/- 0.03 d^-1 (074W); t_d = 50 h (074W)	10.3389/fpls.2022.978246; 10.1080/09670269910001736322	0.118737	0	3.22336	0	0.537-0.564	0.252485	112.643	35.9095	MATCH / MATCH
L-Glucose	Yes (slow)	Qualitative parent/stereoisomer evidence; no robust substrate-specific mu retained	10.1093/oxfordjournals.pcp.a078803	0.118737	0	3.22336	0	0.537-0.564	0.252485	112.643	35.9095	MATCH / MATCH
D-Mannose	Yes	t_d = 50 h	10.1080/09670269910001736322	0.118737	-1.88738e-13	3.22336	3.10862e-13	0.537-0.564	0.252485	112.643	35.9095	MATCH / MATCH
D-Galactose	Yes	t_d = 50 h (parent D-galactose)	10.1080/09670269910001736322	0.118737	-2.88658e-13	3.22336	2.66454e-13	0.537-0.564	0.252485	112.643	35.9095	MATCH / MATCH
α-D-Galactose	Yes	t_d = 50 h (parent D-galactose)	10.1080/09670269910001736322	0.118737	-6.66134e-14	3.22336	0	0.537-0.564	0.252485	112.643	35.9095	MATCH / MATCH
D-Fructose	Yes	t_d = 57 h; independent batch mu = 1.08 d^-1	10.1080/09670269910001736322; 10.1002/bit.20417	0.118737	-2.22045e-14	3.22336	2.66454e-13	0.537-0.564	0.252485	112.643	35.9095	MATCH / MATCH
L-Sorbose	Yes	t_d = 170 h	10.1080/09670269910001736322	0.117749	-0.831482	3.24806	0.766284	0.541-0.568	0.249154	111.597	35.0526	MATCH / MATCH
D-Fucose	Yes	t_d = 840 h	10.1080/09670269910001736322	0.119036	0.252192	3.20326	-0.623502	0.534-0.561	0.251201	111.03	35.582	MATCH / MATCH
L-Rhamnose	Yes	t_d = 450 h (parent L-rhamnose)	10.1080/09670269910001736322	0.119036	0.252192	3.20326	-0.623502	0.534-0.561	0.251201	111.03	35.582	MATCH / MATCH
L-Rhamnose	Yes	t_d = 450 h (parent L-rhamnose); anomer-specific growth not resolved	10.1080/09670269910001736322	0.119036	0.252192	3.20326	-0.623502	0.534-0.561	0.251201	111.03	35.582	MATCH / MATCH
D-Arabinose	Yes	Pentose growth/pathway demonstrated; approx. 50 h doubling for tested pentoses except L-xylose	10.1104/pp.114.1.231	0.117153	-1.33389	3.25063	0.846052	0.650-0.683	0.253633	116.497	36.1994	MATCH / MATCH
L-Arabinose	Yes	Pentose growth/pathway demonstrated; approx. 50 h doubling for tested pentoses except L-xylose	10.1104/pp.114.1.231	0.106462	-10.3376	3.55537	10.3004	0.711-0.747	0.246074	131.138	34.2396	MATCH / MATCH
D-Lyxose	Yes	Pentose growth/pathway demonstrated; approx. 50 h doubling for tested pentoses except L-xylose	10.1104/pp.114.1.231	0.117153	-1.33389	3.25063	0.846052	0.650-0.683	0.253633	116.497	36.1994	MATCH / MATCH
CPD-15829	Yes	t_d = 450 h (parent D-ribose)	10.1080/09670269910001736322	0.117153	-1.33389	3.25063	0.846052	0.650-0.683	0.253633	116.497	36.1994	MATCH / MATCH
D-Ribose	Yes	t_d = 450 h (parent D-ribose)	10.1080/09670269910001736322	0.117153	-1.33389	3.25063	0.846052	0.650-0.683	0.253633	116.497	36.1994	MATCH / MATCH
CPD-25028	Yes	t_d = 282 h; modern study: glucose specific growth rate was 51% higher than xylose	10.1080/09670269910001736322; 10.1016/j.algal.2022.102752	0.111807	-5.83576	3.39618	5.36155	0.679-0.713	0.249986	123.586	35.2688	MATCH / MATCH
D-Xylose	Yes	t_d = 282 h; modern study: glucose specific growth rate was 51% higher than xylose	10.1080/09670269910001736322; 10.1016/j.algal.2022.102752	0.111807	-5.83576	3.39618	5.36155	0.679-0.713	0.249986	123.586	35.2688	MATCH / MATCH
D-Mannitol	Yes	t_d = 60 h	10.1080/09670269910001736322	0.128326	8.07665	2.99607	-7.05113	0.499-0.524	0.259147	101.943	37.557	MATCH / MATCH
D-Sorbitol	Yes	t_d = 60 h; direct mixotrophic enhancement demonstrated	10.1080/09670269910001736322; 10.1111/nph.17359	0.128326	8.07665	2.99607	-7.05113	0.499-0.524	0.259147	101.943	37.557	MATCH / MATCH
Dulcitol (Galactitol)	Yes	t_d = 120 h (dulcitol/galactitol)	10.1080/09670269910001736322	0.129312	8.90688	2.97512	-7.70112	0.496-0.521	0.262478	102.98	38.3495	MATCH / MATCH
Ribitol (Adonitol)	Yes	t_d = 130 h (adonitol/ribitol)	10.1080/09670269910001736322	0.127837	7.66474	2.994	-7.11548	0.599-0.629	0.260686	103.92	37.9257	MATCH / MATCH
Xylitol	Yes	t_d = 65 h	10.1080/09670269910001736322	0.127837	7.66474	2.994	-7.11548	0.599-0.629	0.260686	103.92	37.9257	MATCH / MATCH
L-Arabitol	Yes	t_d = 60 h	10.1080/09670269910001736322	0.122498	3.16799	3.11704	-3.29831	0.623-0.655	0.257256	110.008	37.098	MATCH / MATCH
D-Arabitol	Yes	t_d = 60 h	10.1080/09670269910001736322	0.127837	7.66474	2.994	-7.11548	0.599-0.629	0.260686	103.92	37.9257	MATCH / MATCH
meso-Erythritol	Yes (slow)	Direct growth in the 27-carbon-source screen; no robust quantitative mu retained	10.1093/oxfordjournals.pcp.a078803	0.131279	10.5635	2.91723	-9.49713	0.729-0.766	0.261543	99.2266	38.1292	MATCH / MATCH
Glycerol	Yes	mu = 1.08 +/- 0.03 d^-1; doubling time = 0.64 +/- 0.02 d	10.3389/fpls.2022.978246	0.129255	8.85894	2.95562	-8.3061	0.985-1.034	0.258399	99.9137	37.3764	MATCH / MATCH
Acetate	Yes	AA F=1.25: biomass productivity = 1.18 +/- 0.05 g L^-1 d^-1; utilization is concentration/regime dependent	10.1021/acssuschemeng.5c02338; 10.1016/j.algal.2022.102752	0.081955	-30.9774	4.50651	39.8079	2.253-2.366	0.214004	161.123	24.3849	MATCH / MATCH
Pyruvate	Yes	No convincing direct sole-pyruvate growth-rate dataset identified	10.1104/pp.010553	0.0831908	-29.9367	4.4677	38.6041	1.489-1.564	0.224849	170.281	28.0321	MATCH / MATCH
Starch (floridean)	Storage	Storage substrate; not scored as sole-carbon phenotype		0.123544	4.04858	3.10542	-3.65884	0.518-0.543	0.255816	107.065	36.744	NOT_SCORED / NOT_SCORED
