## Supplementary Data 3 for "Experimental trophic flexibility guides a compartmentalized genome-scale model of red microalgae *Galdieria sulphuraria*": 3_Galdieria_publication_FVA.xlsx

### Sheet: 03_FVA_SUMMARY
Substrate	Class	Experimental_growth	Fixed_biomass_h_1	Minimum_substrate_uptake_mmol_gDW_h	Minimum_C_required_Cmmol_gDW_h	FVA_uptake_limit_105pct_mmol_gDW_h	FVA_uptake_min_mmol_gDW_h	FVA_uptake_max_mmol_gDW_h	Obligatory_pathway_reactions	Reactions_with_zero_in_FVA_interval	Respiration_ATP_requirement
D-Glucose	Hexose	Yes	0.06	0.537226	3.22336	0.564087	0.537226	0.564087	Glucokinase; Enolase	Glucose-6-phosphate dehydrogenase	Mitochondrial respiratory Complex III - obligatory; Mitochondrial ATP synthase (Complex V) - obligatory
D-Xylose	Pentose	Yes	0.06	0.679236	3.39618	0.713197	0.679236	0.713197	Beta-D-XYLOSE_TO_D-Xylopyranose_ARTIF_Cyto; RXN-8773_Cyto // D-xylose reductase // D-xylose reductase // D-xylose reductase // D-xylose reductase; RIB5PISOM-RXN_Cyto // ribose-5-phosphate isomerase A // ribose-5-phosphate isomerase // ribose 5-phosphate isomerase; RIBULP3EPIM-RXN_Cyto // ribulose-phosphate 3-epimerase // ribulose phosphate 3-epimerase // ribulose-phosphate 3-epimerase // pentose-…	None among selected pathway reactions	Mitochondrial respiratory Complex III - obligatory; Mitochondrial ATP synthase (Complex V) - obligatory
meso-Erythritol	Tetritol	Yes (slow)	0.06	0.729308	2.91723	0.765773	0.729308	0.765773	RXN-17761_Cyto // D-erythrulose kinase; RXN-17763_Cyto // erythritol dehydrogenase	GAPOXNPHOSPHN-RXN_Cyto // glyceraldehyde-3-phosphate dehydrogenase // glyceraldehyde-3-phosphate dehydrogenase // glyceraldehyde-3-phosphate dehydrogenase // glyceraldehyde-3-phosphate dehydrogenase // glyceraldehyde-3-phosphate dehydrogenase // NAD+-dependent glyceraldehyde-3-phosphate dehydrogenase // glyceraldehyde-3-phosphate dehydrogenase // glyceraldehyde 3-phosphate dehydrogenase // glycer…	Mitochondrial respiratory Complex III - obligatory; Mitochondrial ATP synthase (Complex V) - obligatory
Glycerol	Triol	Yes	0.06	0.985207	2.95562	1.03447	0.985207	1.03447	Glycerol kinase; sn-glycerol 3-phosphate:ubiquinone oxidoreductase // aerobic glycerol 3-phosphate dehydrogenase // aerobic glycerol-3-phosphate dehydrogenase; Enolase	GAPOXNPHOSPHN-RXN_Cyto // glyceraldehyde-3-phosphate dehydrogenase // glyceraldehyde-3-phosphate dehydrogenase // glyceraldehyde-3-phosphate dehydrogenase // glyceraldehyde-3-phosphate dehydrogenase // glyceraldehyde-3-phosphate dehydrogenase // NAD+-dependent glyceraldehyde-3-phosphate dehydrogenase // glyceraldehyde-3-phosphate dehydrogenase // glyceraldehyde 3-phosphate dehydrogenase // glycer…	Mitochondrial respiratory Complex III - obligatory; Mitochondrial ATP synthase (Complex V) - obligatory
Acetate	Organic acid	Yes	0.06	2.25325	4.50651	2.36592	2.25325	2.36592	ACETATE--COA-LIGASE-ADP-FORMING-RXN_Cyto // acetate--CoA ligase // acetate--CoA ligase // acetate-CoA ligase (ADP-forming) // acetate&mdash;CoA ligase (ADP-forming); ACET_Mito_tx; Malate synthase; Phosphoenolpyruvate carboxykinase	None among selected pathway reactions	Mitochondrial respiratory Complex III - obligatory; Mitochondrial ATP synthase (Complex V) - obligatory
Pyruvate	Organic acid	Yes	0.06	1.48923	4.4677	1.5637	1.48923	1.5637	Mitochondrial citrate synthase	Mitochondrial pyruvate transport; PYRUVFORMLY-RXN_Cyto // pyruvate formate-lyase // pyruvate formate-lyase // pyruvate formate-lyase // pyruvate formate lyase // pyruvate formate-lyase // pyruvate formate-lyase // formate <em>C</em>-acetyltransferase monomer; PYRUVATEORTHOPHOSPHATE-DIKINASE-RXN_Cyto // pyruvate, phosphate dikinase // pyruvate, phosphate dikinase	Mitochondrial respiratory Complex III - obligatory; Mitochondrial ATP synthase (Complex V) - obligatory

### Sheet: 03_FVA_REACTIONS
Substrate	Role	Biochemical_reaction	Reaction_ID	Reaction_name	Subsystem	Flux_unit	Flux_at_minimum_carbon	FVA_min	FVA_max	FVA_range	Zero_in_FVA_interval	Obligatory
D-Glucose	Substrate uptake	D-Glucose uptake	GLC_Cyto_tx	GLC_Cyto_tx		mmol gDW^-1 h^-1	-0.537226	-0.564087	-0.537226	0.0268613	NO	YES
D-Glucose	Entry	Glucokinase	GLUCOKIN-RXN_Cyto	GLUCOKIN-RXN_Cyto // glucokinase // glucokinase // glucokinase // glucokinase // hexokinase // hexokinase // ATP:D-glucose 6-phosphotransferase // &alpha;-D-glucopyranose 6-kinase // &alpha;-D-glucopyranose 6-kinase // &alpha;-D-glucopyranose 6-kinase // glucokinase // D-glucopyranose 6-kinase // D-glucopyranose 6-kinase // D-glucopyranose 6-kinase // glucokinase // ATP:D-glucose 6-phosphotransfe…	glycolysis III (from glucose) // sucrose biosynthesis II	mmol gDW^-1 h^-1	0.537226	0.537226	1.26664	0.729411	NO	YES
D-Glucose	Central carbon	Glucose-6-phosphate dehydrogenase	GLU6PDEHYDROG-RXN_Cyto	GLU6PDEHYDROG-RXN_Cyto // NADP<sup>+</sup>-dependent glucose-6-phosphate dehydrogenase // glucose-6-phosphate 1-dehydrogenase // glucose-6-phosphate dehydrogenase	pentose phosphate pathway (oxidative branch)	mmol gDW^-1 h^-1	0.453247	0	0.818035	0.818035	YES	NO
D-Glucose	Central carbon	Enolase	2PGADEHYDRAT-RXN_Cyto	2PGADEHYDRAT-RXN_Cyto // enolase // enolase // enolase // phosphoglycerate enolase // phosphoglycerate enolase // phosphoglycerate enolase // phosphopyruvate hydratase // enolase // enolase // enolase // enolase // enolase // enolase // enolase // enolase // enolase // enolase // enolase	glycolysis IV (plant cytosol) // glycolysis III (from glucose) // Rubisco shunt // glycolysis I (from glucose 6-phosphate)	mmol gDW^-1 h^-1	0.407147	0.0515931	1.64061	1.58902	NO	YES
D-Glucose	Respiration	Mitochondrial respiratory Complex III	1.10.2.2-RXN_Mito	1.10.2.2-RXN_Mito	aerobic respiration I (cytochrome c)	mmol gDW^-1 h^-1	1.77148	1.5051	2.09381	0.58871	NO	YES
D-Glucose	ATP synthesis	Mitochondrial ATP synthase (Complex V)	Complex-V_Mito	Complex-V_Mito		mmol gDW^-1 h^-1	3.58282	3.2214	4.53522	1.31382	NO	YES
D-Glucose	Biomass	Biomass formation	S3FVA_TOTAL_BIOMASS_EXP_HETERO_SINK_bm_tx	publication FVA experimental HETERO biomass sink	Biomass sink	h^-1	0.06	0.06	0.06	0	NO	YES
D-Xylose	Substrate uptake	D-Xylose uptake	Beta-D-XYLOSE_Cyto_tx	Beta-D-XYLOSE_Cyto_tx		mmol gDW^-1 h^-1	-0.679236	-0.713197	-0.679236	0.0339618	NO	YES
D-Xylose	Entry	Beta-D-XYLOSE_TO_D-Xylopyranose_ARTIF_Cyto	Beta-D-XYLOSE_TO_D-Xylopyranose_ARTIF_Cyto	Beta-D-XYLOSE_TO_D-Xylopyranose_ARTIF_Cyto		mmol gDW^-1 h^-1	0.679236	0.679236	0.713197	0.0339618	NO	YES
D-Xylose	Entry	RXN-8773_Cyto // D-xylose reductase // D-xylose reductase // D-xylose reductase // D-xylose reductase	RXN-8773_Cyto	RXN-8773_Cyto // D-xylose reductase // D-xylose reductase // D-xylose reductase // D-xylose reductase	D-xylose degradation II	mmol gDW^-1 h^-1	0.679236	0.679236	0.713197	0.0339618	NO	YES
D-Xylose	Central carbon	RIB5PISOM-RXN_Cyto // ribose-5-phosphate isomerase A // ribose-5-phosphate isomerase // ribose 5-phosphate isomerase	RIB5PISOM-RXN_Cyto	RIB5PISOM-RXN_Cyto // ribose-5-phosphate isomerase A // ribose-5-phosphate isomerase // ribose 5-phosphate isomerase	Rubisco shunt // pentose phosphate pathway (non-oxidative branch) // Calvin-Benson-Bassham cycle	mmol gDW^-1 h^-1	-0.766281	-1.45122	-0.681302	0.769917	NO	YES
D-Xylose	Central carbon	RIBULP3EPIM-RXN_Cyto // ribulose-phosphate 3-epimerase // ribulose phosphate 3-epimerase // ribulose-phosphate 3-epimerase // pentose-5-phosphate 3-epimerase	RIBULP3EPIM-RXN_Cyto	RIBULP3EPIM-RXN_Cyto // ribulose-phosphate 3-epimerase // ribulose phosphate 3-epimerase // ribulose-phosphate 3-epimerase // pentose-5-phosphate 3-epimerase	Rubisco shunt // pentose phosphate pathway (non-oxidative branch) // Calvin-Benson-Bassham cycle	mmol gDW^-1 h^-1	-0.679236	-0.713197	-0.679236	0.0339618	NO	YES
D-Xylose	Respiration	Mitochondrial respiratory Complex III	1.10.2.2-RXN_Mito	1.10.2.2-RXN_Mito	aerobic respiration I (cytochrome c)	mmol gDW^-1 h^-1	2.11712	1.82467	2.45674	0.632067	NO	YES
D-Xylose	ATP synthesis	Mitochondrial ATP synthase (Complex V)	Complex-V_Mito	Complex-V_Mito		mmol gDW^-1 h^-1	4.11252	3.89441	5.11415	1.21974	NO	YES
D-Xylose	Biomass	Biomass formation	S3FVA_TOTAL_BIOMASS_EXP_HETERO_SINK_bm_tx	publication FVA experimental HETERO biomass sink	Biomass sink	h^-1	0.06	0.06	0.06	0	NO	YES
meso-Erythritol	Substrate uptake	meso-Erythritol uptake	ERYTHRITOL_Cyto_tx	ERYTHRITOL_Cyto_tx		mmol gDW^-1 h^-1	-0.729308	-0.765773	-0.729308	0.0364654	NO	YES
meso-Erythritol	Entry	RXN-17761_Cyto // D-erythrulose kinase	RXN-17761_Cyto	RXN-17761_Cyto // D-erythrulose kinase	erythritol degradation II // D-threitol degradation	mmol gDW^-1 h^-1	0.729308	0.729308	0.765773	0.0364654	NO	YES
meso-Erythritol	Entry	RXN-17763_Cyto // erythritol dehydrogenase	RXN-17763_Cyto	RXN-17763_Cyto // erythritol dehydrogenase	erythritol degradation II	mmol gDW^-1 h^-1	0.729308	0.729308	0.765773	0.0364654	NO	YES
meso-Erythritol	Central carbon	GAPOXNPHOSPHN-RXN_Cyto // glyceraldehyde-3-phosphate dehydrogenase // glyceraldehyde-3-phosphate dehydrogenase // glyceraldehyde-3-phosphate dehydrogenase // glyceraldehyde-3-phosphate dehydrogenase // glyceraldehyde-3-phosphate dehydrogenase // NAD+-dependent glyceraldehyde-3-phosphate dehydrogenase // glyceraldehyde-3-phosphate dehydrogenase // glyceraldehyde 3-phosphate dehydrogenase // glycer…	GAPOXNPHOSPHN-RXN_Cyto	GAPOXNPHOSPHN-RXN_Cyto // glyceraldehyde-3-phosphate dehydrogenase // glyceraldehyde-3-phosphate dehydrogenase // glyceraldehyde-3-phosphate dehydrogenase // glyceraldehyde-3-phosphate dehydrogenase // glyceraldehyde-3-phosphate dehydrogenase // NAD+-dependent glyceraldehyde-3-phosphate dehydrogenase // glyceraldehyde-3-phosphate dehydrogenase // glyceraldehyde 3-phosphate dehydrogenase // glycer…	glycolysis IV (plant cytosol) // glycolysis III (from glucose) // glycolysis I (from glucose 6-phosphate)	mmol gDW^-1 h^-1	0.241193	-0.623696	0.934518	1.55821	YES	NO
meso-Erythritol	Central carbon	Glucose-6-phosphate dehydrogenase	GLU6PDEHYDROG-RXN_Cyto	GLU6PDEHYDROG-RXN_Cyto // NADP<sup>+</sup>-dependent glucose-6-phosphate dehydrogenase // glucose-6-phosphate 1-dehydrogenase // glucose-6-phosphate dehydrogenase	pentose phosphate pathway (oxidative branch)	mmol gDW^-1 h^-1	0.0466374	0	0.434988	0.434988	YES	NO
meso-Erythritol	Respiration	Mitochondrial respiratory Complex III	1.10.2.2-RXN_Mito	1.10.2.2-RXN_Mito	aerobic respiration I (cytochrome c)	mmol gDW^-1 h^-1	1.88853	1.58465	2.21672	0.632067	NO	YES
meso-Erythritol	ATP synthesis	Mitochondrial ATP synthase (Complex V)	Complex-V_Mito	Complex-V_Mito		mmol gDW^-1 h^-1	3.67558	3.52552	4.62396	1.09844	NO	YES
meso-Erythritol	Biomass	Biomass formation	S3FVA_TOTAL_BIOMASS_EXP_HETERO_SINK_bm_tx	publication FVA experimental HETERO biomass sink	Biomass sink	h^-1	0.06	0.06	0.06	0	NO	YES
Glycerol	Substrate uptake	Glycerol uptake	GLYCEROL_Cyto_tx	GLYCEROL_Cyto_tx		mmol gDW^-1 h^-1	-0.985207	-1.03447	-0.985207	0.0492604	NO	YES
Glycerol	Entry	Glycerol kinase	GLYCEROL-KIN-RXN_Cyto	GLYCEROL-KIN-RXN_Cyto // glycerol kinase // glycerol kinase GlpK // glycerol kinase // glycerol kinase // glycerol kinase	glycerol degradation IV // glycerol degradation I	mmol gDW^-1 h^-1	0.985207	0.985207	1.03447	0.0492604	NO	YES
Glycerol	Entry	sn-glycerol 3-phosphate:ubiquinone oxidoreductase // aerobic glycerol 3-phosphate dehydrogenase // aerobic glycerol-3-phosphate dehydrogenase	RXN0-5260_Cyto	sn-glycerol 3-phosphate:ubiquinone oxidoreductase // aerobic glycerol 3-phosphate dehydrogenase // aerobic glycerol-3-phosphate dehydrogenase	glycerol-3-phosphate shuttle	mmol gDW^-1 h^-1	0.980692	0.980692	1.91895	0.938255	NO	YES
Glycerol	Central carbon	Enolase	2PGADEHYDRAT-RXN_Cyto	2PGADEHYDRAT-RXN_Cyto // enolase // enolase // enolase // phosphoglycerate enolase // phosphoglycerate enolase // phosphoglycerate enolase // phosphopyruvate hydratase // enolase // enolase // enolase // enolase // enolase // enolase // enolase // enolase // enolase // enolase // enolase	glycolysis IV (plant cytosol) // glycolysis III (from glucose) // Rubisco shunt // glycolysis I (from glucose 6-phosphate)	mmol gDW^-1 h^-1	0.43714	0.185755	1.09467	0.908911	NO	YES
Glycerol	Central carbon	GAPOXNPHOSPHN-RXN_Cyto // glyceraldehyde-3-phosphate dehydrogenase // glyceraldehyde-3-phosphate dehydrogenase // glyceraldehyde-3-phosphate dehydrogenase // glyceraldehyde-3-phosphate dehydrogenase // glyceraldehyde-3-phosphate dehydrogenase // NAD+-dependent glyceraldehyde-3-phosphate dehydrogenase // glyceraldehyde-3-phosphate dehydrogenase // glyceraldehyde 3-phosphate dehydrogenase // glycer…	GAPOXNPHOSPHN-RXN_Cyto	GAPOXNPHOSPHN-RXN_Cyto // glyceraldehyde-3-phosphate dehydrogenase // glyceraldehyde-3-phosphate dehydrogenase // glyceraldehyde-3-phosphate dehydrogenase // glyceraldehyde-3-phosphate dehydrogenase // glyceraldehyde-3-phosphate dehydrogenase // NAD+-dependent glyceraldehyde-3-phosphate dehydrogenase // glyceraldehyde-3-phosphate dehydrogenase // glyceraldehyde 3-phosphate dehydrogenase // glycer…	glycolysis IV (plant cytosol) // glycolysis III (from glucose) // glycolysis I (from glucose 6-phosphate)	mmol gDW^-1 h^-1	0.43714	-0.432291	1.05655	1.48884	YES	NO
Glycerol	Respiration	Mitochondrial respiratory Complex III	1.10.2.2-RXN_Mito	1.10.2.2-RXN_Mito	aerobic respiration I (cytochrome c)	mmol gDW^-1 h^-1	2.22121	1.97453	2.56604	0.591505	NO	YES
Glycerol	ATP synthesis	Mitochondrial ATP synthase (Complex V)	Complex-V_Mito	Complex-V_Mito		mmol gDW^-1 h^-1	3.53502	3.40882	4.50361	1.09479	NO	YES
Glycerol	Biomass	Biomass formation	S3FVA_TOTAL_BIOMASS_EXP_HETERO_SINK_bm_tx	publication FVA experimental HETERO biomass sink	Biomass sink	h^-1	0.06	0.06	0.06	0	NO	YES
Acetate	Substrate uptake	Acetate uptake	ACET_Cyto_tx	ACET_Cyto_tx		mmol gDW^-1 h^-1	-2.25325	-2.36592	-2.25325	0.112663	NO	YES
Acetate	Entry	ACETATE--COA-LIGASE-ADP-FORMING-RXN_Cyto // acetate--CoA ligase // acetate--CoA ligase // acetate-CoA ligase (ADP-forming) // acetate&mdash;CoA ligase (ADP-forming)	ACETATE--COA-LIGASE-ADP-FORMING-RXN_Cyto	ACETATE--COA-LIGASE-ADP-FORMING-RXN_Cyto // acetate--CoA ligase // acetate--CoA ligase // acetate-CoA ligase (ADP-forming) // acetate&mdash;CoA ligase (ADP-forming)	pyruvate fermentation to acetate III // methoxylated aromatic compound degradation II // acetate and ATP formation from acetyl-CoA II	mmol gDW^-1 h^-1	1.37661	0.502268	2.28946	1.78719	NO	YES
Acetate	Entry	ACET_Mito_tx	ACET_Mito_tx	ACET_Mito_tx		mmol gDW^-1 h^-1	0.911518	0.646982	1.45268	0.805696	NO	YES
Acetate	Central carbon	Malate synthase	MALSYN-RXN_Cyto	MALSYN-RXN_Cyto // malate synthase A // malate synthase G // Malate synthase G GlcB // malate synthase // malate synthase // malate synthase // malate synthase // malate synthase // malate synthase // malate synthase // malate synthase	glycolate and glyoxylate degradation II // L-arabinose degradation IV // chitin deacetylation // crotonyl-CoA/ethylmalonyl-CoA/hydroxybutyryl-CoA cycle (engineered) // D-xylose degradation IV // glyoxylate cycle	mmol gDW^-1 h^-1	1.3728	0.544979	1.62187	1.07689	NO	YES
Acetate	Central carbon	Phosphoenolpyruvate carboxykinase	PEPCARBOXYKIN-RXN_Cyto	PEPCARBOXYKIN-RXN_Cyto // phospho<i>enol</i>pyruvate carboxykinase (ATP) // phospho<em>enol</em>pyruvate carboxykinase (ATP) // phospho<em>enol</em>pyruvate carboxykinase (ATP)	C4 photosynthetic carbon assimilation cycle, PEPCK type // gluconeogenesis I // superpathway of glyoxylate cycle and fatty acid degradation	mmol gDW^-1 h^-1	0.894019	0.104394	1.88342	1.77903	NO	YES
Acetate	Respiration	Mitochondrial respiratory Complex III	1.10.2.2-RXN_Mito	1.10.2.2-RXN_Mito	aerobic respiration I (cytochrome c)	mmol gDW^-1 h^-1	4.33778	4.1156	4.78843	0.67283	NO	YES
Acetate	ATP synthesis	Mitochondrial ATP synthase (Complex V)	Complex-V_Mito	Complex-V_Mito		mmol gDW^-1 h^-1	7.80118	7.76388	9.06804	1.30416	NO	YES
Acetate	Biomass	Biomass formation	S3FVA_TOTAL_BIOMASS_EXP_HETERO_SINK_bm_tx	publication FVA experimental HETERO biomass sink	Biomass sink	h^-1	0.06	0.06	0.06	0	NO	YES
Pyruvate	Substrate uptake	Pyruvate uptake	PYRUVATE_Cyto_tx	PYRUVATE_Cyto_tx		mmol gDW^-1 h^-1	-1.48923	-1.5637	-1.48923	0.0744617	NO	YES
Pyruvate	Entry	Mitochondrial pyruvate transport	PYRUVATE_H+_Mito_tx	PYRUVATE_H+_Mito_tx		mmol gDW^-1 h^-1	0.718535	0	1.31555	1.31555	YES	NO
Pyruvate	Entry	PYRUVFORMLY-RXN_Cyto // pyruvate formate-lyase // pyruvate formate-lyase // pyruvate formate-lyase // pyruvate formate lyase // pyruvate formate-lyase // pyruvate formate-lyase // formate <em>C</em>-acetyltransferase monomer	PYRUVFORMLY-RXN_Cyto	PYRUVFORMLY-RXN_Cyto // pyruvate formate-lyase // pyruvate formate-lyase // pyruvate formate-lyase // pyruvate formate lyase // pyruvate formate-lyase // pyruvate formate-lyase // formate <em>C</em>-acetyltransferase monomer	mixed acid fermentation // (&lt; i&gt; S&lt; /i&gt; )-lactate fermentation to propanoate, acetate and hydrogen // superpathway of fermentation (&lt; i&gt; Chlamydomonas reinhardtii&lt; /i&gt; ) // reductive monocarboxylic acid cycle // pyruvate fermentation to acetate IV // pyruvate fermentation to ethanol I	mmol gDW^-1 h^-1	0.52371	0	1.52842	1.52842	YES	NO
Pyruvate	Central carbon	Mitochondrial citrate synthase	CITSYN-RXN_Mito	CITSYN-RXN_Mito // citrate synthase // citrate synthase // citrate synthase // citrate synthase // citrate synthase // citrate synthase // citrate synthase // citrate synthase // citrate synthase // citrate synthase // citrate synthase // citrate synthase	TCA cycle II (plants and fungi) // L-glutamine biosynthesis III	mmol gDW^-1 h^-1	0.719953	0.321203	1.35665	1.03545	NO	YES
Pyruvate	Central carbon	PYRUVATEORTHOPHOSPHATE-DIKINASE-RXN_Cyto // pyruvate, phosphate dikinase // pyruvate, phosphate dikinase	PYRUVATEORTHOPHOSPHATE-DIKINASE-RXN_Cyto	PYRUVATEORTHOPHOSPHATE-DIKINASE-RXN_Cyto // pyruvate, phosphate dikinase // pyruvate, phosphate dikinase	C4 photosynthetic carbon assimilation cycle, NAD-ME type // L-glutamine biosynthesis III	mmol gDW^-1 h^-1	-0.429731	-1.18428	1.37685	2.56113	YES	NO
Pyruvate	Respiration	Mitochondrial respiratory Complex III	1.10.2.2-RXN_Mito	1.10.2.2-RXN_Mito	aerobic respiration I (cytochrome c)	mmol gDW^-1 h^-1	2.77094	2.51446	3.14325	0.628788	NO	YES
Pyruvate	ATP synthesis	Mitochondrial ATP synthase (Complex V)	Complex-V_Mito	Complex-V_Mito		mmol gDW^-1 h^-1	4.95788	4.87362	6.47397	1.60036	NO	YES
Pyruvate	Biomass	Biomass formation	S3FVA_TOTAL_BIOMASS_EXP_HETERO_SINK_bm_tx	publication FVA experimental HETERO biomass sink	Biomass sink	h^-1	0.06	0.06	0.06	0	NO	YES

### Sheet: METHODS
Setting	Value
Condition	HETERO
Representative substrates	D-glucose; D-xylose; meso-erythritol; glycerol; acetate; pyruvate
Maximum organic carbon availability	6.0 C-mmol gDW^-1 h^-1
Fixed biomass	mu = 0.060 h^-1
Minimum-carbon calculation	Minimize substrate carbon uptake at fixed biomass
FVA uptake limit	<= 105% of minimum substrate uptake
Reaction panel	5-8 biologically informative reactions per substrate
NGAM	1.700 mmol ATP gDW^-1 h^-1
GAM	30.0 mmol ATP gDW^-1 biomass
Biomass objective ID	S3FVA_TOTAL_BIOMASS_EXP_HETERO_SINK_bm_tx
External CO2	Closed for uptake; secretion preserved
Rubisco	Disabled
