## Supplementary Data 4 for "Experimental trophic flexibility guides a compartmentalized genome-scale model of red microalgae *Galdieria sulphuraria*": Galdieria_specific_growth_rates.xlsx

### Sheet: README
Field	Description
Purpose	Supplementary dataset of Galdieria sulphuraria specific growth rates separated by trophic state.
Contents	Autotrophic: 45 records; Mixotrophic: 10 records; Heterotrophic: 80 records.
Units	Specific growth rate (μ) and uncertainty are reported in day⁻¹; temperature is reported in °C.
Missing values	NA indicates that the information was not reported or could not be recovered with sufficient confidence.
Evidence	Evidence distinguishes primary measurements, secondary extractions, values derived from reported doubling times, and reported ranges.
Derived values	For doubling-time data, μ = ln(2) × 24 / td(h). Autotrophic uncertainty was propagated as SDμ = μ × SDtd / td. Calculated results are stored as numeric values in this publication copy.
Inclusion scope	Only species-specific G. sulphuraria growth-rate records are included. Productivity, biomass concentration, model constraints, unresolved records, and congeneric taxa are excluded.
Data organization	Each row represents one reported or transparently derived condition-specific growth-rate observation.
Source identification	Publication sources are provided as DOI URLs in each measurement row.
Version	Publication supplementary material prepared 2026-07-22 from the validated trophic-state master workbook.

### Sheet: Autotrophic
Strain	μ (day⁻¹)	SD / uncertainty	Carbon source or feed	Trophic state	pH	Temp (°C)	Culture system	Evidence	DOI	Validation note
ACUF 064	0.5	NA	CO₂ + light	Autotrophic	1.6	37	Annular photobioreactor; chemostat steady state	Primary measurement	https://doi.org/10.1016/j.algal.2021.102513	Valid μ: at steady state, μ equals the reported dilution rate. Biomass productivity values 0.81 and 0.55 are retained only in Excluded_Data.
ACUF 077/300	0.23765	0.0118825	CO₂ + light; no organic carbon	Autotrophic	1.5	36	100 mL Erlenmeyer flask; 50 mL batch; continuous 150 μmol photons m⁻² s⁻¹	Derived from reported doubling time	https://doi.org/10.1039/C2FO30198A	Reported autotrophic td = 70 ± 3.5 h (Graziani Table 1). μ and its propagated SD reference Autotrophic_Derivations row 2; growth in triplicate and repeated twice; temperature 36 ± 1 °C.
ACUF 075/301	0.291851	0.0194568	CO₂ + light; no organic carbon	Autotrophic	1.5	36	100 mL Erlenmeyer flask; 50 mL batch; continuous 150 μmol photons m⁻² s⁻¹	Derived from reported doubling time	https://doi.org/10.1039/C2FO30198A	Reported autotrophic td = 57 ± 3.8 h (Graziani Table 1). μ and its propagated SD reference Autotrophic_Derivations row 3; growth in triplicate and repeated twice; temperature 36 ± 1 °C.
ACUF 074/302	0.353947	0.0572341	CO₂ + light; no organic carbon	Autotrophic	1.5	36	100 mL Erlenmeyer flask; 50 mL batch; continuous 150 μmol photons m⁻² s⁻¹	Derived from reported doubling time	https://doi.org/10.1039/C2FO30198A	Reported autotrophic td = 47 ± 7.6 h (Graziani Table 1). μ and its propagated SD reference Autotrophic_Derivations row 4; growth in triplicate and repeated twice; temperature 36 ± 1 °C.
ACUF 073/303	0.346574	0.0288811	CO₂ + light; no organic carbon	Autotrophic	1.5	36	100 mL Erlenmeyer flask; 50 mL batch; continuous 150 μmol photons m⁻² s⁻¹	Derived from reported doubling time	https://doi.org/10.1039/C2FO30198A	Reported autotrophic td = 48 ± 4 h (Graziani Table 1). μ and its propagated SD reference Autotrophic_Derivations row 5; growth in triplicate and repeated twice; temperature 36 ± 1 °C.
ACUF 072/304	0.255931	0.0255931	CO₂ + light; no organic carbon	Autotrophic	1.5	36	100 mL Erlenmeyer flask; 50 mL batch; continuous 150 μmol photons m⁻² s⁻¹	Derived from reported doubling time	https://doi.org/10.1039/C2FO30198A	Reported autotrophic td = 65 ± 6.5 h (Graziani Table 1). μ and its propagated SD reference Autotrophic_Derivations row 6; growth in triplicate and repeated twice; temperature 36 ± 1 °C.
ACUF 071/305	0.313878	0.0361256	CO₂ + light; no organic carbon	Autotrophic	1.5	36	100 mL Erlenmeyer flask; 50 mL batch; continuous 150 μmol photons m⁻² s⁻¹	Derived from reported doubling time	https://doi.org/10.1039/C2FO30198A	Reported autotrophic td = 53 ± 6.1 h (Graziani Table 1). μ and its propagated SD reference Autotrophic_Derivations row 7; growth in triplicate and repeated twice; temperature 36 ± 1 °C.
ACUF 070/306	0.332711	0.0339365	CO₂ + light; no organic carbon	Autotrophic	1.5	36	100 mL Erlenmeyer flask; 50 mL batch; continuous 150 μmol photons m⁻² s⁻¹	Derived from reported doubling time	https://doi.org/10.1039/C2FO30198A	Reported autotrophic td = 50 ± 5.1 h (Graziani Table 1). μ and its propagated SD reference Autotrophic_Derivations row 8; growth in triplicate and repeated twice; temperature 36 ± 1 °C.
ACUF 068/307	0.386873	0.0170944	CO₂ + light; no organic carbon	Autotrophic	1.5	36	100 mL Erlenmeyer flask; 50 mL batch; continuous 150 μmol photons m⁻² s⁻¹	Derived from reported doubling time	https://doi.org/10.1039/C2FO30198A	Reported autotrophic td = 43 ± 1.9 h (Graziani Table 1). μ and its propagated SD reference Autotrophic_Derivations row 9; growth in triplicate and repeated twice; temperature 36 ± 1 °C.
ACUF 067/308	0.37808	0.0360895	CO₂ + light; no organic carbon	Autotrophic	1.5	36	100 mL Erlenmeyer flask; 50 mL batch; continuous 150 μmol photons m⁻² s⁻¹	Derived from reported doubling time	https://doi.org/10.1039/C2FO30198A	Reported autotrophic td = 44 ± 4.2 h (Graziani Table 1). μ and its propagated SD reference Autotrophic_Derivations row 10; growth in triplicate and repeated twice; temperature 36 ± 1 °C.
ACUF 064/309	0.426552	0.0251556	CO₂ + light; no organic carbon	Autotrophic	1.5	36	100 mL Erlenmeyer flask; 50 mL batch; continuous 150 μmol photons m⁻² s⁻¹	Derived from reported doubling time	https://doi.org/10.1039/C2FO30198A	Reported autotrophic td = 39 ± 2.3 h (Graziani Table 1). μ and its propagated SD reference Autotrophic_Derivations row 11; growth in triplicate and repeated twice; temperature 36 ± 1 °C.
ACUF 022/312	0.369678	0.0172517	CO₂ + light; no organic carbon	Autotrophic	1.5	36	100 mL Erlenmeyer flask; 50 mL batch; continuous 150 μmol photons m⁻² s⁻¹	Derived from reported doubling time	https://doi.org/10.1039/C2FO30198A	Reported autotrophic td = 45 ± 2.1 h (Graziani Table 1). μ and its propagated SD reference Autotrophic_Derivations row 12; growth in triplicate and repeated twice; temperature 36 ± 1 °C.
ACUF 021/313	0.297063	0.0450899	CO₂ + light; no organic carbon	Autotrophic	1.5	36	100 mL Erlenmeyer flask; 50 mL batch; continuous 150 μmol photons m⁻² s⁻¹	Derived from reported doubling time	https://doi.org/10.1039/C2FO30198A	Reported autotrophic td = 56 ± 8.5 h (Graziani Table 1). μ and its propagated SD reference Autotrophic_Derivations row 13; growth in triplicate and repeated twice; temperature 36 ± 1 °C.
ACUF 018/316	0.139794	0.00505139	CO₂ + light; no organic carbon	Autotrophic	1.5	36	100 mL Erlenmeyer flask; 50 mL batch; continuous 150 μmol photons m⁻² s⁻¹	Derived from reported doubling time	https://doi.org/10.1039/C2FO30198A	Reported autotrophic td = 119 ± 4.3 h (Graziani Table 1). μ and its propagated SD reference Autotrophic_Derivations row 14; growth in triplicate and repeated twice; temperature 36 ± 1 °C.
ACUF 017/317	0.198042	0.0195684	CO₂ + light; no organic carbon	Autotrophic	1.5	36	100 mL Erlenmeyer flask; 50 mL batch; continuous 150 μmol photons m⁻² s⁻¹	Derived from reported doubling time	https://doi.org/10.1039/C2FO30198A	Reported autotrophic td = 84 ± 8.3 h (Graziani Table 1). μ and its propagated SD reference Autotrophic_Derivations row 15; growth in triplicate and repeated twice; temperature 36 ± 1 °C.
ACUF 016/318	0.140979	0.00967738	CO₂ + light; no organic carbon	Autotrophic	1.5	36	100 mL Erlenmeyer flask; 50 mL batch; continuous 150 μmol photons m⁻² s⁻¹	Derived from reported doubling time	https://doi.org/10.1039/C2FO30198A	Reported autotrophic td = 118 ± 8.1 h (Graziani Table 1). μ and its propagated SD reference Autotrophic_Derivations row 16; growth in triplicate and repeated twice; temperature 36 ± 1 °C.
ACUF 014/319	0.255931	0.0334679	CO₂ + light; no organic carbon	Autotrophic	1.5	36	100 mL Erlenmeyer flask; 50 mL batch; continuous 150 μmol photons m⁻² s⁻¹	Derived from reported doubling time	https://doi.org/10.1039/C2FO30198A	Reported autotrophic td = 65 ± 8.5 h (Graziani Table 1). μ and its propagated SD reference Autotrophic_Derivations row 17; growth in triplicate and repeated twice; temperature 36 ± 1 °C.
ACUF 013/320	0.144657	0.0122015	CO₂ + light; no organic carbon	Autotrophic	1.5	36	100 mL Erlenmeyer flask; 50 mL batch; continuous 150 μmol photons m⁻² s⁻¹	Derived from reported doubling time	https://doi.org/10.1039/C2FO30198A	Reported autotrophic td = 115 ± 9.7 h (Graziani Table 1). μ and its propagated SD reference Autotrophic_Derivations row 18; growth in triplicate and repeated twice; temperature 36 ± 1 °C.
ACUF 011/322	0.241095	0.0272542	CO₂ + light; no organic carbon	Autotrophic	1.5	36	100 mL Erlenmeyer flask; 50 mL batch; continuous 150 μmol photons m⁻² s⁻¹	Derived from reported doubling time	https://doi.org/10.1039/C2FO30198A	Reported autotrophic td = 69 ± 7.8 h (Graziani Table 1). μ and its propagated SD reference Autotrophic_Derivations row 19; growth in triplicate and repeated twice; temperature 36 ± 1 °C.
ACUF 010/323	0.346574	0.0397116	CO₂ + light; no organic carbon	Autotrophic	1.5	36	100 mL Erlenmeyer flask; 50 mL batch; continuous 150 μmol photons m⁻² s⁻¹	Derived from reported doubling time	https://doi.org/10.1039/C2FO30198A	Reported autotrophic td = 48 ± 5.5 h (Graziani Table 1). μ and its propagated SD reference Autotrophic_Derivations row 20; growth in triplicate and repeated twice; temperature 36 ± 1 °C.
ACUF 009/324	0.319914	0.0498328	CO₂ + light; no organic carbon	Autotrophic	1.5	36	100 mL Erlenmeyer flask; 50 mL batch; continuous 150 μmol photons m⁻² s⁻¹	Derived from reported doubling time	https://doi.org/10.1039/C2FO30198A	Reported autotrophic td = 52 ± 8.1 h (Graziani Table 1). μ and its propagated SD reference Autotrophic_Derivations row 21; growth in triplicate and repeated twice; temperature 36 ± 1 °C.
ACUF 007/325	0.302464	0.0175979	CO₂ + light; no organic carbon	Autotrophic	1.5	36	100 mL Erlenmeyer flask; 50 mL batch; continuous 150 μmol photons m⁻² s⁻¹	Derived from reported doubling time	https://doi.org/10.1039/C2FO30198A	Reported autotrophic td = 55 ± 3.2 h (Graziani Table 1). μ and its propagated SD reference Autotrophic_Derivations row 22; growth in triplicate and repeated twice; temperature 36 ± 1 °C.
ACUF 006/326	0.369678	0.0599701	CO₂ + light; no organic carbon	Autotrophic	1.5	36	100 mL Erlenmeyer flask; 50 mL batch; continuous 150 μmol photons m⁻² s⁻¹	Derived from reported doubling time	https://doi.org/10.1039/C2FO30198A	Reported autotrophic td = 45 ± 7.3 h (Graziani Table 1). μ and its propagated SD reference Autotrophic_Derivations row 23; growth in triplicate and repeated twice; temperature 36 ± 1 °C.
ACUF 005/327	0.281958	0.0243727	CO₂ + light; no organic carbon	Autotrophic	1.5	36	100 mL Erlenmeyer flask; 50 mL batch; continuous 150 μmol photons m⁻² s⁻¹	Derived from reported doubling time	https://doi.org/10.1039/C2FO30198A	Reported autotrophic td = 59 ± 5.1 h (Graziani Table 1). μ and its propagated SD reference Autotrophic_Derivations row 24; growth in triplicate and repeated twice; temperature 36 ± 1 °C.
ACUF 004/328	0.369678	0.0418969	CO₂ + light; no organic carbon	Autotrophic	1.5	36	100 mL Erlenmeyer flask; 50 mL batch; continuous 150 μmol photons m⁻² s⁻¹	Derived from reported doubling time	https://doi.org/10.1039/C2FO30198A	Reported autotrophic td = 45 ± 5.1 h (Graziani Table 1). μ and its propagated SD reference Autotrophic_Derivations row 25; growth in triplicate and repeated twice; temperature 36 ± 1 °C.
ACUF 162/330	0.415888	0.0135164	CO₂ + light; no organic carbon	Autotrophic	1.5	36	100 mL Erlenmeyer flask; 50 mL batch; continuous 150 μmol photons m⁻² s⁻¹	Derived from reported doubling time	https://doi.org/10.1039/C2FO30198A	Reported autotrophic td = 40 ± 1.3 h (Graziani Table 1). μ and its propagated SD reference Autotrophic_Derivations row 26; growth in triplicate and repeated twice; temperature 36 ± 1 °C.
ACUF 139/331	0.248292	0.0111175	CO₂ + light; no organic carbon	Autotrophic	1.5	36	100 mL Erlenmeyer flask; 50 mL batch; continuous 150 μmol photons m⁻² s⁻¹	Derived from reported doubling time	https://doi.org/10.1039/C2FO30198A	Reported autotrophic td = 67 ± 3 h (Graziani Table 1). μ and its propagated SD reference Autotrophic_Derivations row 27; growth in triplicate and repeated twice; temperature 36 ± 1 °C.
ACUF 140/332	0.224804	0.0106326	CO₂ + light; no organic carbon	Autotrophic	1.5	36	100 mL Erlenmeyer flask; 50 mL batch; continuous 150 μmol photons m⁻² s⁻¹	Derived from reported doubling time	https://doi.org/10.1039/C2FO30198A	Reported autotrophic td = 74 ± 3.5 h (Graziani Table 1). μ and its propagated SD reference Autotrophic_Derivations row 28; growth in triplicate and repeated twice; temperature 36 ± 1 °C.
ACUF 141/333	0.277259	0.0194081	CO₂ + light; no organic carbon	Autotrophic	1.5	36	100 mL Erlenmeyer flask; 50 mL batch; continuous 150 μmol photons m⁻² s⁻¹	Derived from reported doubling time	https://doi.org/10.1039/C2FO30198A	Reported autotrophic td = 60 ± 4.2 h (Graziani Table 1). μ and its propagated SD reference Autotrophic_Derivations row 29; growth in triplicate and repeated twice; temperature 36 ± 1 °C.
ACUF 142/334	0.25993	0.0158395	CO₂ + light; no organic carbon	Autotrophic	1.5	36	100 mL Erlenmeyer flask; 50 mL batch; continuous 150 μmol photons m⁻² s⁻¹	Derived from reported doubling time	https://doi.org/10.1039/C2FO30198A	Reported autotrophic td = 64 ± 3.9 h (Graziani Table 1). μ and its propagated SD reference Autotrophic_Derivations row 30; growth in triplicate and repeated twice; temperature 36 ± 1 °C.
ACUF 134/338	0.221807	0.0133084	CO₂ + light; no organic carbon	Autotrophic	1.5	36	100 mL Erlenmeyer flask; 50 mL batch; continuous 150 μmol photons m⁻² s⁻¹	Derived from reported doubling time	https://doi.org/10.1039/C2FO30198A	Reported autotrophic td = 75 ± 4.5 h (Graziani Table 1). μ and its propagated SD reference Autotrophic_Derivations row 31; growth in triplicate and repeated twice; temperature 36 ± 1 °C.
ACUF 135/339	0.396084	0.033007	CO₂ + light; no organic carbon	Autotrophic	1.5	36	100 mL Erlenmeyer flask; 50 mL batch; continuous 150 μmol photons m⁻² s⁻¹	Derived from reported doubling time	https://doi.org/10.1039/C2FO30198A	Reported autotrophic td = 42 ± 3.5 h (Graziani Table 1). μ and its propagated SD reference Autotrophic_Derivations row 32; growth in triplicate and repeated twice; temperature 36 ± 1 °C.
ACUF 136/340	0.264056	0.0285013	CO₂ + light; no organic carbon	Autotrophic	1.5	36	100 mL Erlenmeyer flask; 50 mL batch; continuous 150 μmol photons m⁻² s⁻¹	Derived from reported doubling time	https://doi.org/10.1039/C2FO30198A	Reported autotrophic td = 63 ± 6.8 h (Graziani Table 1). μ and its propagated SD reference Autotrophic_Derivations row 33; growth in triplicate and repeated twice; temperature 36 ± 1 °C.
ACUF 137/341	0.313878	0.0219122	CO₂ + light; no organic carbon	Autotrophic	1.5	36	100 mL Erlenmeyer flask; 50 mL batch; continuous 150 μmol photons m⁻² s⁻¹	Derived from reported doubling time	https://doi.org/10.1039/C2FO30198A	Reported autotrophic td = 53 ± 3.7 h (Graziani Table 1). μ and its propagated SD reference Autotrophic_Derivations row 34; growth in triplicate and repeated twice; temperature 36 ± 1 °C.
ACUF 138/342	0.297063	0.0153836	CO₂ + light; no organic carbon	Autotrophic	1.5	36	100 mL Erlenmeyer flask; 50 mL batch; continuous 150 μmol photons m⁻² s⁻¹	Derived from reported doubling time	https://doi.org/10.1039/C2FO30198A	Reported autotrophic td = 56 ± 2.9 h (Graziani Table 1). μ and its propagated SD reference Autotrophic_Derivations row 35; growth in triplicate and repeated twice; temperature 36 ± 1 °C.
ACUF 214/343	0.272714	0.0330833	CO₂ + light; no organic carbon	Autotrophic	1.5	36	100 mL Erlenmeyer flask; 50 mL batch; continuous 150 μmol photons m⁻² s⁻¹	Derived from reported doubling time	https://doi.org/10.1039/C2FO30198A	Reported autotrophic td = 61 ± 7.4 h (Graziani Table 1). μ and its propagated SD reference Autotrophic_Derivations row 36; growth in triplicate and repeated twice; temperature 36 ± 1 °C.
ACUF 101/345	0.127966	0.00177183	CO₂ + light; no organic carbon	Autotrophic	1.5	36	100 mL Erlenmeyer flask; 50 mL batch; continuous 150 μmol photons m⁻² s⁻¹	Derived from reported doubling time	https://doi.org/10.1039/C2FO30198A	Reported autotrophic td = 130 ± 1.8 h (Graziani Table 1). μ and its propagated SD reference Autotrophic_Derivations row 37; growth in triplicate and repeated twice; temperature 36 ± 1 °C.
ACUF 216/346	0.213276	0.0169527	CO₂ + light; no organic carbon	Autotrophic	1.5	36	100 mL Erlenmeyer flask; 50 mL batch; continuous 150 μmol photons m⁻² s⁻¹	Derived from reported doubling time	https://doi.org/10.1039/C2FO30198A	Reported autotrophic td = 78 ± 6.2 h (Graziani Table 1). μ and its propagated SD reference Autotrophic_Derivations row 38; growth in triplicate and repeated twice; temperature 36 ± 1 °C.
ACUF 192/347	0.175111	0.0147462	CO₂ + light; no organic carbon	Autotrophic	1.5	36	100 mL Erlenmeyer flask; 50 mL batch; continuous 150 μmol photons m⁻² s⁻¹	Derived from reported doubling time	https://doi.org/10.1039/C2FO30198A	Reported autotrophic td = 95 ± 8 h (Graziani Table 1). μ and its propagated SD reference Autotrophic_Derivations row 39; growth in triplicate and repeated twice; temperature 36 ± 1 °C.
ACUF 166/348	0.224804	0.0133668	CO₂ + light; no organic carbon	Autotrophic	1.5	36	100 mL Erlenmeyer flask; 50 mL batch; continuous 150 μmol photons m⁻² s⁻¹	Derived from reported doubling time	https://doi.org/10.1039/C2FO30198A	Reported autotrophic td = 74 ± 4.4 h (Graziani Table 1). μ and its propagated SD reference Autotrophic_Derivations row 40; growth in triplicate and repeated twice; temperature 36 ± 1 °C.
ACUF 231/349	0.297063	0.025993	CO₂ + light; no organic carbon	Autotrophic	1.5	36	100 mL Erlenmeyer flask; 50 mL batch; continuous 150 μmol photons m⁻² s⁻¹	Derived from reported doubling time	https://doi.org/10.1039/C2FO30198A	Reported autotrophic td = 56 ± 4.9 h (Graziani Table 1). μ and its propagated SD reference Autotrophic_Derivations row 41; growth in triplicate and repeated twice; temperature 36 ± 1 °C.
ACUF 080/350	0.25993	0.0268053	CO₂ + light; no organic carbon	Autotrophic	1.5	36	100 mL Erlenmeyer flask; 50 mL batch; continuous 150 μmol photons m⁻² s⁻¹	Derived from reported doubling time	https://doi.org/10.1039/C2FO30198A	Reported autotrophic td = 64 ± 6.6 h (Graziani Table 1). μ and its propagated SD reference Autotrophic_Derivations row 42; growth in triplicate and repeated twice; temperature 36 ± 1 °C.
ACUF 079/351	0.248292	0.0137116	CO₂ + light; no organic carbon	Autotrophic	1.5	36	100 mL Erlenmeyer flask; 50 mL batch; continuous 150 μmol photons m⁻² s⁻¹	Derived from reported doubling time	https://doi.org/10.1039/C2FO30198A	Reported autotrophic td = 67 ± 3.7 h (Graziani Table 1). μ and its propagated SD reference Autotrophic_Derivations row 43; growth in triplicate and repeated twice; temperature 36 ± 1 °C.
ACUF 078/352	0.248292	0.0111175	CO₂ + light; no organic carbon	Autotrophic	1.5	36	100 mL Erlenmeyer flask; 50 mL batch; continuous 150 μmol photons m⁻² s⁻¹	Derived from reported doubling time	https://doi.org/10.1039/C2FO30198A	Reported autotrophic td = 67 ± 3 h (Graziani Table 1). μ and its propagated SD reference Autotrophic_Derivations row 44; growth in triplicate and repeated twice; temperature 36 ± 1 °C.
CCMEE 5587.1	0.158	0.07	2% CO₂ + light; no organic carbon	Autotrophic	2.5	35–45	1 L baffled flask; 500 mL culture; 12:12 h light/dark cycle	Primary measurement	https://doi.org/10.1016/j.biteb.2019.100269	Directly reported photoautotrophic specific growth rate. Temperature cycled between 35 °C (light period) and 45 °C (dark period).

### Sheet: Mixotrophic
Strain	μ (day⁻¹)	SD / uncertainty	Carbon source or feed	Trophic state	pH	Temp (°C)	Culture system	Evidence	DOI	Validation note
ACUF 064	1.12	0.03	Glucose, 5 gC/L + light	Mixotrophic	NA	NA	Flask	Primary measurement	https://doi.org/10.1007/s10811-023-03012-0	Reported specific growth rate; n=2.
ACUF 064	1.03	0.16	Galactose, 5 gC/L + light	Mixotrophic	NA	NA	Flask	Primary measurement	https://doi.org/10.1007/s10811-023-03012-0	Reported specific growth rate; n=2.
ACUF 064	1.02	0.01	Lactose, 5 gC/L + light	Mixotrophic	NA	NA	Flask	Primary measurement	https://doi.org/10.1007/s10811-023-03012-0	Reported specific growth rate; n=2.
ACUF 064	0.35	NA	Buttermilk, 40% v/v + light; trial 1	Mixotrophic	NA	NA	13 L stirred tank reactor	Primary measurement	https://doi.org/10.1007/s10811-023-03012-0	Reported specific growth rate; uncertainty not reported for μ.
ACUF 064	0.89	NA	Buttermilk, 40% v/v + light; trial 2	Mixotrophic	NA	NA	13 L stirred tank reactor	Primary measurement	https://doi.org/10.1007/s10811-023-03012-0	Reported specific growth rate; uncertainty not reported for μ.
UTEX 2919	1.1	NA	Xylose + light	Mixotrophic	NA	NA	Culture; exact vessel NA in recovered table	Secondary extraction	https://doi.org/10.1016/j.algal.2022.102752	Specific growth rate recovered from the study comparison table; uncertainty NA.
UTEX 2919	1.49	NA	Glucose + light	Mixotrophic	NA	NA	Culture; exact vessel NA in recovered table	Secondary extraction	https://doi.org/10.1016/j.algal.2022.102752	Specific growth rate recovered from the study comparison table; uncertainty NA.
CCMEE 5587.1	0.228	0.04	Corn stover hydrolysate (mainly glucose and xylose) + light + 2% CO₂	Mixotrophic	2.5	35–45	1 L baffled flask; 500 mL batch; 12 h light/12 h dark	Primary measurement	https://doi.org/10.1016/j.biteb.2019.100269	Directly reported mixotrophic specific growth rate. Temperature followed a 35–45 °C light/dark cycle.
074G	0.63	NA	Glucose-limited feed + light	Mixotrophic	NA	NA	Carbon-limited continuous-flow culture; 65 μmol photons m⁻² s⁻¹	Operational steady-state measurement (μ = dilution rate)	https://doi.org/10.1016/j.enzmictec.2005.05.010	Steady-state dilution rate D = 0.63 day⁻¹, corresponding to 50% of the reported maximum specific growth rate; entered as operational μ, not μmax.
074G	0.63	NA	Glycerol-limited feed + light	Mixotrophic	NA	NA	Carbon-limited continuous-flow culture; 65 μmol photons m⁻² s⁻¹	Operational steady-state measurement (μ = dilution rate)	https://doi.org/10.1016/j.enzmictec.2005.05.010	Steady-state dilution rate D = 0.63 day⁻¹, corresponding to 50% of the reported maximum specific growth rate; entered as operational μ, not μmax.

### Sheet: Heterotrophic
Strain	μ (day⁻¹)	SD / uncertainty	Carbon source or feed	Trophic state	pH	Temp (°C)	Culture system	Evidence	DOI	Validation note
074W	1.1	0.03	Glucose, 4.5 g/L	Heterotrophic	NA	NA	500 mL shake flask; dark	Primary measurement	https://doi.org/10.3389/fpls.2022.978246	Direct value from Table 1.
074W	1.08	0.03	Glycerol, 4.6 g/L	Heterotrophic	NA	NA	500 mL shake flask; dark	Primary measurement	https://doi.org/10.3389/fpls.2022.978246	Direct value from Table 1.
074G	1.1	NA	Glucose, 4.5 g/L	Heterotrophic	NA	NA	500 mL flask	Secondary extraction	https://doi.org/10.1002/bit.20417	Value compiled in Perez Saura et al. 2022 Table 1.
074G	1.44	NA	Sugar-beet molasses/glucose condition, 52.5 g/L total sugars	Heterotrophic	NA	NA	500 mL flask	Secondary extraction	https://doi.org/10.1002/bit.20417	Corrected feed label; this is the molasses/glucose condition, not a combined glucose + fructose result.
SAG 21.92	1.44	NA	Sucrose + glucose + fructose, 36 g/L	Heterotrophic	NA	NA	500 mL shake flask	Secondary extraction	https://doi.org/10.1002/elsc.202000075	Condition-specific value compiled in Perez Saura et al. 2022 Table 1.
SAG 21.92	1.53	0.09	Sucrose + glucose + fructose, 15 g/L total sugar	Heterotrophic	2	42	Shake flask	Primary measurement	https://doi.org/10.1002/elsc.202000075	Maximum reported μ. The secondary comparison table labels the strain SAG 21.93; the primary study identifies SAG 21.92.
SAG 21.92	1.21	NA	Fruit-salad production wastewater, 15 g/L total sugar	Heterotrophic	3	42	3 L stirred tank reactor	Primary measurement	https://doi.org/10.1002/elsc.202000075	Scale-up growth rate reported by the primary study.
074G	1.26	NA	Glucose, 10 g/L	Heterotrophic	NA	NA	3 L bioreactor	Secondary extraction	https://doi.org/10.1007/s00253-007-1150-2	Value compiled in Perez Saura et al. 2022 Table 1.
074G	1.2	NA	Glucose, 5 g/L	Heterotrophic	NA	NA	500 mL flask	Secondary extraction	https://doi.org/10.1016/j.enzmictec.2005.05.010	Value compiled in Perez Saura et al. 2022 Table 1.
074G	1.2	NA	Glycerol, 5 g/L	Heterotrophic	NA	NA	500 mL flask	Secondary extraction	https://doi.org/10.1016/j.enzmictec.2005.05.010	Value compiled in Perez Saura et al. 2022 Table 1.
074G	0.72	NA	Glucose, 10 g/L	Heterotrophic	NA	NA	1 L bioreactor	Secondary extraction	https://doi.org/10.1007/s10811-019-01957-9	Value compiled in Perez Saura et al. 2022 Table 1.
ACUF 064	1.06	0.01	Glucose, 5 gC/L	Heterotrophic	NA	NA	Flask; dark	Primary measurement	https://doi.org/10.1007/s10811-023-03012-0	Reported specific growth rate; n=2.
ACUF 064	1.02	0.01	Galactose, 5 gC/L	Heterotrophic	NA	NA	Flask; dark	Primary measurement	https://doi.org/10.1007/s10811-023-03012-0	Reported specific growth rate; n=2.
ACUF 064	0.94	0.02	Lactose, 5 gC/L	Heterotrophic	NA	NA	Flask; dark	Primary measurement	https://doi.org/10.1007/s10811-023-03012-0	Reported specific growth rate; n=2.
ACUF 064	0.44	NA	Buttermilk, 40% v/v; trial 1	Heterotrophic	NA	NA	13 L stirred tank reactor; dark	Primary measurement	https://doi.org/10.1007/s10811-023-03012-0	Reported specific growth rate; uncertainty not reported for μ.
ACUF 064	0.69	NA	Buttermilk, 40% v/v; trial 2	Heterotrophic	NA	NA	13 L stirred tank reactor; dark	Primary measurement	https://doi.org/10.1007/s10811-023-03012-0	Reported specific growth rate; uncertainty not reported for μ.
SAG 107.79	0.174	0.02	Glucose control, 1.0% reducing sugars	Heterotrophic	1.5	27	3 L air-lift reactor; dark	Primary measurement	https://doi.org/10.3934/environsci.2021028	Reported specific growth rate; corrected DOI retained from the validated source workbook.
SAG 107.79	0.191	0.01	Second cheese whey, 1.0% reducing sugars	Heterotrophic	1.5	27	3 L air-lift reactor; dark	Primary measurement	https://doi.org/10.3934/environsci.2021028	Reported specific growth rate; corrected DOI retained from the validated source workbook.
SAG 107.79	0.203	0.03	Glucose control, 1.5% reducing sugars	Heterotrophic	1.5	27	3 L air-lift reactor; dark	Primary measurement	https://doi.org/10.3934/environsci.2021028	Reported specific growth rate; corrected DOI retained from the validated source workbook.
SAG 107.79	0.186	0.02	Second cheese whey, 1.5% reducing sugars	Heterotrophic	1.5	27	3 L air-lift reactor; dark	Primary measurement	https://doi.org/10.3934/environsci.2021028	Reported specific growth rate; corrected DOI retained from the validated source workbook.
SAG 107.79	0.199	0.03	Glucose control, 2.0% reducing sugars	Heterotrophic	1.5	27	3 L air-lift reactor; dark	Primary measurement	https://doi.org/10.3934/environsci.2021028	Reported specific growth rate; corrected DOI retained from the validated source workbook.
SAG 107.79	0.159	0.03	Second cheese whey, 2.0% reducing sugars	Heterotrophic	1.5	27	3 L air-lift reactor; dark	Primary measurement	https://doi.org/10.3934/environsci.2021028	Reported specific growth rate; corrected DOI retained from the validated source workbook.
SAG 107.79	0.209	0.01	Glucose control, 2.5% reducing sugars	Heterotrophic	1.5	27	3 L air-lift reactor; dark	Primary measurement	https://doi.org/10.3934/environsci.2021028	Reported specific growth rate; corrected DOI retained from the validated source workbook.
SAG 107.79	0.147	0.02	Second cheese whey, 2.5% reducing sugars	Heterotrophic	1.5	27	3 L air-lift reactor; dark	Primary measurement	https://doi.org/10.3934/environsci.2021028	Reported specific growth rate; corrected DOI retained from the validated source workbook.
UTEX 2919	0.97	NA	Xylose	Heterotrophic	NA	NA	Culture; exact vessel NA in recovered table	Secondary extraction	https://doi.org/10.1016/j.algal.2022.102752	Specific growth rate recovered from the study comparison table.
UTEX 2919	1.46	NA	Glucose	Heterotrophic	NA	NA	Culture; exact vessel NA in recovered table	Secondary extraction	https://doi.org/10.1016/j.algal.2022.102752	Specific growth rate recovered from the study comparison table.
074G	0.69	NA	Hydrolysed restaurant food waste	Heterotrophic	NA	NA	Culture; exact vessel NA in recovered table	Secondary extraction	https://doi.org/10.1016/j.biortech.2017.04.043	Value reported in the Occhipinti et al. 2023 discussion.
074G	0.6	NA	Hydrolysed bakery waste	Heterotrophic	NA	NA	Culture; exact vessel NA in recovered table	Secondary extraction	https://doi.org/10.1016/j.biortech.2017.04.043	Value reported in the Occhipinti et al. 2023 discussion.
SAG 21.92	0.9	NA	Digestate + glucose	Heterotrophic	NA	NA	Non-sterile culture	Primary measurement	https://doi.org/10.1016/j.biortech.2021.125477	Direct abstract value.
SAG 21.92	1.2	NA	Proteolytically treated digestate + glucose	Heterotrophic	NA	NA	Non-sterile culture	Primary measurement	https://doi.org/10.1016/j.biortech.2021.125477	Direct abstract value.
SAG 21.92	1	NA	100% hydrolysed digestate + glucose, 50 g/L	Heterotrophic	NA	NA	Culture; exact vessel NA in recovered table	Secondary extraction	https://doi.org/10.1016/j.biortech.2021.125477	Condition/value reported in the Occhipinti et al. 2023 discussion.
ACUF 064 / ACUF 074 / 74G	1.06	0.04	Glucose, 20 g/L	Heterotrophic	1.6–2.0	37–42	500 mL baffled-flask batch; dark	Primary measurement	https://doi.org/10.1016/j.biortech.2024.130628	Grouped reported result for the three statistically similar strains; n=6 for μ. Individual figure-extracted values are retained in Needs_Verification.
SAG 108.79	1.48	NA	Glucose, 20 g/L	Heterotrophic	2	42	500 mL baffled-flask batch; dark	Primary measurement	https://doi.org/10.1016/j.biortech.2024.130628	Reported as significantly higher than the other three strains; n=6 for μ.
074G	0.2	NA	Defined medium; glycerol feed	Heterotrophic	2	45	120 L non-sterile cultivation	Primary measurement	https://doi.org/10.1016/j.scowo.2025.100116	Observed exponential growth during the first eight days.
074G	0.7	NA	Complex medium II; molasses with later glycerol/glucose feeds	Heterotrophic	2	45	120 L non-sterile cultivation	Primary measurement	https://doi.org/10.1016/j.scowo.2025.100116	Observed exponential growth until day 6.
SAG 21.92	1	NA	Untreated digestate, 25% v/v + glucose	Heterotrophic	NA	NA	Non-sterile flask culture	Primary measurement	https://doi.org/10.1016/j.biortech.2021.125477	Condition-specific μ reported for untreated digestate. Distinct from the existing hydrolysed-digestate comparison row.
SAG 21.92	1	NA	Untreated digestate, 50% v/v + glucose	Heterotrophic	NA	NA	Non-sterile flask culture	Primary measurement	https://doi.org/10.1016/j.biortech.2021.125477	Condition-specific μ reported for untreated digestate.
SAG 21.92	0.8	NA	Proteolytically treated digestate + glucose; grouped cultures	Heterotrophic	NA	NA	Non-sterile flask culture	Primary measurement; grouped average	https://doi.org/10.1016/j.biortech.2021.125477	Reported average across the treated-digestate cultivations; retain as a grouped result, not an independent single treatment.
SAG 21.92	0.6	NA	Hydrolysed straw + digestate; one culture	Heterotrophic	NA	NA	Non-sterile flask culture	Primary measurement; replicate-specific	https://doi.org/10.1016/j.biortech.2021.125477	The article reports a reduced μ of 0.60 day⁻¹ in at least one culture; exact replicate uncertainty was not reported.
SAG 21.92	0.79	NA	Glucose, 2.5 g/L; cyanidium medium	Heterotrophic	2	45	50 mL orbital-shaker flask	Primary measurement	https://doi.org/10.1016/j.biortech.2023.129281	Table 2 control condition.
SAG 21.92	0.77	NA	Glucose, 2.5 g/L; cyanidium medium + fish-processing wastewater, 50:50 v/v	Heterotrophic	2	45	50 mL orbital-shaker flask	Primary measurement	https://doi.org/10.1016/j.biortech.2023.129281	Table 2 condition.
SAG 21.92	0.68	NA	Glucose, 2.5 g/L + untreated pellet extract, 20% v/v	Heterotrophic	2	45	50 mL orbital-shaker flask	Primary measurement	https://doi.org/10.1016/j.biortech.2023.129281	Table 2 condition.
SAG 21.92	0.59	NA	Glucose, 2.5 g/L + hydrolysed pellet extract, 20% v/v	Heterotrophic	2	45	50 mL orbital-shaker flask	Primary measurement	https://doi.org/10.1016/j.biortech.2023.129281	Table 2 condition.
SAG 21.92	0.42	NA	Glycerol, 0 g/L + hydrolysed pellet extract, 20% v/v	Heterotrophic	2	45	50 mL orbital-shaker flask	Primary measurement	https://doi.org/10.1016/j.biortech.2023.129281	Table 2 condition; pellet extract supplied organic nutrients despite zero added glycerol.
SAG 21.92	0.72	NA	Glycerol, 5 g/L + hydrolysed pellet extract, 20% v/v	Heterotrophic	2	45	50 mL orbital-shaker flask	Primary measurement	https://doi.org/10.1016/j.biortech.2023.129281	Table 2 condition.
SAG 21.92	0.63	NA	Glycerol, 10 g/L + hydrolysed pellet extract, 20% v/v	Heterotrophic	2	45	50 mL orbital-shaker flask	Primary measurement	https://doi.org/10.1016/j.biortech.2023.129281	Table 2 condition.
SAG 21.92	0.47	NA	Glycerol, 20 g/L + hydrolysed pellet extract, 20% v/v	Heterotrophic	2	45	50 mL orbital-shaker flask	Primary measurement	https://doi.org/10.1016/j.biortech.2023.129281	Table 2 condition.
SAG 21.92	0.72	NA	Glycerol feed, 20 g/L + hydrolysed pellet extract, 20% v/v	Heterotrophic	2	45	5 L aerated fed-batch bioreactor; 2.5 L initial volume	Primary measurement	https://doi.org/10.1016/j.biortech.2023.129281	Table 2 scale-up result; exponential growth followed a 7-day lag. This is distinct from the 5 g/L flask result with the same μ.
SAG 21.92	0.66	NA	Hydrolysed digestate + glucose, 10 g/L	Heterotrophic	2	45	250 mL orbital-shaker flask; 100 mL culture; non-sterile	Primary measurement; grouped average	https://doi.org/10.1007/s12649-023-02036-4	Average exponential μ from two independent cultivations, each carried out in triplicate.
SAG 21.92	0.62	NA	Food-waste hydrolysate; glucose-rich feed	Heterotrophic	2	45	5 L stirred and aerated bioreactor; 1.5 L working volume; batch then continuous flow	Primary measurement	https://doi.org/10.3390/su151914313	μ calculated by the authors from OD increase during days 2–8. Dilution rate was 0.38 day⁻¹ and is not used as μ.
074G	0.49	NA	Glucose, 50 g/L	Heterotrophic	NA	NA	Culture; exact vessel NA in recovered table	Secondary extraction	https://doi.org/10.1007/s10811-019-01957-9	Condition-specific value from Rahman et al. 2020; distinct from the existing glucose 10 g/L record.
074G	0.82	NA	Paselli SA2 soluble starch, 10 g/L	Heterotrophic	NA	NA	Culture; exact vessel NA in recovered table	Secondary extraction	https://doi.org/10.1007/s10811-019-01957-9	Condition-specific growth rate from Rahman et al. 2020.
074G	0.66	NA	Paselli SA2 soluble starch, 50 g/L	Heterotrophic	NA	NA	Culture; exact vessel NA in recovered table	Secondary extraction	https://doi.org/10.1007/s10811-019-01957-9	Condition-specific growth rate from Rahman et al. 2020.
074G	0.38	NA	Corn starch, 5 g/L	Heterotrophic	NA	NA	Culture; exact vessel NA in recovered table	Secondary extraction	https://doi.org/10.1007/s10811-019-01957-9	Exact starch-treatment value; replaces the former combined 0.30–0.40 day⁻¹ midpoint row.
074G	0.41	NA	Corn starch, 5 g/L + Stargen002	Heterotrophic	NA	NA	Culture; exact vessel NA in recovered table	Secondary extraction	https://doi.org/10.1007/s10811-019-01957-9	Exact enzyme-assisted starch-treatment value from Rahman et al. 2020.
074G	0.32	NA	Potato starch, 5 g/L	Heterotrophic	NA	NA	Culture; exact vessel NA in recovered table	Secondary extraction	https://doi.org/10.1007/s10811-019-01957-9	Exact starch-treatment value; replaces the former combined 0.30–0.40 day⁻¹ midpoint row.
074G	0.38	NA	Potato starch, 5 g/L + Stargen002	Heterotrophic	NA	NA	Culture; exact vessel NA in recovered table	Secondary extraction	https://doi.org/10.1007/s10811-019-01957-9	Exact enzyme-assisted starch-treatment value from Rahman et al. 2020.
074G	1.08	NA	Fructose	Heterotrophic	NA	NA	500 mL flask	Secondary extraction	https://doi.org/10.1002/bit.20417	Separate Schmidt et al. 2005 fructose measurement; not combined with the molasses/glucose condition.
074G	1.01	NA	Sucrose	Heterotrophic	NA	NA	500 mL flask	Secondary extraction	https://doi.org/10.1002/bit.20417	Separate Schmidt et al. 2005 sucrose measurement.
074G	1.2	NA	Fructose, 5 g/L	Heterotrophic	NA	NA	500 mL flask	Secondary extraction	https://doi.org/10.1016/j.enzmictec.2005.05.010	Separate Sloth et al. 2006 fructose measurement; retained alongside glucose and glycerol.
G. sulphuraria MBI	0.332711	NA	D-Glucose	Heterotrophic	NA	25	2 L flask; dark	Derived from reported doubling time	https://doi.org/10.1080/09670269910001736322	Live formula from Derived_Calculations row 2; doubling time 50 h, lag 6 d. Lag is context only.
G. sulphuraria MBI	0.332711	NA	D-Mannose	Heterotrophic	NA	25	2 L flask; dark	Derived from reported doubling time	https://doi.org/10.1080/09670269910001736322	Live formula from Derived_Calculations row 3; doubling time 50 h, lag 15 d. Lag is context only.
G. sulphuraria MBI	0.332711	NA	D-Galactose	Heterotrophic	NA	25	2 L flask; dark	Derived from reported doubling time	https://doi.org/10.1080/09670269910001736322	Live formula from Derived_Calculations row 4; doubling time 50 h, lag 10 d. Lag is context only.
G. sulphuraria MBI	0.291851	NA	D-Fructose	Heterotrophic	NA	25	2 L flask; dark	Derived from reported doubling time	https://doi.org/10.1080/09670269910001736322	Live formula from Derived_Calculations row 5; doubling time 57 h, lag 15 d. Lag is context only.
G. sulphuraria MBI	0.180821	NA	6-Deoxyglucose	Heterotrophic	NA	25	2 L flask; dark	Derived from reported doubling time	https://doi.org/10.1080/09670269910001736322	Live formula from Derived_Calculations row 6; doubling time 92 h, lag 20 d. Lag is context only.
G. sulphuraria MBI	0.0978561	NA	L-Sorbose	Heterotrophic	NA	25	2 L flask; dark	Derived from reported doubling time	https://doi.org/10.1080/09670269910001736322	Live formula from Derived_Calculations row 7; doubling time 170 h, lag 35 d. Lag is context only.
G. sulphuraria MBI	0.0589912	NA	D-Xylose	Heterotrophic	NA	25	2 L flask; dark	Derived from reported doubling time	https://doi.org/10.1080/09670269910001736322	Live formula from Derived_Calculations row 8; doubling time 282 h, lag 21 d. Lag is context only.
G. sulphuraria MBI	0.0369678	NA	D-Ribose	Heterotrophic	NA	25	2 L flask; dark	Derived from reported doubling time	https://doi.org/10.1080/09670269910001736322	Live formula from Derived_Calculations row 9; doubling time 450 h, lag 13 d. Lag is context only.
G. sulphuraria MBI	0.0369678	NA	L-Fucose	Heterotrophic	NA	25	2 L flask; dark	Derived from reported doubling time	https://doi.org/10.1080/09670269910001736322	Live formula from Derived_Calculations row 10; doubling time 450 h, lag 12 d. Lag is context only.
G. sulphuraria MBI	0.0369678	NA	L-Rhamnose	Heterotrophic	NA	25	2 L flask; dark	Derived from reported doubling time	https://doi.org/10.1080/09670269910001736322	Live formula from Derived_Calculations row 11; doubling time 450 h, lag 10 d. Lag is context only.
G. sulphuraria MBI	0.0198042	NA	D-Fucose	Heterotrophic	NA	25	2 L flask; dark	Derived from reported doubling time	https://doi.org/10.1080/09670269910001736322	Live formula from Derived_Calculations row 12; doubling time 840 h, lag 17 d. Lag is context only.
G. sulphuraria MBI	0.277259	NA	D-Sorbitol	Heterotrophic	NA	25	2 L flask; dark	Derived from reported doubling time	https://doi.org/10.1080/09670269910001736322	Live formula from Derived_Calculations row 13; doubling time 60 h, lag 9 d. Lag is context only.
G. sulphuraria MBI	0.277259	NA	D-Mannitol	Heterotrophic	NA	25	2 L flask; dark	Derived from reported doubling time	https://doi.org/10.1080/09670269910001736322	Live formula from Derived_Calculations row 14; doubling time 60 h, lag 7 d. Lag is context only.
G. sulphuraria MBI	0.277259	NA	D-Arabitol	Heterotrophic	NA	25	2 L flask; dark	Derived from reported doubling time	https://doi.org/10.1080/09670269910001736322	Live formula from Derived_Calculations row 15; doubling time 60 h, lag 9 d. Lag is context only.
G. sulphuraria MBI	0.277259	NA	L-Arabitol	Heterotrophic	NA	25	2 L flask; dark	Derived from reported doubling time	https://doi.org/10.1080/09670269910001736322	Live formula from Derived_Calculations row 16; doubling time 60 h, lag 16 d. Lag is context only.
G. sulphuraria MBI	0.255931	NA	Xylitol	Heterotrophic	NA	25	2 L flask; dark	Derived from reported doubling time	https://doi.org/10.1080/09670269910001736322	Live formula from Derived_Calculations row 17; doubling time 65 h, lag 7 d. Lag is context only.
G. sulphuraria MBI	0.138629	NA	Dulcitol	Heterotrophic	NA	25	2 L flask; dark	Derived from reported doubling time	https://doi.org/10.1080/09670269910001736322	Live formula from Derived_Calculations row 18; doubling time 120 h, lag 18 d. Lag is context only.
G. sulphuraria MBI	0.127966	NA	Adonitol (ribitol)	Heterotrophic	NA	25	2 L flask; dark	Derived from reported doubling time	https://doi.org/10.1080/09670269910001736322	Live formula from Derived_Calculations row 19; doubling time 130 h, lag 12 d. Lag is context only.
RT22	0.525112	NA	Glucose agar plate; experimentally adapted colony	Heterotrophic	NA	42	Glucose agar plate; colony-doubling assay	Derived from reported colony doubling time	https://doi.org/10.3389/fmicb.2019.00927	Live conversion from td = 1.32 d (31.68 h). Plate-adaptation result; not a liquid-culture μ measurement.
RT22	0.256721	NA	Glucose agar plate; experimentally adapted colony	Heterotrophic	NA	28	Glucose agar plate; colony-doubling assay	Derived from reported colony doubling time	https://doi.org/10.3389/fmicb.2019.00927	Live conversion from td = 2.70 d (64.80 h). Plate-adaptation result; not a liquid-culture μ measurement.
