## Supplementary Data 7 for "Experimental trophic flexibility guides a compartmentalized genome-scale model of red microalgae *Galdieria sulphuraria*"

### Sheet: README
Supplementary Data 7 – Experimental data underlying main-text figures
This workbook consolidates the experimental measurements underlying Figures 1–4. Raw biological/technical measurements are shown as measured values; standard deviation is attached to grouped means, not to individual measurements.
Item	Description
Manuscript	Experimental trophic flexibility guides a compartmentalized genome-scale model of red microalgae Galdieria sulphuraria
Purpose	Provide traceable numerical source data for endpoint growth, growth/sugar kinetics, biomass composition, and the stationary-phase maintenance experiment.
SD handling	Where an SD was explicitly stored in the source workbook, it is retained as Source SD. Where only replicate measurements were stored, SD is recalculated as sample SD (STDEV.S) from the listed replicates.
Figure 1 data	Raw replicate values and grouped summary statistics are provided in Fig1_Growth_screen.
Figure 2 data	Raw and grouped biomass, sugar-depletion, OD750 and cell-count measurements are provided in the three Figure 2 sheets.
Figure 3 data	Biological-replicate values and sample-SD summaries are provided in Fig3_Biomass_composition. HET carbohydrate values of 37.05% and 35.12% give 36.09 ± 1.36% (sample SD).
Figure 4 data	Raw measurements, grouped summaries and the formula-based maintenance calculation are provided in Fig4_Maintenance_NGAM.
Replicate reporting	Each grouped summary reports its included n. Figure 3 reports two biological replicates with three technical measurements per biological replicate; technical-level raw values were not separately retained in the consolidated source.

### Sheet: Fig1_Growth_screen
Figure 1 – Heterotrophic endpoint growth screen
Raw biomass measurements are retained below. The 29.613 g L⁻¹ value is shown for transparency but excluded from the glucose summary.
Condition	Replicate	Biomass (g L⁻¹)	Included in summary	Source note	Provenance
Glucose 5 g L⁻¹	1	2.32	Yes		Author records
Glucose 5 g L⁻¹	2	2.24	Yes		Author records
Glucose 5 g L⁻¹	3	2.30667	Yes		Author records
Glucose 5 g L⁻¹	4	2.3	Yes		Author records
Glucose 5 g L⁻¹	5	29.6133	No	Excluded unresolved weighing/data-entry value	Author records
Xylose 5 g L⁻¹	1	2.08667	Yes		Author records
Xylose 5 g L⁻¹	2	2.02667	Yes		Author records
Xylose 5 g L⁻¹	3	2.04667	Yes		Author records
Xylose 5 g L⁻¹	4	2.02667	Yes		Author records
Xylose 5 g L⁻¹	5	1.96667	Yes		Author records
Glucose + xylose 2.5 + 2.5 g L⁻¹	1	2.16	Yes		Author records
Glucose + xylose 2.5 + 2.5 g L⁻¹	2	2.16	Yes		Author records
Glucose + xylose 2.5 + 2.5 g L⁻¹	3	2.10667	Yes		Author records
Glucose + xylose 2.5 + 2.5 g L⁻¹	4	2.09333	Yes		Author records
Glucose + xylose 2.5 + 2.5 g L⁻¹	5	2.18667	Yes		Author records
Condition	n included	Mean biomass (g L⁻¹)	Sample SD (STDEV.S)	Source SD	Initial glucose (g L⁻¹)	Initial xylose (g L⁻¹)	Final glucose (g L⁻¹)	Final xylose (g L⁻¹)
Glucose 5 g L⁻¹	4	2.29167	0.0354338	0.0306866	5.19		0
Xylose 5 g L⁻¹	5	2.03067	0.043359	0.0387815		5.11		0.02
Glucose + xylose 2.5 + 2.5 g L⁻¹	5	2.14133	0.0395531	0.0353773	2.58	2.56	0	0.02

### Sheet: Fig2_Growth_kinetics
Figure 2A – Mixotrophic and heterotrophic biomass kinetics
Raw replicate biomass measurements are provided where retained in the experimental records; grouped means include sample SD and the included replicate count.
Experiment	Condition	Day	Replicate	Biomass (g L⁻¹)	Provenance
1st kinetics	MIX	2	1	0.075	Author records
1st kinetics	MIX	2	2	0.05	Author records
1st kinetics	MIX	4	1	2.09333	Author records
1st kinetics	MIX	4	2	1.9	Author records
1st kinetics	MIX	6	1	2.09	Author records
1st kinetics	MIX	6	2	2.01	Author records
1st kinetics	MIX	8	1	1.93	Author records
1st kinetics	MIX	8	2	1.98	Author records
1st kinetics	MIX	8	3	1.96	Author records
1st kinetics	HET	2	1	0.04	Author records
1st kinetics	HET	2	2	0.07	Author records
1st kinetics	HET	4	1	1.70667	Author records
1st kinetics	HET	4	2	1.98	Author records
1st kinetics	HET	6	1	2.17	Author records
1st kinetics	HET	6	2	2.01	Author records
1st kinetics	HET	8	1	1.94	Author records
1st kinetics	HET	8	2	1.91	Author records
1st kinetics	HET	8	3	2.01	Author records
Experiment	Condition	Day	Replicate	Biomass (g L⁻¹)	Provenance
2nd kinetics	MIX	0	1	0	Author records
2nd kinetics	MIX	0	2	0	Author records
2nd kinetics	MIX	1	1	0.012	Author records
2nd kinetics	MIX	1	2	0.015	Author records
2nd kinetics	MIX	2	1	0.175	Author records
2nd kinetics	MIX	2	2	0.143	Author records
2nd kinetics	MIX	2	3	0.115	Author records
2nd kinetics	MIX	3	1	0.23	Author records
2nd kinetics	MIX	3	2	0.192	Author records
2nd kinetics	MIX	3	3	0.185	Author records
2nd kinetics	MIX	4	1	1.36	Author records
2nd kinetics	MIX	4	2	1.34	Author records
2nd kinetics	MIX	4	3	1.32	Author records
2nd kinetics	MIX	5	1	2.15	Author records
2nd kinetics	MIX	5	2	2.07	Author records
2nd kinetics	MIX	5	3	2.12	Author records
2nd kinetics	MIX	5	4	2.13	Author records
2nd kinetics	HET	0	1	0	Author records
2nd kinetics	HET	0	2	0	Author records
2nd kinetics	HET	1	1	0.009	Author records
2nd kinetics	HET	1	2	0.001	Author records
2nd kinetics	HET	2	1	0.07	Author records
2nd kinetics	HET	2	2	0.06	Author records
2nd kinetics	HET	2	3	0.06	Author records
2nd kinetics	HET	3	1	0.165	Author records
2nd kinetics	HET	3	2	0.09	Author records
2nd kinetics	HET	3	3	0.11	Author records
2nd kinetics	HET	4	1	0.86	Author records
2nd kinetics	HET	4	2	0.89	Author records
2nd kinetics	HET	4	3	0.87	Author records
2nd kinetics	HET	5	1	1.57	Author records
2nd kinetics	HET	5	2	1.68	Author records
2nd kinetics	HET	5	3	2.03	Author records
2nd kinetics	HET	5	4	2.05	Author records
Experiment	Condition	Day	n	Mean biomass (g L⁻¹)	Sample SD	Text-use note	Provenance
1st kinetics	MIX	2	2	0.0625	0.0176777	Used for interval-specific comparison in Results	Author records
1st kinetics	MIX	4	2	1.99667	0.136707	Used for interval-specific comparison in Results	Author records
1st kinetics	MIX	6	2	2.05	0.0565685		Author records
1st kinetics	MIX	8	3	1.95667	0.0251661		Author records
1st kinetics	HET	2	2	0.055	0.0212132	Used for interval-specific comparison in Results	Author records
1st kinetics	HET	4	2	1.84333	0.193276	Used for interval-specific comparison in Results	Author records
1st kinetics	HET	6	2	2.09	0.113137		Author records
1st kinetics	HET	8	3	1.95333	0.051316		Author records
2nd kinetics	MIX	0	2	0	0		Author records
2nd kinetics	MIX	1	2	0.0135	0.00212132		Author records
2nd kinetics	MIX	2	3	0.144333	0.0300222		Author records
2nd kinetics	MIX	3	3	0.202333	0.0242143		Author records
2nd kinetics	MIX	4	3	1.34	0.02		Author records
2nd kinetics	MIX	5	4	2.1175	0.0340343	Final biomass reported in Results	Author records
2nd kinetics	HET	0	2	0	0		Author records
2nd kinetics	HET	1	2	0.005	0.00565685		Author records
2nd kinetics	HET	2	3	0.0633333	0.0057735		Author records
2nd kinetics	HET	3	3	0.121667	0.0388373		Author records
2nd kinetics	HET	4	3	0.873333	0.0152753		Author records
2nd kinetics	HET	5	4	1.8325	0.243909	Final biomass reported in Results	Author records

### Sheet: Fig2_Sugar_depletion
Figure 2B – Glucose and xylose depletion
Concentrations are shown as raw duplicate measurements where available; mean and sample SD are calculated for each condition, day and sugar.
Condition	Day	Sugar	Replicate	Concentration (g L⁻¹)	Provenance
MIX	0	Glucose	1	2.5	Author records
MIX	0	Glucose	2	2.51	Author records
MIX	0	Xylose	1	2.49	Author records
MIX	0	Xylose	2	2.52	Author records
MIX	1	Glucose	1	2.54	Author records
MIX	1	Glucose	2	2.51	Author records
MIX	1	Xylose	1	2.53	Author records
MIX	1	Xylose	2	2.52	Author records
MIX	2	Glucose	1	2.46	Author records
MIX	2	Glucose	2	2.44	Author records
MIX	2	Xylose	1	2.51	Author records
MIX	2	Xylose	2	2.51	Author records
MIX	3	Glucose	1	2.15	Author records
MIX	3	Glucose	2	2.12	Author records
MIX	3	Xylose	1	2.48	Author records
MIX	3	Xylose	2	2.46	Author records
MIX	4	Glucose	1	0.28	Author records
MIX	4	Glucose	2	0.28	Author records
MIX	4	Xylose	1	2.35	Author records
MIX	4	Xylose	2	2.35	Author records
MIX	5	Glucose	1	0	Author records
MIX	5	Glucose	2	0	Author records
MIX	5	Xylose	1	0	Author records
MIX	5	Xylose	2	0	Author records
HET	0	Glucose	1	2.5	Author records
HET	0	Glucose	2	2.51	Author records
HET	0	Xylose	1	2.49	Author records
HET	0	Xylose	2	2.52	Author records
HET	1	Glucose	1	2.51	Author records
HET	1	Glucose	2	2.51	Author records
HET	1	Xylose	1	2.52	Author records
HET	1	Xylose	2	2.51	Author records
HET	2	Glucose	1	2.46	Author records
HET	2	Glucose	2	2.47	Author records
HET	2	Xylose	1	2.5	Author records
HET	2	Xylose	2	2.49	Author records
HET	3	Glucose	1	2.29	Author records
HET	3	Glucose	2	2.28	Author records
HET	3	Xylose	1	2.49	Author records
HET	3	Xylose	2	2.49	Author records
HET	4	Glucose	1	0.83	Author records
HET	4	Glucose	2	0.76	Author records
HET	4	Xylose	1	2.38	Author records
HET	4	Xylose	2	2.36	Author records
HET	5	Glucose	1	0	Author records
HET	5	Glucose	2	0	Author records
HET	5	Xylose	1	0	Author records
HET	5	Xylose	2	0	Author records
Condition	Day	Sugar	n	Mean (g L⁻¹)	Sample SD	Detection / interpretation	Provenance	Comment
MIX	0	Glucose	2	2.505	0.00707107		Author records
MIX	0	Xylose	2	2.505	0.0212132		Author records
MIX	1	Glucose	2	2.525	0.0212132		Author records
MIX	1	Xylose	2	2.525	0.00707107		Author records
MIX	2	Glucose	2	2.45	0.0141421		Author records
MIX	2	Xylose	2	2.51	0		Author records
MIX	3	Glucose	2	2.135	0.0212132		Author records
MIX	3	Xylose	2	2.47	0.0141421		Author records
MIX	4	Glucose	2	0.28	0		Author records
MIX	4	Xylose	2	2.35	0		Author records
MIX	5	Glucose	2	0	0	Below recorded detection level	Author records
MIX	5	Xylose	2	0	0	Below recorded detection level	Author records
HET	0	Glucose	2	2.505	0.00707107		Author records
HET	0	Xylose	2	2.505	0.0212132		Author records
HET	1	Glucose	2	2.51	0		Author records
HET	1	Xylose	2	2.515	0.00707107		Author records
HET	2	Glucose	2	2.465	0.00707107		Author records
HET	2	Xylose	2	2.495	0.00707107		Author records
HET	3	Glucose	2	2.285	0.00707107		Author records
HET	3	Xylose	2	2.49	0		Author records
HET	4	Glucose	2	0.795	0.0494975		Author records
HET	4	Xylose	2	2.37	0.0141421		Author records
HET	5	Glucose	2	0	0	Below recorded detection level	Author records
HET	5	Xylose	2	0	0	Below recorded detection level	Author records

### Sheet: Fig2_OD_CellCount
Additional Figure 2 support – OD750 and cell-count kinetics
These measurements support the OD750- and cell-count-derived apparent growth-rate comparison described in the Results.
Condition	Day	Measurement	Replicate	Value	Unit	Provenance
MIX	3	OD750	1	0.285	AU	Author records
MIX	3	OD750	2	0.317	AU	Author records
MIX	3	OD750	3	0.275	AU	Author records
MIX	3	OD750	4	0.325	AU	Author records
MIX	4	OD750	1	1.284	AU	Author records
MIX	4	OD750	2	1.378	AU	Author records
MIX	4	OD750	3	1.372	AU	Author records
MIX	5	OD750	1	5.41	AU	Author records
MIX	5	OD750	2	5.47	AU	Author records
MIX	5	OD750	3	6.46	AU	Author records
HET	3	OD750	1	0.247	AU	Author records
HET	3	OD750	2	0.247	AU	Author records
HET	3	OD750	3	0.243	AU	Author records
HET	4	OD750	1	1.09	AU	Author records
HET	4	OD750	2	1.22	AU	Author records
HET	4	OD750	3	1.062	AU	Author records
HET	5	OD750	1	6.78	AU	Author records
HET	5	OD750	2	6.55	AU	Author records
HET	5	OD750	3	6.66	AU	Author records
MIX	3	Cell count	1	5000000	cells mL⁻¹	Author records
MIX	3	Cell count	2	4800000	cells mL⁻¹	Author records
MIX	3	Cell count	3	6300000	cells mL⁻¹	Author records
MIX	3	Cell count	4	4900000	cells mL⁻¹	Author records
MIX	4	Cell count	1	20000000	cells mL⁻¹	Author records
MIX	4	Cell count	2	28000000	cells mL⁻¹	Author records
MIX	4	Cell count	3	28000000	cells mL⁻¹	Author records
MIX	4	Cell count	4	24000000	cells mL⁻¹	Author records
MIX	5	Cell count	1	110000000	cells mL⁻¹	Author records
MIX	5	Cell count	2	100000000	cells mL⁻¹	Author records
MIX	5	Cell count	3	110000000	cells mL⁻¹	Author records
MIX	5	Cell count	4	140000000	cells mL⁻¹	Author records
HET	3	Cell count	1	4400000	cells mL⁻¹	Author records
HET	3	Cell count	2	5200000	cells mL⁻¹	Author records
HET	3	Cell count	3	4500000	cells mL⁻¹	Author records
HET	3	Cell count	4	5100000	cells mL⁻¹	Author records
HET	4	Cell count	1	23000000	cells mL⁻¹	Author records
HET	4	Cell count	2	19000000	cells mL⁻¹	Author records
HET	4	Cell count	3	17000000	cells mL⁻¹	Author records
HET	4	Cell count	4	15000000	cells mL⁻¹	Author records
HET	5	Cell count	1	160000000	cells mL⁻¹	Author records
HET	5	Cell count	2	130000000	cells mL⁻¹	Author records
HET	5	Cell count	3	120000000	cells mL⁻¹	Author records
HET	5	Cell count	4	110000000	cells mL⁻¹	Author records
Condition	Day	Measurement	n	Mean	Sample SD	Unit	Provenance
MIX	3	OD750	4	0.3005	0.0242418	AU	Author records
MIX	4	OD750	3	1.34467	0.0526245	AU	Author records
MIX	5	OD750	3	5.78	0.589661	AU	Author records
HET	3	OD750	3	0.245667	0.0023094	AU	Author records
HET	4	OD750	3	1.124	0.084309	AU	Author records
HET	5	OD750	3	6.66333	0.115036	AU	Author records
MIX	3	Cell count	4	5250000	704746	cells mL⁻¹	Author records
MIX	4	Cell count	4	25000000	3.82971e+06	cells mL⁻¹	Author records
MIX	5	Cell count	4	115000000	1.73205e+07	cells mL⁻¹	Author records
HET	3	Cell count	4	4800000	408248	cells mL⁻¹	Author records
HET	4	Cell count	4	18500000	3.41565e+06	cells mL⁻¹	Author records
HET	5	Cell count	4	130000000	2.16025e+07	cells mL⁻¹	Author records
Apparent growth rates reported in the manuscript
Condition	Measurement	Interval	Apparent growth rate (d⁻¹)
MIX	OD750	Days 3–5	1.47836
HET	OD750	Days 3–5	1.6502
MIX	Cell count	Days 3–5	1.54335
HET	Cell count	Days 3–5	1.64946

### Sheet: Fig3_Biomass_composition
Figure 3 – Biomass macromolecular composition
Day-5 FTIR biological-level values. Two biological values are available for each trophic state and component; sample SD is calculated from those values.
Condition	Biological replicate	Carbohydrate (%)	Nucleic acids (%)	Protein (%)	Lipids (%)
MIX	1	34.03	8.11	40.38	7.47
MIX	2	33.5	7.39	42.56	6.55
HET	1	37.05	7.32	39.72	5.9
HET	2	35.12	7.98	40.59	6.3
Condition	Component	n	Mean (%)	Sample SD	Provenance	Technical-level raw values	Publication note
MIX	Carbohydrate	2	33.765	0.374767	Author records	Not separately retained in this source workbook	2 biological × 3 technical measurements reported
MIX	Nucleic acids	2	7.75	0.509117	Author records	Not separately retained in this source workbook	2 biological × 3 technical measurements reported
MIX	Protein	2	41.47	1.54149	Author records	Not separately retained in this source workbook	2 biological × 3 technical measurements reported
MIX	Lipids	2	7.01	0.650538	Author records	Not separately retained in this source workbook	2 biological × 3 technical measurements reported
HET	Carbohydrate	2	36.09	1.36	Author records	Not separately retained in this source workbook	2 biological × 3 technical measurements reported
HET	Nucleic acids	2	7.65	0.46669	Author records	Not separately retained in this source workbook	2 biological × 3 technical measurements reported
HET	Protein	2	40.155	0.615183	Author records	Not separately retained in this source workbook	2 biological × 3 technical measurements reported
HET	Lipids	2	6.1	0.282843	Author records	Not separately retained in this source workbook	2 biological × 3 technical measurements reported

### Sheet: Fig4_Maintenance_NGAM
Figure 4 – Stationary-phase glucose demand and NGAM support
Raw measurements are retained. Mean and SD values for days 3, 6, 7 and 8 are reproduced from the experimental records; the maintenance calculation is formula based.
Day	Replicate	Biomass (g L⁻¹)	Glucose (g L⁻¹)	Provenance	Note
0	1		18.113	Author records	Biomass <0.1 g L⁻¹
0	2		18.049	Author records	Biomass <0.1 g L⁻¹
3	1	0.288	18.227	Author records
3	2	0.32	18.074	Author records
6	1	4.55	9.234	Author records
6	2	4.36	9.551	Author records
6	3	4.64	9.832	Author records
7	1	5.15	8.663	Author records
7	2	5.16	8.709	Author records
7	3	5.05	8.68	Author records
8	1	5.09	7.434	Author records
8	2	4.8	7.417	Author records
8	3	4.99	7.45	Author records
Day	n biomass	Mean biomass (g L⁻¹)	Source SD biomass	n glucose	Mean glucose (g L⁻¹)	Source SD glucose	Use in manuscript	Provenance
3	2	0.304	0.016	2	18.1505	0.0765	Kinetic context	Author records
6	3	4.51667	0.116714	3	9.539	0.24428	Kinetic context	Author records
7	3	5.12	0.0496655	3	8.684	0.0189912	Start maintenance interval	Author records
8	3	4.96	0.120277	3	7.43367	0.0134743	End maintenance interval	Author records
Derived quantity	Value	Unit	Calculation / interpretation
Mean biomass day 7→8	5.04	gDW L⁻¹	Mean of the day-7 and day-8 mean biomass concentrations
Glucose decrease day 7→8	1.25033	g L⁻¹ d⁻¹	Day-7 minus day-8 mean glucose concentration
Maintenance-associated glucose demand	0.248	g glucose gDW⁻¹ d⁻¹	Glucose decrease divided by mean biomass and reported to three decimals
Hourly glucose demand	0.0103	g glucose gDW⁻¹ h⁻¹	Reported daily glucose demand divided by 24 h
Molar glucose demand	0.0578203	mmol glucose gDW⁻¹ h⁻¹	Reported molar value uses the two-decimal maintenance demand (0.25); the unrounded conversion is 0.0574
Assumed aerobic ATP yield	26–30	mmol ATP mmol⁻¹ glucose	Model-dependent conversion assumption
Estimated NGAM range	#VALUE!	mmol ATP gDW⁻¹ h⁻¹	Molar glucose demand multiplied by the 26–30 ATP-yield range
Implemented NGAM	1.7	mmol ATP gDW⁻¹ h⁻¹	Publication model value
